# Identification of transporters essential for survival of *Leishmania* promastigotes in the digestive tract of sand flies

**DOI:** 10.1101/2025.07.07.663555

**Authors:** Jovana Sadlova, Ulrich Dobramysl, Barbora Vojtková, Tomáš Bečvář, Çağla Alagöz, Sandro Möri, Richard J. Wheeler, Petr Volf, Eva Gluenz, Andreia Albuquerque-Wendt

## Abstract

*Leishmania* amastigotes ingested by female phlebotomine sand flies are exposed to a harsh and dynamic environment that differs markedly from the intracellular niche in the mammalian host in temperature, pH and nutrient availability. Membrane transporter proteins, channels and pumps play a crucial role in maintaining cellular physiology under changing environments. A systematic loss-of-function screen of the *L. mexicana* transporter deletion mutants in macrophage and mouse infections previously identified transporter genes important for the amastigote stage. To test which transporters are important for the promastigote stage in the insect vector, we measured the fitness of gene deletion mutants in *Lu. longipalpis* sand flies. Pooled libraries of different complexities, consisting of 71 to 317 barcoded parasite lines allowed for an estimation of the bottleneck size in experimental infections, providing a foundation for similar experimental bar-seq studies. The fitness of each mutant parasite line was measured by tracking population composition over a course of 9 days in the sand flies and compared with the growth fitness of promastigotes over 7 days in laboratory cultures. There was a high correlation of fitness scores *in vitro* and *in vivo*, but 34 mutants showed a loss of fitness only *in vivo*, including deletion mutants of vacuolar H+ ATPase (V-ATPase) subunits. V-ATPase deletion mutants expressed low levels of the metacyclic-specific transcript *sherp in vitro* and failed to generate metacyclic promastigotes in sand flies, indicating that V-ATPase function is required for parasite differentiation and progression through the *Leishmania* life cycle.

**Author Summary:** *Leishmania* parasites cause leishmaniases - a group of neglected tropical diseases that affect millions of people worldwide. These parasites must survive in two radically different environments: inside a mammalian host and within the gut of a blood-feeding sand fly. To thrive in the sand fly, *Leishmania* undergo extensive physiological changes and depend on transporter proteins to move nutrients and other molecules across their cell membranes. In this study, we focused on identifying which of these transporters are critical for the parasite’s survival inside the sand fly. We used a library of genetically engineered *Leishmania* promastigotes - the parasite form adapted to the insect vector - to assess the importance of more than 300 different transporter genes. We discovered that 34 of these transporters are essential for successful colonization of the sand fly. Among them, one key protein complex - the vacuolar H^+^ ATPase (V-ATPase) pump – was found to be crucial for parasite survival in the insect vector. Our findings deepen our understanding of how *Leishmania* adapts to life within the sand fly and highlight potential molecular targets for disrupting its transmission.
