## Supplementary material for "Identification of transporters essential for survival of *Leishmania* promastigotes in the digestive tract of sand flies": All_Supplementary_Files: Supplementary_Table_1.xlsx

### Sheet: TransLeish 2.0 - Single genes
Gene ID	Product Description	UniProt ID	Entrez Gene ID	Family Abreviation	Family description (TCDB)	TCDB ID
LmxM.01.0810	calcium/potassium channel (CAKC), putative	E9AJG7	13452646	VIC	The Voltage-gated Ion Channel (VIC) Superfamily	1.A.1
LmxM.01.0820	hypothetical protein	E9AJG8	13452696	VIC	The Voltage-gated Ion Channel (VIC) Superfamily	1.A.1
LmxM.14.0530	Ion channel, putative	E9APP7	13449677	VIC	The Voltage-gated Ion Channel (VIC) Superfamily	1.A.1
LmxM.14.0540	ion transport protein-like protein	E9APP8	13449678	VIC	The Voltage-gated Ion Channel (VIC) Superfamily	1.A.1
LmxM.17.1440	ion transport protein, putative	E9ARB8	13450449	VIC	The Voltage-gated Ion Channel (VIC) Superfamily	1.A.1
LmxM.19.1620	potassium voltage-gated channel, putative	E9ASB5	13447845	VIC	The Voltage-gated Ion Channel (VIC) Superfamily	1.A.1
LmxM.20.0090	Ion channel/Calcium-activated BK potassium channel alpha subunit, putative	E9AUE9	13448739	VIC	The Voltage-gated Ion Channel (VIC) Superfamily	1.A.1
LmxM.33.0480	ion transporter, putative, calcium channel protein, putative	E9B4L6	13452240	VIC	The Voltage-gated Ion Channel (VIC) Superfamily	1.A.1
LmxM.18.0130	Domain of unknown function DUF21, putative	E9ARF0	13447703	CNNM	The Cyclin M Mg2+ Exporter (CNNM) Family	1.A.112
LmxM.18.0140	Domain of unknown function DUF21, putative	E9ARF1	13447704	CNNM	The Cyclin M Mg2+ Exporter (CNNM) Family	1.A.112
LmxM.33.2650	Domain of unknown function DUF21, putative	E9B555	13452430	CNNM	The Cyclin M Mg2+ Exporter (CNNM) Family	1.A.112
LmxM.13.0740	Calcium-activated chloride channel, putative	E9AP98	13455059	Ca-ClC	The Calcium-dependent Chloride Channel (Ca-ClC) Family	1.A.17
LmxM.16.1190	Domain of unknown function DUF221, putative	E9AQT0	13450140	Ca-ClC	The Calcium-dependent Chloride Channel (Ca-ClC) Family	1.A.17
LmxM.36.5770	Mechanosensitive ion channel MscS, putative	E9AU11	13448263	MscS	The Small Conductance Mechanosensitive Ion Channel (MscS) Family	1.A.23
LmxM.16.0280	inositol 1,4,5-trisphosphate receptor, putative	E9AQI5	13450004	RIR-CaC	5-trisphosphate receptor calcium ion release channel	1.A.3
LmxM.15.1310	cation transporter, putative	E9AQC3	13449986	MIT	The CorA Metal Ion Transporter (MIT) Family	1.A.35
LmxM.25.1090	magnesium transporter protein 2	E9AXI8	13449206	MIT	The CorA Metal Ion Transporter (MIT) Family	1.A.35
LmxM.28.1940	divalent cation transporter, putative	E9B013	13450738	MIT	The CorA Metal Ion Transporter (MIT) Family	1.A.35
LmxM.07.0330	Protein of unknown function (DUF3735)/Abscisic acid G-protein coupled receptor, putative	E9AL43	13446979	GPHR	The Golgi pH Regulator (GPHR) Family	1.A.38
LmxM.07.0910	hypothetical protein, conserved	E9ALA8	13447056	PCC	The Polycystin Cation Channel (PCC) Family	1.A.5
LmxM.14.1000	hypothetical protein, conserved	E9APU5	13449669	PCC	The Polycystin Cation Channel (PCC) Family	1.A.5
LmxM.26.0990	Polycystin cation channel, putative	E9AY77	13449401	PCC	The Polycystin Cation Channel (PCC) Family	1.A.5
LmxM.15.1530	presenilin-like aspartic peptidase, clan AD, family A22A, putative, presenilin-like aspartic peptidase, putative	E9AQF0	13449702	Presenilin	The Presenilin ER Ca2+ Leak Channel (Presenilin) Family	1.A.54
LmxM.33.1270	Protein of unknown function (DUF3595), putative	E9B4V1	13452325	Piezo	The Mechanical Nociceptor, Piezo (Piezo) Family	1.A.75
LmxM.36.3340	Protein of unknown function (DUF3595), putative	E9ATB3	13448298	Piezo	The Mechanical Nociceptor, Piezo (Piezo) Family	1.A.75
LmxM.13.0600	Protein of unknown function, DUF607, putative	E9AP84	13455154	MCU	The Mg2+/Ca2+ Uniporter (MCU) Family	1.A.77
LmxM.21.0350	Protein of unknown function, DUF607, putative	E9AV02	13453943	MCU	The Mg2+/Ca2+ Uniporter (MCU) Family	1.A.77
LmxM.21.1690	Protein of unknown function, DUF607, putative	E9AVG5	13454074	MCU	The Mg2+/Ca2+ Uniporter (MCU) Family	1.A.77
LmxM.27.0780	calcium uniporter protein, mitochondrial	E9AYY0	13449873	MCU	The Mg2+/Ca2+ Uniporter (MCU) Family	1.A.77
LmxM.22.1420	aquaporin, putative	E9AVX4	13454118	MIP	The Major Intrinsic Protein (MIP) Family	1.A.8
LmxM.30.0020	Aquaglyceroporin 1	E9B1F0,Q5I8X6	13453345	MIP	The Major Intrinsic Protein (MIP) Family	1.A.8
LmxM.31.2370	aquaporin-like protein	E9B316	13453677	MIP	The Major Intrinsic Protein (MIP) Family	1.A.8
LmxM.31.2380	aquaporin-like protein	E9B317	13453678	MIP	The Major Intrinsic Protein (MIP) Family	1.A.8
LmxM.33.3850	aquaporin 9, putative, major intrisic-like protein	E9B5H8	13452553	MIP	The Major Intrinsic Protein (MIP) Family	1.A.8
LmxM.02.0450	voltage-dependent anion-selective channel, putative	E9AJK7	13452741	MPP	The Mitochondrial and Plastid Porin (MPP) Family	1.B.8
LmxM.02.0460	Mitochondrial outer membrane protein porin, putative	E9AJK8	13452746	MPP	The Mitochondrial and Plastid Porin (MPP) Family	1.B.8
LmxM.01.0440	Protein of unknown function (DUF791), putative	E9AJD1	13452655	MFS	The Major Facilitator Superfamily (MFS)	2.A.1
LmxM.03.0410	hypothetical protein	E9AJS4	13452799	MFS	The Major Facilitator Superfamily (MFS)	2.A.1
LmxM.05.0480	monocarboxylate transporter-like protein	E9AKF4	13453040	MFS	The Major Facilitator Superfamily (MFS)	2.A.1
LmxM.08_29.1500	Nodulin-like, putative	E9ALS3	13447191	MFS	The Major Facilitator Superfamily (MFS)	2.A.1
LmxM.08_29.1500a	hypothetical protein	E8NHR4	13451271	MFS	The Major Facilitator Superfamily (MFS)	2.A.1
LmxM.08_29.1520	major facilitator superfamily, putative	E9ALS2	13447192	MFS	The Major Facilitator Superfamily (MFS)	2.A.1
LmxM.09.0270	drug resistence protein, putative, integral membrane transport protein, putative	E9AMM6	13447483	MFS	The Major Facilitator Superfamily (MFS)	2.A.1
LmxM.11.0650	Protein Associated with Differentiation, putative	E9ANL0	13454834	MFS	The Major Facilitator Superfamily (MFS)	2.A.1
LmxM.11.0660	Protein Associated with Differentiation, putative	E9ANL1	13454835	MFS	The Major Facilitator Superfamily (MFS)	2.A.1
LmxM.11.0660a	protein associated with differentiation 4, putative	E8NHE1	13454572	MFS	The Major Facilitator Superfamily (MFS)	2.A.1
LmxM.11.0670	major facilitator superfamily, putative	E9ANL2	13454836	MFS	The Major Facilitator Superfamily (MFS)	2.A.1
LmxM.11.0675	hypothetical protein, conserved in leishmania	E9ANL3	13454845	MFS	The Major Facilitator Superfamily (MFS)	2.A.1
LmxM.11.1340	Nodulin-like/Major Facilitator Superfamily, putative	E9ANS1	13454894	MFS	The Major Facilitator Superfamily (MFS)	2.A.1
LmxM.13.1690	Protein Associated with Differentiation, putative	E9APJ3	13455092	MFS	The Major Facilitator Superfamily (MFS)	2.A.1
LmxM.15.0870	Sugar (and other) transporter, putative	E9AQ86	13449858	MFS	The Major Facilitator Superfamily (MFS)	2.A.1
LmxM.17.1430	major facilitator superfamily, putative	E9ARB7	13450448	MFS	The Major Facilitator Superfamily (MFS)	2.A.1
LmxM.18.0040	transporter, putative, major facilitator superfamily protein (MFS), putative	E9ARE1	13447687	MFS	The Major Facilitator Superfamily (MFS)	2.A.1
LmxM.20.0350	major facilitator superfamily, putative	E9AUH8	13448565	MFS	The Major Facilitator Superfamily (MFS)	2.A.1
LmxM.21.0080	major facilitator superfamily, putative	E9AUX4	13453952	MFS	The Major Facilitator Superfamily (MFS)	2.A.1
LmxM.21.1570	hypothetical protein, unknown function	E9AVF1	13454060	MFS	The Major Facilitator Superfamily (MFS)	2.A.1
LmxM.21.1580	Leishmania iron regulator 1	E9AVF2	13454061	MFS	The Major Facilitator Superfamily (MFS)	2.A.1
LmxM.22.1050	major facilitator superfamily, putative	E9AVT7	13454152	MFS	The Major Facilitator Superfamily (MFS)	2.A.1
LmxM.24.0680	sugar transporter, putative	E9AWQ8	13454524	MFS	The Major Facilitator Superfamily (MFS)	2.A.1
LmxM.28.0150	major facilitator superfamily, putative	E9AZH6	13450383	MFS	The Major Facilitator Superfamily (MFS)	2.A.1
LmxM.30.0720	major facilitator superfamily, putative	E9B1M3	13451836	MFS	The Major Facilitator Superfamily (MFS)	2.A.1
LmxM.30.3170	major facilitator superfamily, putative	E9B2B8	13451814	MFS	The Major Facilitator Superfamily (MFS)	2.A.1
LmxM.32.0290	glucose transporter/membrane transporter D2, putative	B1PLM1,E9B3K8	13453794	MFS	The Major Facilitator Superfamily (MFS)	2.A.1
LmxM.32.1290	hypothetical protein, conserved	E9B3W4	13453900	MFS	The Major Facilitator Superfamily (MFS)	2.A.1
LmxM.33.2720	major facilitator superfamily, putative	E9B562	13452437	MFS	The Major Facilitator Superfamily (MFS)	2.A.1
LmxM.34.2780	transporter-like protein	E9B6F7	13450990	MFS	The Major Facilitator Superfamily (MFS)	2.A.1
LmxM.34.2810	hypothetical protein, conserved	E9B6G0	13450993	MFS	The Major Facilitator Superfamily (MFS)	2.A.1
LmxM.34.2810b	hypothetical protein	E8NHI2	13451353	MFS	The Major Facilitator Superfamily (MFS)	2.A.1
LmxM.34.2820	major facilitator superfamily, putative	E9B6G1	13450994	MFS	The Major Facilitator Superfamily (MFS)	2.A.1
LmxM.36.2760	Nodulin-like, putative	E9AT53	13448055	MFS	The Major Facilitator Superfamily (MFS)	2.A.1
LmxM.36.6280	glucose transporter 3	E9AU62,O61060	13448599	MFS	The Major Facilitator Superfamily (MFS)	2.A.1
LmxM.36.6290	glucose transporter 2	E9AU63,O61059	13448600	MFS	The Major Facilitator Superfamily (MFS)	2.A.1
LmxM.36.6300	glucose transporter 1	O76486	N/A	MFS	The Major Facilitator Superfamily (MFS)	2.A.1
LmxM.01.0335	Mitochondrial pyruvate carrier 1	E9AJC1	13452662	MPC	The Mitochondrial Pyruvate Carrier (MPC) Family	2.A.105
LmxM.14.1460	Mitochondrial pyruvate carrier 2	E9APZ4	13449652	MPC	The Mitochondrial Pyruvate Carrier	2.A.105
LmxM.19.0310	membrane protein, putative	E9ARY3	13447788	CaCA2	The Ca2+:H+ Antiporter-2 (CaCA2) Family	2.A.106
LmxM.24.2230	Heme Response-1 protein, putative	E9AX69	13454492	HRG	The heme transporter, heme-responsive gene protein (HRG) Family	2.A.110
LmxM.28.0350	Sugar efflux transporter for intercellular exchange, putative	E9AZJ6	13450529	SWEET	The Sweet; PQ-loop; Saliva; MtN3 (Sweet) Family	2.A.123
LmxM.36.4870	Sugar efflux transporter for intercellular exchange, putative	E9ATS1	13448791	SWEET	The Sweet; PQ-loop; Saliva; MtN3 (Sweet) Family	2.A.123
LmxM.32.0710	POT family, putative	E9B3Q3	13453839	POT	The Proton-dependent Oligopeptide Transporter (POT) Family	2.A.17
LmxM.07.1160	amino acid transporter 19, putative	E9ALD5	13453272	AAAP	The Amino Acid/Auxin Permease (AAAP) Family	2.A.18
LmxM.10.0715	amino acid transporter, putative	E9AN81	13454770	AAAP	The Amino Acid/Auxin Permease (AAAP) Family	2.A.18
LmxM.10.0720	amino acid permease 24, putative	E9AN82	13454771	AAAP	The Amino Acid/Auxin Permease (AAAP) Family	2.A.18
LmxM.14.0330	transmembrane amino acid transporter protein, putative	E9APM6	13449484	AAAP	The Amino Acid/Auxin Permease (AAAP) Family	2.A.18
LmxM.22.0230	amino acid permease, putative	E9AVK6	13454136	AAAP	The Amino Acid/Auxin Permease (AAAP) Family	2.A.18
LmxM.27.0670	amino acid permease, putative	E9AYW8	13449777	AAAP	The Amino Acid/Auxin Permease (AAAP) Family	2.A.18
LmxM.27.0680	amino acid permease, putative	E9AYW9	13449778	AAAP	The Amino Acid/Auxin Permease (AAAP) Family	2.A.18
LmxM.27.1580	amino acid transporter, putative	E9AZ62	13449930	AAAP	The Amino Acid/Auxin Permease (AAAP) Family	2.A.18
LmxM.27.1580a	hypothetical protein	E8NHF9	13454556	AAAP	The Amino Acid/Auxin Permease (AAAP) Family	2.A.18
LmxM.30.0320	amino acid transporter, putative	E9B1I3	13451767	AAAP	The Amino Acid/Auxin Permease (AAAP) Family	2.A.18
LmxM.30.0330	amino acid transporter aATP11, putative	E9B1I4	13451768, 13451760	AAAP	The Amino Acid/Auxin Permease (AAAP) Family	2.A.18
LmxM.30.0340	amino acid transporter aATP11, putative	E9B1I4	13451768, 13451760	AAAP	The Amino Acid/Auxin Permease (AAAP) Family	2.A.18
LmxM.30.0350	amino acid transporter aATP11, putative	E9B1I6	13451770	AAAP	The Amino Acid/Auxin Permease (AAAP) Family	2.A.18
LmxM.30.0570	amino acid transporter aATP11, putative	E9B1K7	13451820	AAAP	The Amino Acid/Auxin Permease (AAAP) Family	2.A.18
LmxM.30.0571	amino acid transporter aATP11, putative	E9B1K8	13451821	AAAP	The Amino Acid/Auxin Permease (AAAP) Family	2.A.18
LmxM.30.0580	amino acid transporter aATP11, putative	E9B1K9	13451822	AAAP	The Amino Acid/Auxin Permease (AAAP) Family	2.A.18
LmxM.30.0870	amino acid permease 3	E9B1N8	13451852	AAAP	The Amino Acid/Auxin Permease (AAAP) Family	2.A.18
LmxM.30.0880	amino acid permease 3	E9B1N9	13451853	AAAP	The Amino Acid/Auxin Permease (AAAP) Family	2.A.18
LmxM.30.1800	amino acid permease	E9B1X9	13451943	AAAP	The Amino Acid/Auxin Permease (AAAP) Family	2.A.18
LmxM.30.1800a	hypothetical protein	E8NHS7	13451258	AAAP	The Amino Acid/Auxin Permease (AAAP) Family	2.A.18
LmxM.30.1820	amino acid permease	E9B1Y0	13451944	AAAP	The Amino Acid/Auxin Permease (AAAP) Family	2.A.18
LmxM.31.2660	amino acid transporter, putative, amino acid permease, putative	E9B345	13453706	AAAP	The Amino Acid/Auxin Permease (AAAP) Family	2.A.18
LmxM.32.1420	amino acid permease-like protein	E9B3X9	13452001	AAAP	The Amino Acid/Auxin Permease (AAAP) Family	2.A.18
LmxM.34.5350	amino acid permease, putative	E9B761	13451245	AAAP	The Amino Acid/Auxin Permease (AAAP) Family	2.A.18
LmxM.34.5360	amino acid permease, putative	E9B762	13451246	AAAP	The Amino Acid/Auxin Permease (AAAP) Family	2.A.18
LmxM.36.0420	amino acid permease-like protein	E9ASF9	13448123	AAAP	The Amino Acid/Auxin Permease (AAAP) Family	2.A.18
LmxM.36.4480	transmembrane amino acid transporter protein- like protein	E9ATN2	13448212	AAAP	The Amino Acid/Auxin Permease (AAAP) Family	2.A.18
LmxM.36.6830	amino acid permease aap11ld-like protein	E9AUB8	13447904	AAAP	The Amino Acid/Auxin Permease (AAAP) Family	2.A.18
LmxM.14.0270	hypothetical protein, conserved	E9APM0	13449488	CaCA	The Ca2+:Cation Antiporter (CaCA) Family	2.A.19
LmxM.30.0040	MFS/sugar transport protein, putative	E9B1F2	13453347	GPH	The Glycoside-Pentoside-Hexuronide (GPH):Cation Symporter Family	2.A.2
LmxM.03.0500	phosphate-Repressible Phosphate Permease-like protein	E9AJT3	13452856	PiT	The Inorganic Phosphate Transporter (PiT) Family	2.A.20
LmxM.08_29.0650	phosphate transporter, putative	E9AM13	13447143	PiT	The Inorganic Phosphate Transporter (PiT) Family	2.A.20
LmxM.10.0030	phosphate-Repressible Phosphate Permease-like protein	E9AN09	13454708	PiT	The Inorganic Phosphate Transporter (PiT) Family	2.A.20
LmxM.10.1300	phosphate-Repressible Phosphate Permease-like protein	E9ANE4	13454656	PiT	The Inorganic Phosphate Transporter (PiT) Family	2.A.20
LmxM.20.0031	phosphate-repressible phosphate permease	E9AUE3	13448733	PiT	The Inorganic Phosphate Transporter (PiT) Family	2.A.20
LmxM.02.0670	mitochondrial carrier protein, putative	E9AJM9	13452735	MC	The Mitochondrial Carrier (MC) Family	2.A.29
LmxM.05.0290	phosphate carrier protein, mitochondrial precursor-like protein	E9AKD5	13453030	MC	The Mitochondrial Carrier (MC) Family	2.A.29
LmxM.07.0530	adp/ATP carrier-like protein	E9AL65	13447013	MC	The Mitochondrial Carrier (MC) Family	2.A.29
LmxM.08_29.2780	mitochondrial carrier protein-like protein	E9ALE6	13447473	MC	The Mitochondrial Carrier (MC) Family	2.A.29
LmxM.09.1270	mitochondrial carrier protein, putative	E9AMX8	13447572	MC	The Mitochondrial Carrier (MC) Family	2.A.29
LmxM.10.1020	carrier protein, putative	E9ANB2	13454690	MC	The Mitochondrial Carrier (MC) Family	2.A.29
LmxM.14.0990	ADP/ATP mitochondrial carrier-like protein	E9APU4	13449668	MC	The Mitochondrial Carrier (MC) Family	2.A.29
LmxM.15.0120	mitochondrial carrier protein, putative	E9AQ09	13449867	MC	The Mitochondrial Carrier (MC) Family	2.A.29
LmxM.16.0200	mitochondrial ornithine carrier protein-like protein	E9AQH7	13450304	MC	The Mitochondrial Carrier (MC) Family	2.A.29
LmxM.16.0210	mitochondrial ornithine transporter 1-like protein	E9AQH8	13450305	MC	The Mitochondrial Carrier (MC) Family	2.A.29
LmxM.18.1000	mitochondrial carrier protein, putative	E9ARN7	13447601	MC	The Mitochondrial Carrier (MC) Family	2.A.29
LmxM.18.1290	mitochondrial carrier protein, putative	E9ARR3	13447677	MC	The Mitochondrial Carrier (MC) Family	2.A.29
LmxM.18.1300	mitochondrial carrier protein, putative	E9ARR4	13447678	MC	The Mitochondrial Carrier (MC) Family	2.A.29
LmxM.19.0200	ADP,ATP carrier protein 1, mitochondrial precursor, putative	E9ARX1	13447744	MC	The Mitochondrial Carrier (MC) Family	2.A.29
LmxM.19.0210	ADP/ATP translocase 1, putative, ADP,ATP carrier protein 1, mitochondrial precursor, putative	E9ARX2	13447745	MC	The Mitochondrial Carrier (MC) Family	2.A.29
LmxM.19.1110	mitochondrial carrier protein, putative	E9AS62	13447887	MC	The Mitochondrial Carrier (MC) Family	2.A.29
LmxM.22.0290	mitochondrial carrier protein, putative	E9AVL3	13454247	MC	The Mitochondrial Carrier (MC) Family	2.A.29
LmxM.23.1370	mitochondrial carrier protein-like protein	E9AWF7	13454427	MC	The Mitochondrial Carrier (MC) Family	2.A.29
LmxM.25.0210	mitochondrial carrier protein, putative	E9AX97	13448996	MC	The Mitochondrial Carrier (MC) Family	2.A.29
LmxM.29.0230	mitochondrial carrier protein, putative	E9B0E7	13451644	MC	The Mitochondrial Carrier (MC) Family	2.A.29
LmxM.29.1050	mitochondrial carrier protein-like protein	E9B0N4	13451550	MC	The Mitochondrial Carrier (MC) Family	2.A.29
LmxM.29.2240	hypothetical protein, conserved	E9B0Z7	13451471	MC	The Mitochondrial Carrier (MC) Family	2.A.29
LmxM.31.0110	mitochondrial carrier protein, putative	E9B2D1	13453439	MC	The Mitochondrial Carrier (MC) Family	2.A.29
LmxM.31.1110	mitochondrial pyruvate carrier-like protein, mitochondrial carrier protein, putative	E9B2N6	13453544	MC	The Mitochondrial Carrier (MC) Family	2.A.29
LmxM.31.1120	mitochondrial carrier protein-like protein	E9B2N7	13453545	MC	The Mitochondrial Carrier (MC) Family	2.A.29
LmxM.33.3060	mitochondrial carrier protein-like protein	E9B595	13452470	MC	The Mitochondrial Carrier (MC) Family	2.A.29
LmxM.34.0150	hypothetical protein, conserved	E9B5Q3	13452627	MC	The Mitochondrial Carrier (MC) Family	2.A.29
LmxM.34.3330	mitochondrial carrier protein, putative	E8NHL5	13451045, 13451320	MC	The Mitochondrial Carrier (MC) Family	2.A.29
LmxM.34.3330a	hypothetical protein	E8NHL5	13451045, 13451320	MC	The Mitochondrial Carrier (MC) Family	2.A.29
LmxM.34.3990	mitochondrial carrier protein, putative	E9B6S7	13451111	MC	The Mitochondrial Carrier (MC) Family	2.A.29
LmxM.34.4430	mitochondrial phosphate transporter, putative	E9B6X2	13451156	MC	The Mitochondrial Carrier (MC) Family	2.A.29
LmxM.36.0510	mitochondrial carrier protein, putative	E9ASG8	13448132	MC	The Mitochondrial Carrier (MC) Family	2.A.29
LmxM.36.6610	mitochondrial carrier protein, putative	E9AU97	13448661	MC	The Mitochondrial Carrier (MC) Family	2.A.29
LmxM.36.6720	mitochondrial carrier protein, putative	N/A	N/A	MC	The Mitochondrial Carrier (MC) Family	2.A.29
LmxM.11.0520	amino acid permease/transporter, putative	E9ANJ8	13454822	APC	The Amino Acid-Polyamine-Organocation (APC) Family	2.A.3
LmxM.14.0320	Polyamine transporter 1, putative	E9APM5	13449483	APC	The Amino Acid-Polyamine-Organocation (APC) Family	2.A.3
LmxM.34.4410	amino acid permease, putative	E9B6X1	13451155	APC	The Amino Acid-Polyamine-Organocation (APC) Family	2.A.3
LmxM.14.0980	sodium/hydrogen exchanger, putative	E9APU3	13449667	CPA1	The Monovalent Cation:Proton Antiporter-1 family	2.A.36
LmxM.23.0830	Na/H antiporter-like protein	E9AW98	13454381	CPA1	The Monovalent Cation:Proton Antiporter-1 family	2.A.36
LmxM.34.0080	transporter, putative	E9B5P6	13452620	Trk	The K+ Transporter (Trk) Family	2.A.38
LmxM.19.1380	cation transporter, putative	E9AS92	13447867	CDF	The Cation Diffusion Facilitator (CDF) Family	2.A.4
LmxM.27.1265	cation transporter, putative	E9AZ30	13449898	CDF	The Cation Diffusion Facilitator (CDF) Family	2.A.4
LmxM.30.2390	zinc transporter, putative	E9B239	13453286	CDF	The Cation Diffusion Facilitator (CDF) Family	2.A.4
LmxM.31.1870	Cation efflux family, putative	E9B2W4	13453623	CDF	The Cation Diffusion Facilitator (CDF) Family	2.A.4
LmxM.28.2930	Low-affinity phosphate transporter PHO91	E9B0B5	13450233	DASS	The Divalent Anion:Na+ Symporter (DASS) Family	2.A.47
LmxM.01.0180	CLC-type chloride channel, putative	E9AJA4	13453193	ClC	The Chloride Carrier/Channel (ClC) Family	2.A.49
LmxM.04.1000	chloride channel protein, putative	E9AK82	13452951	ClC	The Chloride Carrier/Channel (ClC) Family	2.A.49
LmxM.31.3370	chloride channel protein, putative	E9B3C0	13453371	ClC	The Chloride Carrier/Channel (ClC) Family	2.A.49
LmxM.32.1060	chloride channel protein, putative	E9B3U0	13453876	ClC	The Chloride Carrier/Channel (ClC) Family	2.A.49
LmxM.28.1930	Zinc transporter 3, putative	E9B012	13450737	ZIP	The Zinc (Zn2+)-Iron (Fe2+) Permease (ZIP) Family	2.A.5
LmxM.28.1930partial	hypothetical protein	E8NHP3	13451292	ZIP	The Zinc (Zn2+)-Iron (Fe2+) Permease (ZIP) Family	2.A.5
LmxM.30.3060	ferrous iron transport protein	E9B2A5	13451801	ZIP	The Zinc (Zn2+)-Iron (Fe2+) Permease (ZIP) Family	2.A.5
LmxM.30.3070	ferrous iron transport protein	E9B2A6	13451802	ZIP	The Zinc (Zn2+)-Iron (Fe2+) Permease (ZIP) Family	2.A.5
LmxM.32.0100	ZIP Zinc transporter, putative	E9B3I7	13453772	ZIP	The Zinc (Zn2+)-Iron (Fe2+) Permease (ZIP) Family	2.A.5
LmxM.32.3200	cation transporter, putative	E9B4F9	13452181	ZIP	The Zinc (Zn2+)-Iron (Fe2+) Permease (ZIP) Family	2.A.5
LmxM.28.1690	sulfate transporter-like protein	E9AZY8	13450713	SulP	The Sulfate Permease (SulP) Family	2.A.53
LmxM.01.0570	tricarboxylate carrier, putative	E9AJE4	13452694	MTC	The Mitochondrial Tricarboxylate Carrier (MTC) Family	2.A.54
LmxM.05.0680	sre-2/carboxylate carrier-like protein	E9AKH4	13453093	MTC	The Mitochondrial Tricarboxylate Carrier (MTC) Family	2.A.54
LmxM.11.0550	nucleobase transporter	E9ANK1	13454825	ENT	The Equilibrative Nucleoside Transporter (ENT) Family	2.A.57
LmxM.13.1210	nucleobase transporter	E9APE5	13455113	ENT	The Equilibrative Nucleoside Transporter (ENT) Family	2.A.57
LmxM.15.1230	nucleoside transporter 1, putative	E9AQB5	13449978	ENT	The Equilibrative Nucleoside Transporter (ENT) Family	2.A.57
LmxM.15.1240	nucleoside transporter 1, putative	E9AQB6	13449979	ENT	The Equilibrative Nucleoside Transporter (ENT) Family	2.A.57
LmxM.22.0010	Batten disease-like protein, putative	E9AVI5	13454199	ENT	The Equilibrative Nucleoside Transporter (ENT) Family	2.A.57
LmxM.36.1940	inosine-guanosine transporter	E9ASW8	13448722	ENT	The Equilibrative Nucleoside Transporter (ENT) Family	2.A.57
LmxM.27.0790	MatE, putative	E9AYY1	13449874	MOP/MATE	The Multidrug/Oligosaccharidyl-lipid/Polysaccharide (MOP) Flippase Superfamily	2.A.66
LmxM.28.2410	dolichyl-lipid chaperone, putative	E9B062	13450366	MOP	The Multidrug/Oligosaccharidyl-lipid/Polysaccharide (MOP) Flippase Superfamily	2.A.66
LmxM.34.3580	hypothetical protein, conserved	E9B6N7	13451070	MOP/MATE	The Multidrug/Oligosaccharidyl-lipid/Polysaccharide (MOP) Flippase Superfamily	2.A.66
LmxM.34.3630	hypothetical protein, conserved	E9B6P2	13451075	MOP/MATE	The Multidrug/Oligosaccharidyl-lipid/Polysaccharide (MOP) Flippase Superfamily	2.A.66
LmxM.16.0800	membrane transport protein, putative	E9AQN9	13450318	AEC	The Auxin Efflux Carrier (AEC) Family	2.A.69
LmxM.19.0760	transporter, putative	E9AS28	13447759	AEC	The Auxin Efflux Carrier (AEC) Family	2.A.69
LmxM.02.0340	UAA transporter family, putative	E9AJJ7	13452719	DMT	The Drug/Metabolite Transporter (DMT) Superfamily	2.A.7
LmxM.07.0400	EamA-like transporter family, putative	E9AL51	13447019	DMT	The Drug/Metabolite Transporter (DMT) Superfamily	2.A.7
LmxM.08_29.0890	Eukaryotic protein of unknown function (DUF914), putative	E9ALY4	13447460	DMT	The Drug/Metabolite Transporter (DMT) Superfamily	2.A.7
LmxM.15.0840	nucleotide-sugar transporter, putative	E9AQ83	13449855	DMT	The Drug/Metabolite Transporter (DMT) Superfamily	2.A.7
LmxM.18.0400	UDP-galactose transporter	E9ARH7	13447615	DMT	The Drug/Metabolite Transporter (DMT) Superfamily	2.A.7
LmxM.18.1540	UAA transporter family, putative	E9ART8	13447725	DMT	The Drug/Metabolite Transporter (DMT) Superfamily	2.A.7
LmxM.19.1490	Triose-phosphate Transporter family, putative	E9ASA4	13447834	DMT	The Drug/Metabolite Transporter (DMT) Superfamily	2.A.7
LmxM.20.1055	CMP-sialic acid transporter, putative	N/A	N/A	DMT	The Drug/Metabolite Transporter (DMT) Superfamily	2.A.7
LmxM.22.1010	UDP-galactose transporter, putative	E9AVT3	13454148	DMT	The Drug/Metabolite Transporter (DMT) Superfamily	2.A.7
LmxM.24.0360	UDP-galactose transporter	E9AWM5	13448914	DMT	The Drug/Metabolite Transporter (DMT) Superfamily	2.A.7
LmxM.24.0365	UDP-galactose transporter	E9AWM6	13448915	DMT	The Drug/Metabolite Transporter (DMT) Superfamily	2.A.7
LmxM.29.2680	Triose-phosphate Transporter family, putative	E9B140	13451515	DMT	The Drug/Metabolite Transporter (DMT) Superfamily	2.A.7
LmxM.33.3120	lipophosphoglycan biosynthetic protein (lpg2)	E9B5A1,Q9GNM8	13452476	DMT	The Drug/Metabolite Transporter (DMT) Superfamily	2.A.7
LmxM.36.0670	EamA-like transporter family, putative	E9ASI7	13448178	DMT	The Drug/Metabolite Transporter (DMT) Superfamily	2.A.7
LmxM.04.0020	pteridine transporter (truncated), putative	E9AJY4	13452863	FBT	The Folate-Biopterin Transporter (FBT) Family	2.A.71
LmxM.06.0310	pteridine transporter, putative	E9AKQ9	13453166	FBT	The Folate-Biopterin Transporter (FBT) Family	2.A.71
LmxM.06.1260	pteridine transporter, putative	E9AL06	13453260	FBT	The Folate-Biopterin Transporter (FBT) Family	2.A.71
LmxM.10.0350	pteridine transporter ft5, putative	E9AN44	13454696	FBT	The Folate-Biopterin Transporter (FBT) Family	2.A.71
LmxM.10.0360	pteridine transporter ft6, putative	E9AN45	13454709	FBT	The Folate-Biopterin Transporter (FBT) Family	2.A.71
LmxM.10.0370	folate/biopterin transporter, putative	E9AN46	13454710	FBT	The Folate-Biopterin Transporter (FBT) Family	2.A.71
LmxM.10.0380	hypothetical protein	E8NHQ5	13451280	FBT	The Folate-Biopterin Transporter (FBT) Family	2.A.71
LmxM.10.0400	pteridine transporter ft5, putative	E9AN47	13454711	FBT	The Folate-Biopterin Transporter (FBT) Family	2.A.71
LmxM.10.1310	pteridine transporter, putative	E9ANE5	13454657	FBT	The Folate-Biopterin Transporter (FBT) Family	2.A.71
LmxM.14.1355	pteridine transporter	N/A	N/A	FBT	The Folate-Biopterin Transporter (FBT) Family	2.A.71
LmxM.19.0920	pteridine transporter, putative	E9AS42	13447773	FBT	The Folate-Biopterin Transporter (FBT) Family	2.A.71
LmxM.31.3720	BT1 family, putative	E9B3F0	13453400	FBT	The Folate-Biopterin Transporter (FBT) Family	2.A.71
LmxM.34.5150	biopterin transporter, putative	E9B741,O76729	13451225	FBT	The Folate-Biopterin Transporter (FBT) Family	2.A.71
LmxM.11.1200	Organic solute transporter Ostalpha, putative	E9ANQ9	13454880	OST	The Organic Solute Transporter (OST) Family	2.A.82
LmxM.24.1090	hypothetical predicted multipass transmembrane protein	E9AWV0	13454536	OST	The Organic Solute Transporter (OST) Family	2.A.82
LmxM.36.6690	hypothetical protein, conserved, f2o10.10 protein-like protein	E9AUA5	13448669	OST	The Organic Solute Transporter (OST) Family	2.A.82
LmxM.27.0210	Vacuolar iron transporter 1, putative	E9AYS3	13449764	VIT	The Vacuolar Iron Transporter Family	2.A.89
LmxM.14.0380	Plasma-membrane choline transporter, putative	E9APN1	13449494	CTL	The Choline Transporter-like (CTL) Family	2.A.92
LmxM.36.2210	Plasma-membrane choline transporter, putative	E9ASZ8	13448026	CTL	The Choline Transporter-like (CTL) Family	2.A.92
LmxM.03.0370	GPR1/FUN34/yaaH family, putative	E9AJS1	13452773	AceTr	The Acetate Uptake Transporter (AceTr) Family	2.A.96
LmxM.03.0380	GPR1/FUN34/yaaH family, putative	E9AJS2	13452784	AceTr	The Acetate Uptake Transporter (AceTr) Family	2.A.96
LmxM.03.0390	hypothetical protein	N/A	N/A	AceTr	The Acetate Uptake Transporter (AceTr) Family	2.A.96
LmxM.03.0400	GPR1/FUN34/yaaH family, putative	E9AJS3	13452805	AceTr	The Acetate Uptake Transporter (AceTr) Family	2.A.96
LmxM.08_29.0920	LETM1 and EF-hand domain-containing protein 1, putative	E9ALY1	13447345	LetM1	The Mitochondrial Inner Membrane K+/H+ and Ca2+/H+ Exchanger (LetM1) Family	2.A.97
LmxM.02.0300	ABC1 transporter, putative	E9AJJ3	13452761	ABCA1	The ATP-binding Cassette (ABC) Superfamily	3.A.1
LmxM.03.0160	ABC transporter protein, putative	E9AJQ1	13452797	ABCF1	The ATP-binding Cassette (ABC) Superfamily	3.A.1
LmxM.06.0080	ATP-binding cassette protein subfamily G, member 1, putative	E9AKN6	13453156	ABCG1	The ATP-binding Cassette (ABC) Superfamily	3.A.1
LmxM.06.0090	ATP-binding cassette protein subfamily G, member 2	E9AKN7	13453251	ABCG2	The ATP-binding Cassette (ABC) Superfamily	3.A.1
LmxM.06.0100	ATP-binding cassette protein subfamily G, member 3, putative	E9AKN8	13453252	ABCG3	The ATP-binding Cassette (ABC) Superfamily	3.A.1
LmxM.08_29.0620	ABC transporter, putative	E9AM16	13447089	ABCA10	The ATP-binding Cassette (ABC) Superfamily	3.A.1
LmxM.08_29.0930	ABC transporter-like protein	E9ALY0	13447346	ABC	The ATP-binding Cassette (ABC) Superfamily	3.A.1
LmxM.08_29.1640	ABC transporter domain protein, putative	E9ALQ7	13447305	ABCH2	The ATP-binding Cassette (ABC) Superfamily	3.A.1
LmxM.11.0040	ABC transporter, putative	E9ANF0	13454790	ABCH1	The ATP-binding Cassette (ABC) Superfamily	3.A.1
LmxM.11.1220	ATP-binding cassette protein subfamily A, member 2, putative	E9ANR1	13454882	ABCA2	The ATP-binding Cassette (ABC) Superfamily	3.A.1
LmxM.11.1220a	hypothetical protein	E8NHH3	13451362	ABCA2	The ATP-binding Cassette (ABC) Superfamily	3.A.1
LmxM.11.1230	ABC transporter-like protein	N/A	N/A	ABC	The ATP-binding Cassette (ABC) Superfamily	3.A.1
LmxM.11.1240	ABC1 transporter, putative	E9ANR2	13454884	ABCA3	The ATP-binding Cassette (ABC) Superfamily	3.A.1
LmxM.11.1250	ATP-binding cassette protein subfamily A, member 4, putative	E9ANR3	13454885	ABCA4	The ATP-binding Cassette (ABC) Superfamily	3.A.1
LmxM.11.1260	ABC transporter-like protein	N/A	N/A	ABC	The ATP-binding Cassette (ABC) Superfamily	3.A.1
LmxM.11.1270	ABC transporter, putative	E9ANR4	13454887	ABCA5	The ATP-binding Cassette (ABC) Superfamily	3.A.1
LmxM.11.1290	ABC transporter, putative	E9ANR6	13454889	ABCA6	The ATP-binding Cassette (ABC) Superfamily	3.A.1
LmxM.11.1320	hypothetical protein, conserved	E9ANR9	13454892	ABC	The ATP-binding Cassette (ABC) Superfamily	3.A.1
LmxM.12.1190	ABC transporter, putative	E9AP19	13455005	ABCI1	The ATP-binding Cassette (ABC) Superfamily	3.A.1
LmxM.15.0760	ABC1 transporter-like protein	E9AQ74	13449809	ABCA7	The ATP-binding Cassette (ABC) Superfamily	3.A.1
LmxM.15.0890	ABC transporter, putative	E9AQ88	13449860	ABCG4	The ATP-binding Cassette (ABC) Superfamily	3.A.1
LmxM.19.0800	ABC transporter, putative	E9AS32	13447763	ABCF2	The ATP-binding Cassette (ABC) Superfamily	3.A.1
LmxM.21.0710	ribonuclease L inhibitor, putative, ATP-binding cassette sub-family E, putative	E9AV37	13453998	ABCE1	The ATP-binding Cassette (ABC) Superfamily	3.A.1
LmxM.21.0880	ABC transporter, putative	E9AV67	13454020	ABC	The ATP-binding Cassette (ABC) Superfamily	3.A.1
LmxM.23.0210	ATP-binding cassette protein subfamily C, member 1, putative	E9AW22	13454366	ABCC1	The ATP-binding Cassette (ABC) Superfamily	3.A.1
LmxM.23.0220	ABC transporter, putative, p-glycoprotein, putative, multidrug resistance protein, putative	E9AW23	13454367	ABCC2	The ATP-binding Cassette (ABC) Superfamily	3.A.1
LmxM.23.0250	ABC-thiol transporter	E9AW28	13454352	ABCC3	The ATP-binding Cassette (ABC) Superfamily	3.A.1
LmxM.23.0380	ATP-binding cassette protein subfamily G, member 5	E9AW42	13454405	ABCG5	The ATP-binding Cassette (ABC) Superfamily	3.A.1
LmxM.23.0450	permease-like protein	E9AW48	13454320	ABC	The ATP-binding Cassette (ABC) Superfamily	3.A.1
LmxM.24.1451	hypothetical protein, conserved	E9AWZ1	13448890	ABCC9	The ATP-binding Cassette (ABC) Superfamily	3.A.1
LmxM.25.0530	ABC transporter, mitochondrial, putative	E9AXD0	13449103	ABCB1 (MDR/PGY1)	The ATP-binding Cassette (ABC) Superfamily	3.A.1
LmxM.25.1540	hypothetical protein, conserved	E9AXN4	13449054	ABC	The ATP-binding Cassette (ABC) Superfamily	3.A.1
LmxM.26.2670	ABC transporter-like protein, p-glycoprotein-like protein, multidrug resistance protein-like protein	E9AYP8	13449348	ABCB2 (TAP)	The ATP-binding Cassette (ABC) Superfamily	3.A.1
LmxM.27.0470	ABC transporter, putative	E9AYU9	13450091	ABCD1	The ATP-binding Cassette (ABC) Superfamily	3.A.1
LmxM.27.0970	ABC transporter, putative	E9AYZ8	13449893	ABCA8	The ATP-binding Cassette (ABC) Superfamily	3.A.1
LmxM.27.0980	ATP-binding cassette protein subfamily A, member 9, putative	E9AYZ9	13449894	ABCA9	The ATP-binding Cassette (ABC) Superfamily	3.A.1
LmxM.29.1330	ABC transporter, putative	E9B0R2	13451578	ABCH3	The ATP-binding Cassette (ABC) Superfamily	3.A.1
LmxM.30.0540	ATP-binding cassette protein subfamily D, member 2, putative	E9B1K4	13451788	ABCD2	The ATP-binding Cassette (ABC) Superfamily	3.A.1
LmxM.30.1270	p-glycoprotein e	E9B1S5	13451889	ABCC4	The ATP-binding Cassette (ABC) Superfamily	3.A.1
LmxM.30.1280	p-glycoprotein e, putative	E9B1S6	13451890	ABCC5	The ATP-binding Cassette (ABC) Superfamily	3.A.1
LmxM.30.1290	multidrug resistance protein, copy 1-like protein	E9B1S7	13451891	ABCC6	The ATP-binding Cassette (ABC) Superfamily	3.A.1
LmxM.30.1430	p-glycoprotein-like protein	E9B1U2	13451906	ABCC7	The ATP-binding Cassette (ABC) Superfamily	3.A.1
LmxM.31.2060	ABC transporter-like protein	E9B2Y6	13453645	ABCI2	The ATP-binding Cassette (ABC) Superfamily	3.A.1
LmxM.31.3080	ABC transporter of the mitochondrion, putative	N/A	N/A	ABCB3 (TAP)	The ATP-binding Cassette (ABC) Superfamily	3.A.1
LmxM.32.0310	ATP-binding cassette sub-family F member 1, putative	E9B3L1	13453797	ABCF3	The ATP-binding Cassette (ABC) Superfamily	3.A.1
LmxM.32.1860	ABC transporter, putative	E9B422	13452045	ABCD3	The ATP-binding Cassette (ABC) Superfamily	3.A.1
LmxM.32.1920	Phosphate transport (Pho88), putative	E9B429	13452052	ABC	The ATP-binding Cassette (ABC) Superfamily	3.A.1
LmxM.32.3040	ABC transporter family-like protein	E9B4E5	13452166	ABCI3	The ATP-binding Cassette (ABC) Superfamily	3.A.1
LmxM.32.3260	ABC transporter family-like protein	E9B4G5	13452187	ABCI4	The ATP-binding Cassette (ABC) Superfamily	3.A.1
LmxM.33.0670	ABC transporter-like protein	E9B4N6	13452260	ABCC8	The ATP-binding Cassette (ABC) Superfamily	3.A.1
LmxM.33.0990	p-glycoprotein	E9B4S1	13452295	ABCB4	The ATP-binding Cassette (ABC) Superfamily	3.A.1
LmxM.33.2070	FtsX-like permease family, putative	E9B4Z2	13452366	ABC	The ATP-binding Cassette (ABC) Superfamily	3.A.1
LmxM.36.2890	ATP-binding cassette protein, putative	E9AT67	13448095	ABCG6	The ATP-binding Cassette (ABC) Superfamily	3.A.1
LmxM.30.1220	Pyrophosphate-energized vacuolar membrane proton pump 1, putative	E9B1S0	13451884	H+-PPase	The H+-translocating Pyrophosphatase (H+-PPase) Family	3.A.10
LmxM.11.0700	anion-transporting ATPase-like protein	E9ANL5	13454847	GET	The Guided Entry of Tail Anchored Protein (GET) Family, formerly the TMS Recognition/Insertion Complex (TRC) Family	3.A.19
LmxM.05.0500	ATP synthase F1, alpha subunit, putative	E8NHQ7	13451278, 13453090	F-ATPase	V-type and A-type ATPase (F-ATPase) Superfamily	3.A.2
LmxM.05.0510	ATP synthase F1, alpha subunit, putative	E9AKF7	13453098	F-ATPase	V-type and A-type ATPase (F-ATPase) Superfamily	3.A.2
LmxM.05.1140	V-type proton ATPase subunit D, putative	E9AKM1	13453065	F-ATPase	V-type and A-type ATPase (F-ATPase) Superfamily	3.A.2
LmxM.12.0520	vacuolar ATP synthase subunit, putative	E9ANY0	13454982	F-ATPase	V-type and A-type ATPase (F-ATPase) Superfamily	3.A.2
LmxM.18.0560	vacuolar ATP synthase subunit c, putative	E9ARJ3	13447631	F-ATPase	V-type and A-type ATPase (F-ATPase) Superfamily	3.A.2
LmxM.21.1340	ATP synthase, putative	E9AVB9	13454023	F-ATPase	V-type and A-type ATPase (F-ATPase) Superfamily	3.A.2
LmxM.21.1790	vacuolar ATP synthase, putative	E9AVH5	13448805, 13448800	F-ATPase	V-type and A-type ATPase (F-ATPase) Superfamily	3.A.2
LmxM.21.1800	vacuolar ATP synthase, putative	E9AVH5	13448805, 13448800	F-ATPase	V-type and A-type ATPase (F-ATPase) Superfamily	3.A.2
LmxM.23.0130	vacuolar type h+ ATPase subunit, putative	E9AW14	13454315	F-ATPase	V-type and A-type ATPase (F-ATPase) Superfamily	3.A.2
LmxM.23.0340	(H+)-ATPase G subunit, putative	E9AW37	13454455	F-ATPase	V-type and A-type ATPase (F-ATPase) Superfamily	3.A.2
LmxM.23.1510	V-type proton ATPase subunit a, putative	E9AWI3	13454287	F-ATPase	V-type and A-type ATPase (F-ATPase) Superfamily	3.A.2
LmxM.28.0640	ATP synthase subunit H, putative	E9AZM5	13450400	F-ATPase	V-type and A-type ATPase (F-ATPase) Superfamily	3.A.2
LmxM.28.1160	vacuolar type h+ ATPase subunit, putative	E9AZT4	13450571	F-ATPase	V-type and A-type ATPase (F-ATPase) Superfamily	3.A.2
LmxM.28.2430	Vacuolar proton pump subunit B, putative	E9B064	13450368	F-ATPase	V-type and A-type ATPase (F-ATPase) Superfamily	3.A.2
LmxM.29.3660	V-type ATPase, C subunit, putative	E9B1E0	13451733	F-ATPase	V-type and A-type ATPase (F-ATPase) Superfamily	3.A.2
LmxM.31.0920	vacuolar proton-ATPase-like protein, putative	E9B2L6	13453524	F-ATPase	V-type and A-type ATPase (F-ATPase) Superfamily	3.A.2
LmxM.33.3670	vacuolar ATP synthase catalytic subunit A, putative	E9B5F8	13452533	F-ATPase	V-type and A-type ATPase (F-ATPase) Superfamily	3.A.2
LmxM.34.0700	vacuolar ATP synthase subunit d, putative	E9B5V0	13450784	F-ATPase	V-type and A-type ATPase (F-ATPase) Superfamily	3.A.2
LmxM.36.3100	ATP synthase, putative	E9AT88	13447961	F-ATPase	V-type and A-type ATPase (F-ATPase) Superfamily	3.A.2
LmxM.04.0010	organelle-type calcium ATPase, calcium-translocating P-type ATPase	E9AJY3	13452949	P-ATPase	The P-type ATPase (P-ATPase) Superfamily	3.A.3
LmxM.04.1110	proton motive ATPase, putative	E9AK92	13452974	P-ATPase	The P-type ATPase (P-ATPase) Superfamily	3.A.3
LmxM.07.0630	vacuolar-type Ca2+-ATPase, putative	E9AL76	13446959	P-ATPase	The P-type ATPase (P-ATPase) Superfamily	3.A.3
LmxM.07.0650	vacuolar-type Ca2+-ATPase, putative	E9AL78	13446961	P-ATPase	The P-type ATPase (P-ATPase) Superfamily	3.A.3
LmxM.07.1050	cation-transporting ATPase, putative	E9ALC3	13453267	P-ATPase	The P-type ATPase (P-ATPase) Superfamily	3.A.3
LmxM.09.0890	phospholipid transporting ATPase-like protein, putative	E9AMU0	13447508	P-ATPase	The P-type ATPase (P-ATPase) Superfamily	3.A.3
LmxM.13.1530	phospholipid-transporting ATPase 1-like protein	E9APH7	13455076	P-ATPase	The P-type ATPase (P-ATPase) Superfamily	3.A.3
LmxM.17.0600	P-type ATPase, putative	E9AR29	13450494	P-ATPase	The P-type ATPase (P-ATPase) Superfamily	3.A.3
LmxM.17.1230	hypothetical protein, conserved	E9AR95	13450426	P-ATPase	The P-type ATPase (P-ATPase) Superfamily	3.A.3
LmxM.18.1510	P-type H+-ATPase, putative	E9ART5	13447722	P-ATPase	The P-type ATPase (P-ATPase) Superfamily	3.A.3
LmxM.18.1520	P-type H+-ATPase, putative	E9ART6	13447723	P-ATPase	The P-type ATPase (P-ATPase) Superfamily	3.A.3
LmxM.29.2260	phospholipid-translocating P-type ATPase (flippase), putative	E9B0Z9	13451473	P-ATPase	The P-type ATPase (P-ATPase) Superfamily	3.A.3
LmxM.32.1010	calcium-transporting ATPase, putative	E9B3T4	13453870	P-ATPase	The P-type ATPase (P-ATPase) Superfamily	3.A.3
LmxM.32.2090	copper-transporting ATPase-like protein, putative	E9B447	13452070	P-ATPase	The P-type ATPase (P-ATPase) Superfamily	3.A.3
LmxM.33.2630	phospholipid-transporting ATPase-like protein	E9B554	13452428	P-ATPase	The P-type ATPase (P-ATPase) Superfamily	3.A.3
LmxM.33.3220	aminophospholipid translocase, putative	D0EM52,E9B5B1	13452486	P-ATPase	The P-type ATPase (P-ATPase) Superfamily	3.A.3
LmxM.34.2080	calcium motive p-type ATPase, putative	E9B686	13450921	P-ATPase	The P-type ATPase (P-ATPase) Superfamily	3.A.3
LmxM.07.0110	hypothetical protein, conserved	E9AL21	13447004	MICU	The Mitochondrial EF Hand Ca2+ Uniporter Regulator (MICU) Family	8.A.44
LmxM.28.2380	subtilisin-like serine peptidase, serine peptidase, clan SB, family S8-like protein	E9B058	13450362	SelP-Receptor	The Selenoprotein P Receptor (SelP-Receptor) Family	9.B.87

### Sheet: TransLeish 2.0 - Arrays
Gene ID	Product Description	UniProt ID	Entrez Gene ID	Family Abreviation	Family description (TCDB)	TCDB ID
LmxM.01.0810_LmxM.01.0820	CLC-type chloride channel, putative	N/A	N/A	VIC	The Voltage-gated Ion Channel (VIC) Superfamily	1.A.1
LmxM.14.0530_LmxM.14.0540	Ion channel, putative	N/A	N/A	VIC	The Voltage-gated Ion Channel (VIC) Superfamily	1.A.1
LmxM.18.0130_LmxM.18.0140	Domain of unknown function DUF21, putative	N/A	N/A	CNNM	The Cyclin M Mg2+ Exporter (CNNM) Family	1.A.112
LmxM.11.0670_LmxM.11.0675	major facilitator superfamily, putative	N/A	N/A	MFS	The Major Facilitator Superfamily (MFS)	2.A.1
LmxM.21.1570_LmxM.21.1580	hypothetical protein, unknown function	N/A	N/A	MFS	The Major Facilitator Superfamily (MFS)	2.A.1
LmxM.10.0715_LmxM.10.0720	amino acid transporter, putative	N/A	N/A	AAAP	The Amino Acid/Auxin Permease (AAAP) Family	2.A.18
LmxM.30.0870_LmxM.30.0880	amino acid permease 3	N/A	N/A	AAAP	The Amino Acid/Auxin Permease (AAAP) Family	2.A.18
LmxM.30.1800_LmxM.30.1820	amino acid permease	N/A	N/A	AAAP	The Amino Acid/Auxin Permease (AAAP) Family	2.A.18
LmxM.34.5350_LmxM.34.5360	amino acid permease, putative	N/A	N/A	AAAP	The Amino Acid/Auxin Permease (AAAP) Family	2.A.18
LmxM.14.0990_LmxM.14.1000	ADP/ATP mitochondrial carrier-like protein	N/A	N/A	MC	The Mitochondrial Carrier (MC) Family	2.A.29
LmxM.16.0200_LmxM.16.0210	mitochondrial ornithine carrier protein-like protein	N/A	N/A	MC	The Mitochondrial Carrier (MC) Family	2.A.29
LmxM.18.1290_LmxM.18.1300	mitochondrial carrier protein, putative	N/A	N/A	MC	The Mitochondrial Carrier (MC) Family	2.A.29
LmxM.19.0200_LmxM.19.0210	ADP,ATP carrier protein 1, mitochondrial precursor, putative	N/A	N/A	MC	The Mitochondrial Carrier (MC) Family	2.A.29
LmxM.30.3060_LmxM.30.3070	ferrous iron transport protein	N/A	N/A	ZIP	The Zinc (Zn2+)-Iron (Fe2+) Permease (ZIP) Family	2.A.5
LmxM.15.1230_LmxM.15.1240	nucleoside transporter 1, putative	N/A	N/A	ENT	The Equilibrative Nucleoside Transporter (ENT) Family	2.A.57
LmxM.03.0370_LmxM.03.0400	GPR1/FUN34/yaaH family, putative	N/A	N/A	AceTr	The Acetate Uptake Transporter (AceTr) Family	2.A.96
LmxM.18.1510_LmxM.18.1520	P-type H+-ATPase, putative	N/A	N/A	P-ATPase	The P-type ATPase (P-ATPase) Superfamily	3.A.3

### Sheet: Targeted but not transporters
Gene ID	Product Description	UniProt ID	Entrez Gene ID
LmxM.15.0240	nonspecific lipid-transfer protein, putative, sterol carrier protein, putative	E9AQ25	13449796
Behavior of KO mutant 15.0240 extracted from European Nucleotide Archive under accession code: PRJEB76744.
