## Supplementary material for "Identification of transporters essential for survival of *Leishmania* promastigotes in the digestive tract of sand flies": All_Supplementary_Files: Supplementary_Table_3.xlsx

### Sheet: Diagnostic PCR results
		Donor PCRs				Transfection	Diagnostic PCR			Summary		Category 1	Category 2
Gene		Blast	Pur	5' gDNA	3' gDNA	Survival	Blast	ORF	Control	Genotype in this study	Genotype in T1.0	Generation of double drug resistance Null KO	For No success only	Comments	Ploidy
LmxM.01.0180	B155	y	y	y	y	y	y	y	y	Refractory to gene deletion	Null	Success			Diploid
LmxM.01.0335	B176	y	y	y	y	y	y	y	y	Refractory to gene deletion	Null	Success			Diploid
LmxM.01.0440	B189	y	y	y	y	y	y	n	y	Null	Null	Success			Diploid
LmxM.01.0570	B207	y	y	y	y	y	y	n	y	Null	Null	Success			Diploid
LmxM.01.0810	B235	y	y	y	y	n	n	n	y	No survival	Null	Success			Diploid
LmxM.01.0810_LmxM.01.0820	B1313	y	y	y	y	y	y	y	y	Refractory to gene deletion	No survival	No Success	i	Array, Heterozygous mutant possible with single drug selection	Diploid
LmxM.01.0820	B236	y	y	y	y	y	y	y	y	Refractory to gene deletion	Inconclusive	No Success	i		Diploid
LmxM.02.0300	B269	y	y	y	y	y	y	y	y	Refractory to gene deletion	Null	Success			Diploid
LmxM.02.0340	B273	y	y	y	y	y	y	y	y	Refractory to gene deletion	Null	Success			Diploid
LmxM.02.0450	B289	y	y	y	y	y	y	y	y	Refractory to gene deletion	Null	Success			Diploid
LmxM.02.0460	B290	y	y	y	y	y	y	n	y	Null	Null	Success			Diploid
LmxM.02.0670	B314	y	y	y	y	y	y	y	y	Refractory to gene deletion	Null	Success			Diploid
LmxM.03.0160	B344	y	y	y	y	y	y	y	y	Refractory to gene deletion	Refractory to gene deletion	No Success	i		Triploid
LmxM.03.0370	B372	y	y	y	y	y	y	y	y	Refractory to gene deletion	#N/A	No Success	i		Triploid
LmxM.03.0370_LmxM.03.0400	B8863	y	y	y	y	y	y	y	y	Refractory to gene deletion	#N/A	No Success	i	Array	Triploid
LmxM.03.0380	B374	y	y	y	y	y	y	y	y	Refractory to gene deletion	Refractory to gene deletion	No Success	i		Triploid
LmxM.03.0390	B375	n	y	y	y	n	y	y	y	No survival	#N/A	No Success	ii		Triploid
LmxM.03.0400	B376	y	y	y	y	y	y	y	y	Refractory to gene deletion	Refractory to gene deletion	No Success	i		Triploid
LmxM.03.0410	B377	y	y	y	y	y	y	y	y	Refractory to gene deletion	Null	Success			Triploid
LmxM.03.0500	B388	y	y	y	y	y	y	y	y	Refractory to gene deletion	Null	Success			Triploid
LmxM.04.0010	B445	y	y	y	y	y	y	y	y	Refractory to gene deletion	Null	Success			Diploid
LmxM.04.0020	B446	y	y	y	y	y	y	y	y	Refractory to gene deletion	Null	Success			Diploid
LmxM.04.1000	B565	y	y	y	y	y	y	n	y	Null	Null	Success			Diploid
LmxM.04.1110	B576	y	y	y	y	y	y	n	y	Null	Null	Success			Diploid
LmxM.05.0290	B629	y	y	y	y	y	y	n	y	Null	Inconclusive	Success			Diploid
LmxM.05.0480	B652	y	y	y	y	y	y	y	y	Refractory to gene deletion	Null	Success			Diploid
LmxM.05.0500	B655	y	y	y	y	y	y	y	y	Refractory to gene deletion	Refractory to gene deletion	No Success	i		Diploid
LmxM.05.0510	B657	y	y	y	y	y	y	y	y	Refractory to gene deletion	Refractory to gene deletion	No Success	i		Diploid
LmxM.05.0680	B677	y	y	y	y	y	y	n	y	Null	Null	Success			Diploid
LmxM.05.1140	B734	y	y	y	y	y	y	n	y	Null	Inconclusive	Success			Diploid
LmxM.06.0080	B756	y	y	y	y	y	y	y	y	Refractory to gene deletion	Refractory to gene deletion	No Success	i		Diploid
LmxM.06.0090	B757	n	y	y	y	n	n	n	y	No survival	Refractory to gene deletion	No Success	i		Diploid
LmxM.06.0100	B758	y	y	y	y	y	y	y	y	Refractory to gene deletion	Null	Success			Diploid
LmxM.06.0310	B787	y	y	y	y	y	y	n	y	Null	Null	Success			Diploid
LmxM.06.1260	B912	y	y	y	y	y	y	n	y	Null	Refractory to gene deletion	Success			Diploid
LmxM.07.0110	B930	y	y	y	y	y	y	n	y	Null	Null	Success			Diploid
LmxM.07.0330	B956	y	y	y	y	y	y	n	y	Null	Null	Success			Diploid
LmxM.07.0400	B965	y	y	y	y	y	y	n	y	Null	Null	Success			Diploid
LmxM.07.0530	B987	y	y	y	y	y	y	y	y	Refractory to gene deletion	No survival	No Success	i	Heterozygous mutant possible with single drug selection	Diploid
LmxM.07.0630	B999	y	y	y	y	y	y	y	y	Refractory to gene deletion	Null	Success			Diploid
LmxM.07.0650	B1001	y	y	y	y	y	y	n	y	Null	Null	Success			Diploid
LmxM.07.0910	B1037	y	y	y	y	n	n	n	y	No survival	Null	Success			Diploid
LmxM.07.1050	B1057	y	y	y	y	y	y	y	y	Refractory to gene deletion	Refractory to gene deletion	No Success	i		Diploid
LmxM.07.1160	B1074	y	y	y	y	y	y	n	y	Null	Null	Success			Diploid
LmxM.08_29.0620	B1392	y	y	y	y	n	y	n	y	No survival	Refractory to gene deletion	No Success	i		Diploid
LmxM.08_29.0650	B1388	y	y	y	y	y	y	y	y	Refractory to gene deletion	Null	Success			Diploid
LmxM.08_29.0890	B1346	y	y	y	y	y	y	n	y	Null	Inconclusive	Success			Diploid
LmxM.08_29.0920	B1343	y	y	y	y	n	n	n	y	No survival	No survival	No Success	ii	Heterozygous mutant possible with single drug selection	Diploid
LmxM.08_29.0930	B1342	y	y	y	y	y	y	n	y	Null	Null	Success			Diploid
LmxM.08_29.1500	B1270	y	y	y	y	y	y	y	y	Refractory to gene deletion	Refractory to gene deletion	No Success	i		Diploid
LmxM.08_29.1500a	B10744	y	y	y	y	y	y	y	y	Refractory to gene deletion	Refractory to gene deletion	No Success	i		Diploid
LmxM.08_29.1520	B1268	y	y	y	y	y	y	y	y	Refractory to gene deletion	Null	Success			Diploid
LmxM.08_29.1640	B1250	y	y	y	y	y	y	n	y	Null	Null	Success			Diploid
LmxM.08_29.2780	B1090	y	y	y	y	y	y	y	y	Refractory to gene deletion	Null	Success			Diploid
LmxM.09.0270	B1672	y	y	y	y	y	y	y	y	Refractory to gene deletion	Null	Success			Diploid
LmxM.09.0890	B1744	y	y	y	y	y	y	n	y	Null	Null	Success			Diploid
LmxM.09.1270	B1791	y	y	y	y	y	y	n	y	Null	Inconclusive	Success			Diploid
LmxM.10.0030	B1828	y	y	y	y	y	y	y	y	Refractory to gene deletion	Refractory to gene deletion	No Success	i		Diploid
LmxM.10.0350	B1871	y	y	y	y	y	y	n	y	Null	Refractory to gene deletion	Success			Diploid
LmxM.10.0360	B1875	y	y	y	y	y	y	n	y	Null	Null	Success			Diploid
LmxM.10.0370	B1876	y	y	y	y	y	y	y	y	Refractory to gene deletion	Refractory to gene deletion	No Success	i		Diploid
LmxM.10.0380	B10735	y	y	y	y	y	y	n	y	Null	Inconclusive	Success			Diploid
LmxM.10.0400	B1878	y	y	y	y	y	y	y	y	Refractory to gene deletion	Null	Success			Diploid
LmxM.10.0715	B11313	y	y	y	y	y	y	y	y	Refractory to gene deletion	Null	Success			Diploid
LmxM.10.0715_LmxM.10.0720	B9338	y	y	y	y	y	y	y	y	Refractory to gene deletion	#N/A	No Success	i	Array	Diploid
LmxM.10.0720	B1921	y	y	y	y	y	y	y	y	Refractory to gene deletion	Refractory to gene deletion	No Success	i		Diploid
LmxM.10.1020	B1964	y	y	y	y	y	y	y	y	Refractory to gene deletion	Refractory to gene deletion	No Success	i		Diploid
LmxM.10.1300	B2007	y	y	y	y	y	y	y	y	Refractory to gene deletion	Refractory to gene deletion	No Success	i		Diploid
LmxM.10.1310	B2008	y	y	y	y	y	y	y	y	Refractory to gene deletion	Null	Success			Diploid
LmxM.11.0040	B2016	y	y	y	y	y	y	n	y	Null	Null	Success			Diploid
LmxM.11.0520	B2082	y	y	y	y	y	y	n	y	Null	Inconclusive	Success			Diploid
LmxM.11.0550	B2087	y	y	y	y	y	y	n	y	Null	Null	Success			Diploid
LmxM.11.0650	B2100	y	y	y	y	y	y	y	y	Refractory to gene deletion	Null	Success			Diploid
LmxM.11.0660	B2101	y	y	y	y	y	y	y	y	Refractory to gene deletion	Null	Success			Diploid
LmxM.11.0660a	B10763	y	y	y	y	y	y	y	y	Refractory to gene deletion	Refractory to gene deletion	No Success	i		Diploid
LmxM.11.0670	B2103	y	y	y	y	y	y	y	y	Refractory to gene deletion	Null	Success			Diploid
LmxM.11.0670_LmxM.11.0675	B9783	y	y	y	y	n	y	y	y	No survival	#N/A	No Success	ii	Array	Diploid
LmxM.11.0675	B2104	y	y	y	y	y	y	y	y	Refractory to gene deletion	Refractory to gene deletion	No Success	i		Diploid
LmxM.11.0700	B2106	y	y	y	y	y	y	n	y	Null	Inconclusive	Success			Diploid
LmxM.11.1200	B2165	y	n	y	y	y	y	n	y	Null	Null	Success			Diploid
LmxM.11.1220	B2167	y	y	n	y	y	y	y	y	Refractory to gene deletion	Refractory to gene deletion	No Success	i		Diploid
LmxM.11.1220a	B10652	y	y	y	y	y	y	n	y	Null	Refractory to gene deletion	Success			Diploid
LmxM.11.1230	B2170	y	y	y	y	y	y	y	y	Refractory to gene deletion	Refractory to gene deletion	No Success	i		Diploid
LmxM.11.1240	B2171	y	y	y	y	y	y	y	y	Refractory to gene deletion	Null	Success			Diploid
LmxM.11.1250	B2172	y	y	y	y	y	y	y	y	Refractory to gene deletion	Refractory to gene deletion	No Success	i		Diploid
LmxM.11.1260	B2173	y	y	y	y	y	y	y	y	Refractory to gene deletion	Refractory to gene deletion	No Success	i		Diploid
LmxM.11.1270	B2174	y	y	y	y	y	y	n	y	Null	Null	Success			Diploid
LmxM.11.1290	B2177	y	y	y	y	y	y	n	y	Null	Null	Success			Diploid
LmxM.11.1320	B2181	y	y	y	y	y	y	n	y	Null	Null	Success			Diploid
LmxM.11.1340	B2183	y	y	y	y	y	y	n	y	Null	Null	Success			Diploid
LmxM.12.0520	B2258	y	y	y	y	y	y	n	y	Null	Null	Success			Diploid
LmxM.12.1190	B2308	y	y	y	y	y	y	y	y	Refractory to gene deletion	Null	Success			Diploid
LmxM.13.0600	B2386	y	y	y	y	y	y	n	y	Null	Null	Success			Diploid
LmxM.13.0740	B2406	y	y	y	y	y	y	n	y	Null	Null	Success			Diploid
LmxM.13.1210	B2461	y	y	y	y	y	y	n	y	Null	Null	Success			Diploid
LmxM.13.1530	B2502	y	y	y	y	y	y	n	y	Null	Null	Success			Diploid
LmxM.13.1690	B2525	y	y	y	y	y	y	n	y	Null	Null	Success			Diploid
LmxM.14.0270	B2557	y	y	y	y	y	y	y	y	Refractory to gene deletion	Inconclusive	No Success	i		Diploid
LmxM.14.0320	B2563	y	y	y	y	y	y	y	y	Refractory to gene deletion	Null	Success			Diploid
LmxM.14.0330	B2564	y	y	y	y	y	y	n	y	Null	Null	Success			Diploid
LmxM.14.0380	B2571	y	y	y	y	y	y	n	y	Null	Null	Success			Diploid
LmxM.14.0530	B2595	y	y	y	y	y	y	n	y	Null	Null	Success			Diploid
LmxM.14.0530_LmxM.14.0540	B9788	y	y	y	y	n	n	n	y	No survival	No survival	No Success	ii	Array, Heterozygous mutant possible with single drug selection	Diploid
LmxM.14.0540	B259	y	y	y	y	y	y	y	y	Refractory to gene deletion	Inconclusive	No Success	i		Diploid
LmxM.14.0980	B2652	y	y	y	y	y	y	n	y	Null	Null	Success			Diploid
LmxM.14.0990	B2653	y	y	y	y	y	y	n	y	Null	Null	Success			Diploid
LmxM.14.0990_LmxM.14.1000	B1058	y	y	y	y	n	n	n	y	No survival	#N/A	No Success	ii	Array	Diploid
LmxM.14.1000	B2654	y	y	y	y	y	y	n	y	Null	Refractory to gene deletion	Success			Diploid
LmxM.14.1355	B2703	y	y	y	y	y	y	n	y	Null	Null	Success			Diploid
LmxM.14.1460	B2716	y	y	y	y	y	y	y	y	Refractory to gene deletion	Null	Success			Diploid
LmxM.15.0120	B2732	y	y	y	y	y	y	n	y	Null	Null	Success			Diploid
LmxM.15.0240	B2754	y	y	y	y	y	y	n	y	Null	#N/A	Success		not transporter	Diploid
LmxM.15.0760	B2815	y	y	n	y	y	y	n	y	Null	Refractory to gene deletion	Success			Diploid
LmxM.15.0840	B2828	y	y	y	y	y	y	n	y	Null	Null	Success			Diploid
LmxM.15.0870	B2834	y	y	y	y	y	y	n	y	Null	Null	Success			Diploid
LmxM.15.0890	B2836	y	y	y	y	y	y	y	y	Refractory to gene deletion	Null	Success			Diploid
LmxM.15.1230	B2872	y	y	y	y	y	y	y	y	Refractory to gene deletion	Null	Success			Diploid
LmxM.15.1230_LmxM.15.1240	B1065	y	y	y	y	y	y	y	y	Refractory to gene deletion	#N/A	No Success	i	Array	Diploid
LmxM.15.1240	B2874	y	y	y	y	y	y	y	y	Refractory to gene deletion	Null	Success			Diploid
LmxM.15.1310	B2884	y	y	y	y	y	y	n	y	Null	Null	Success			Diploid
LmxM.15.1530	B2915	y	y	y	y	y	y	n	y	Null	Null	Success			Diploid
LmxM.16.0200	B2954	y	y	y	y	y	y	y	y	Refractory to gene deletion	Refractory to gene deletion	No Success	i		Triploid
LmxM.16.0200_LmxM.16.0210	B10989	y	y	y	y	y	y	y	y	Refractory to gene deletion	No survival	No Success	i	Array, Heterozygous mutant possible with single drug selection	Triploid
LmxM.16.0210	B2957	y	y	y	y	y	y	y	y	Refractory to gene deletion	Null	Success			Triploid
LmxM.16.0280	B2965	y	y	y	y	y	y	y	y	Refractory to gene deletion	Inconclusive	No Success	i	Dispensable LeishGEM	Triploid
LmxM.16.0800	B3034	y	y	y	y	y	y	y	y	Refractory to gene deletion	Inconclusive	No Success	i		Triploid
LmxM.16.1190	B3086	y	y	y	y	y	y	n	y	Null	Refractory to gene deletion	Success			Triploid
LmxM.17.0600	B3234	y	y	y	y	y	y	y	y	Refractory to gene deletion	Null	Success			Diploid
LmxM.17.1230	B3313	y	y	y	y	y	y	y	y	Refractory to gene deletion	Null	Success			Diploid
LmxM.17.1430	B3343	y	y	y	y	n	n	n	y	No survival	Inconclusive	No Success	i	Dispensable LeishGEM	Diploid
LmxM.17.1440	B3344	y	y	y	y	y	y	n	y	Null	Null	Success			Diploid
LmxM.18.0040	B3360	y	y	y	y	y	y	n	y	Null	Null	Success			Diploid
LmxM.18.0130	B3374	y	y	y	y	y	y	n	y	Null	Null	Success			Diploid
LmxM.18.0130_LmxM.18.0140	B11332	y	y	y	y	y	n	n	y	Inconclusive	No survival	No Success	i	Array, Heterozygous mutant possible with single drug selection	Diploid
LmxM.18.0140	B3375	y	y	y	y	y	y	n	y	Null	Inconclusive	Success			Diploid
LmxM.18.0400	B3407	n	y	y	y	y	y	n	y	Null	Null	Success			Diploid
LmxM.18.0560	B3429	y	y	y	y	y	y	n	y	Null	Null	Success			Diploid
LmxM.18.1000	B3484	y	y	y	y	y	y	n	y	Null	Null	Success			Diploid
LmxM.18.1290	B3517	y	y	y	y	y	y	y	y	Refractory to gene deletion	Null	Success			Diploid
LmxM.18.1290_LmxM.18.1300	B160	y	y	y	y	y	y	y	y	Refractory to gene deletion	Null	Success		Array	Diploid
LmxM.18.1300	B3518	y	n	y	y	y	y	y	y	Refractory to gene deletion	Null	Success			Diploid
LmxM.18.1510	B3545	y	y	y	y	y	y	y	y	Refractory to gene deletion	Refractory to gene deletion	No Success	i		Diploid
LmxM.18.1510_LmxM.18.1520	B305	y	y	y	y	y	y	y	y	Refractory to gene deletion	#N/A	No Success	i	Array	Diploid
LmxM.18.1520	B3546	y	y	y	y	y	y	y	y	Refractory to gene deletion	Null	Success			Diploid
LmxM.18.1540	B3550	y	y	y	y	y	y	n	y	Null	Inconclusive	Success			Diploid
LmxM.19.0200	B3591	y	y	y	y	y	y	y	y	Refractory to gene deletion	Refractory to gene deletion	No Success	i		Diploid
LmxM.19.0200_LmxM.19.0210	B306	y	y	y	y	y	y	y	y	Refractory to gene deletion	#N/A	No Success	i	Array	Diploid
LmxM.19.0210	B3594	y	y	y	y	y	y	y	y	Refractory to gene deletion	Null	Success			Diploid
LmxM.19.0310	B3607	y	y	y	y	n	n	n	y	No survival	Null	Success			Diploid
LmxM.19.0760	B3656	y	n	y	y	y	y	n	y	Null	Null	Success			Diploid
LmxM.19.0800	B3663	y	y	y	y	y	y	n	y	Null	Null	Success			Diploid
LmxM.19.0920	B3676	y	y	y	y	y	y	n	y	Null	Null	Success			Diploid
LmxM.19.1110	B3703	y	y	y	y	y	y	n	y	Null	Null	Success			Diploid
LmxM.19.1380	B3739	y	y	y	y	y	y	n	y	Null	Null	Success			Diploid
LmxM.19.1490	B3754	n	n	y	y	n	n	n	y	No survival	No survival	No Success	ii	Heterozygous mutant possible with single drug selection	Diploid
LmxM.19.1620	B3767	y	y	y	y	y	n	n	y	Inconclusive	Refractory to gene deletion	No Success	i		Diploid
LmxM.20.0031	B4727	y	y	y	y	y	y	n	y	Null	Null	Success			Diploid
LmxM.20.0090	B4735	y	y	y	y	n	n	n	y	No survival	No survival	No Success	ii	Heterozygous mutant possible with single drug selection	Diploid
LmxM.20.0350	B4774	y	y	y	y	y	y	y	y	Refractory to gene deletion	Null	Success			Diploid
LmxM.20.1055	B4865	y	y	y	y	y	y	y	y	Refractory to gene deletion	Refractory to gene deletion	No Success	i		Diploid
LmxM.20.1400	B34	y	y	n	y	y	y	n	y	Null	#N/A	Success		Control	Diploid
LmxM.20.1400	B11693	y	y	y	y	y	y	n	y	Null	#N/A	Success		Control	Diploid
LmxM.20.1400	B11697	y	y	y	y	y	y	n	y	Null	#N/A	Success		Control	Diploid
LmxM.21.0080	B4962	y	y	y	y	y	y	n	y	Null	Null	Success			Diploid
LmxM.21.0350	B4996	y	y	y	y	y	y	n	y	Null	Inconclusive	Success			Diploid
LmxM.21.0710	B5041	y	y	n	y	n	n	n	y	No survival	No survival	No Success	ii	Heterozygous mutant possible with single drug selection	Diploid
LmxM.21.0880	B5085	y	y	y	y	y	y	n	y	Null	Null	Success			Diploid
LmxM.21.1340	B5142	y	y	n	y	y	y	n	y	Null	Null	Success			Diploid
LmxM.21.1570	B5188	y	y	y	y	y	y	n	y	Null	Null	Success			Diploid
LmxM.21.1570_LmxM.21.1580	B5277	y	n	y	y	y	y	y	y	Refractory to gene deletion	No survival	No Success	i	Array, Heterozygous mutant possible with single drug selection	Diploid
LmxM.21.1580	B5189	y	y	y	y	y	y	n	y	Null	Null	Success			Diploid
LmxM.21.1690	B5203	y	y	y	y	y	y	n	y	Null	Refractory to gene deletion	Success			Diploid
LmxM.21.1790	B5215	y	y	y	y	y	y	y	y	Refractory to gene deletion	Refractory to gene deletion	No Success	i		Diploid
LmxM.21.1800	B5216	y	y	y	y	y	y	y	y	Refractory to gene deletion	Refractory to gene deletion	No Success	i		Diploid
LmxM.22.0010	B5228	y	y	y	y	y	y	y	y	Refractory to gene deletion	Refractory to gene deletion	No Success	i		Diploid
LmxM.22.0230	B5258	y	y	y	y	n	n	n	y	No survival	Null	Success			Diploid
LmxM.22.0290	B5270	y	y	y	y	y	y	y	y	Refractory to gene deletion	Refractory to gene deletion	No Success	i		Diploid
LmxM.22.1010	B5355	y	y	y	y	y	y	n	y	Null	Inconclusive	Success			Diploid
LmxM.22.1050	B5359	y	y	y	y	y	y	y	y	Refractory to gene deletion	Inconclusive	No Success	i		Diploid
LmxM.22.1420	B5405	y	y	y	y	y	y	y	y	Refractory to gene deletion	Inconclusive	No Success	i		Diploid
LmxM.23.0130	B5452	y	y	n	y	y	y	y	y	Refractory to gene deletion	Null	Success			Diploid
LmxM.23.0210	B5462	y	y	y	y	y	y	y	y	Refractory to gene deletion	Null	Success			Diploid
LmxM.23.0220	B5464	y	y	y	y	n	n	n	y	No survival	Null	Success			Diploid
LmxM.23.0250	B5473	y	y	y	y	y	y	n	y	Null	Null	Success			Diploid
LmxM.23.0340	B5485	y	y	y	y	y	y	n	y	Null	Inconclusive	Success			Diploid
LmxM.23.0380	B5493	y	y	n	y	y	y	n	y	Null	Null	Success			Diploid
LmxM.23.0450	B5502	y	y	y	y	y	y	n	y	Null	Null	Success			Diploid
LmxM.23.0830	B5569	y	y	y	y	y	y	n	y	Null	Refractory to gene deletion	Success			Diploid
LmxM.23.1370	B5648	y	y	y	y	y	y	y	y	Refractory to gene deletion	Refractory to gene deletion	No Success	i		Diploid
LmxM.23.1510	B5683	y	y	y	y	y	y	n	y	Null	Null	Success			Diploid
LmxM.24.0360	B5736	y	y	y	y	y	y	y	y	Refractory to gene deletion	Null	Success			Diploid
LmxM.24.0365	B5737	y	y	y	y	y	y	n	n	Inconclusive	Refractory to gene deletion	No Success	i		Diploid
LmxM.24.0680	B5774	y	y	y	y	y	y	n	y	Null	Null	Success			Diploid
LmxM.24.1090	B5822	y	y	y	y	n	n	n	y	No survival	Refractory to gene deletion	No Success	i		Diploid
LmxM.24.1451	B5874	y	y	y	y	y	y	n	y	Null	Null	Success			Diploid
LmxM.24.2230	B5978	y	y	y	y	n	n	n	y	No survival	No survival	No Success	ii	Heterozygous mutant possible with single drug selection	Diploid
LmxM.25.0010	B14	y	y	y	y	y	y	n	y	Null	#N/A	Success		Control	Diploid
LmxM.25.0010	B11695	y	y	y	y	y	y	n	y	Null	#N/A	Success		Control	Diploid
LmxM.25.0010	B11701	y	y	y	y	y	y	n	y	Null	#N/A	Success		Control	Diploid
LmxM.25.0210	B6018	n	y	y	y	n	n	n	y	No survival	Refractory to gene deletion	No Success	i		Diploid
LmxM.25.0530	B6059	y	y	y	y	y	y	n	y	Null	Null	Success			Diploid
LmxM.25.1090	B6136	y	y	y	y	y	y	y	y	Refractory to gene deletion	Refractory to gene deletion	No Success	i		Diploid
LmxM.25.1540	B6194	y	y	y	y	y	y	n	y	Null	Null	Success			Diploid
LmxM.26.0990	B6425	y	y	y	y	y	y	y	y	Refractory to gene deletion	Null	Success			Diploid
LmxM.26.2670	B6650	y	y	y	y	y	y	n	y	Null	Null	Success			Diploid
LmxM.27.0210	B6680	y	y	y	y	y	y	n	y	Null	Null	Success			Diploid
LmxM.27.0470	B6714	y	y	y	y	y	y	n	y	Null	Null	Success			Diploid
LmxM.27.0670	B45	y	y	y	y	y	y	y	y	Refractory to gene deletion	No survival	No Success	i	Heterozygous mutant possible with single drug selection	Diploid
LmxM.27.0680	B6743	y	y	y	y	y	y	y	y	Refractory to gene deletion	Refractory to gene deletion	No Success	i	Dispensable LeishGEM	Diploid
LmxM.27.0780	B6756	y	y	y	y	y	y	n	y	Null	Inconclusive	Success			Diploid
LmxM.27.0790	B6758	y	y	y	y	y	y	n	y	Null	Null	Success			Diploid
LmxM.27.0970	B6781	y	y	y	y	y	y	y	y	Refractory to gene deletion	Refractory to gene deletion	No Success	i		Diploid
LmxM.27.0980	B6784	y	y	y	y	y	y	y	y	Refractory to gene deletion	Refractory to gene deletion	No Success	i		Diploid
LmxM.27.1130	B46	y	y	y	y	y	y	y	y	Refractory to gene deletion	#N/A	Success		Control	Diploid
LmxM.27.1130	B11694	y	y	y	y	y	y	n	y	Null	#N/A	Success		Control	Diploid
LmxM.27.1130	B11700	y	y	y	y	y	y	n	y	Null	#N/A	Success		Control	Diploid
LmxM.27.1265	B6819	y	y	y	y	y	y	n	y	Null	Null	Success			Diploid
LmxM.27.1580	B6865	y	y	y	y	y	u	y	y	Inconclusive	Refractory to gene deletion	No Success	i		Diploid
LmxM.27.1580a	B10633	y	y	y	y	y	y	y	y	Refractory to gene deletion	Refractory to gene deletion	No Success	i		Diploid
LmxM.28.0150	B7036	y	y	y	y	y	y	n	y	Null	Null	Success			Diploid
LmxM.28.0350	B7063	y	y	y	y	y	y	n	y	Null	Null	Success			Diploid
LmxM.28.0640	B7101	y	y	y	y	y	y	n	y	Null	Null	Success			Diploid
LmxM.28.1160	B7171	y	y	y	y	y	y	n	y	Null	Null	Success			Diploid
LmxM.28.1690	B7238	y	y	y	y	y	y	n	y	Null	Null	Success			Diploid
LmxM.28.1930	B7275	y	y	y	y	y	y	y	y	Refractory to gene deletion	Refractory to gene deletion	No Success	i		Diploid
LmxM.28.1930partial	B10724	y	y	y	y	y	y	y	y	Refractory to gene deletion	Refractory to gene deletion	No Success	i		Diploid
LmxM.28.1940	B7277	y	y	y	y	y	y	y	y	Refractory to gene deletion	Refractory to gene deletion	No Success	i		Diploid
LmxM.28.2380	B7343	y	y	y	y	y	y	n	y	Null	#N/A	Success			Diploid
LmxM.28.2410	B7351	y	y	y	y	y	y	n	y	Null	#N/A	Success			Diploid
LmxM.28.2430	B7354	y	y	y	y	y	y	y	y	Refractory to gene deletion	Null	Success			Diploid
LmxM.28.2930	B7415	y	y	y	y	y	y	n	y	Null	Null	Success			Diploid
LmxM.29.0230	B7462	y	y	y	y	y	y	y	y	Refractory to gene deletion	Null	Success			Diploid
LmxM.29.1050	B7568	y	y	y	y	y	y	n	y	Null	Inconclusive	Success			Diploid
LmxM.29.1330	B7603	y	y	y	y	y	y	n	y	Null	Refractory to gene deletion	Success			Diploid
LmxM.29.2240	B7718	y	y	y	y	y	y	y	y	Refractory to gene deletion	Inconclusive	No Success	i	Dispensable LeishGEM	Diploid
LmxM.29.2260	B7720	y	y	y	y	y	y	y	y	Refractory to gene deletion	Inconclusive	No Success	i		Diploid
LmxM.29.2680	B7769	y	y	y	y	y	y	n	y	Null	Refractory to gene deletion	Success			Diploid
LmxM.29.3660	B7891	y	y	y	y	y	y	n	y	Null	Null	Success			Diploid
LmxM.30.0020	B7904	y	y	y	y	y	y	n	y	Null	Refractory to gene deletion	Success			Tetraploid
LmxM.30.0040	B7906	y	y	y	y	y	y	y	y	Refractory to gene deletion	Refractory to gene deletion	No Success	i		Tetraploid
LmxM.30.0320	B7949	y	y	y	y	n	n	n	y	No survival	Refractory to gene deletion	No Success	i		Tetraploid
LmxM.30.0330	B7950	y	y	y	y	y	y	y	y	Refractory to gene deletion	Refractory to gene deletion	No Success	i		Tetraploid
LmxM.30.0340	B7952	y	y	y	y	y	y	y	y	Refractory to gene deletion	Refractory to gene deletion	No Success	i		Tetraploid
LmxM.30.0350	B7953	y	y	y	y	y	y	y	y	Refractory to gene deletion	Refractory to gene deletion	No Success	i	Dispensable LeishGEM	Tetraploid
LmxM.30.0540	B7990	y	y	n	y	n	n	n	y	No survival	Refractory to gene deletion	No Success	i	Dispensable LeishGEM	Tetraploid
LmxM.30.0570	B7994	y	y	y	y	y	y	y	y	Refractory to gene deletion	Refractory to gene deletion	No Success	i		Tetraploid
LmxM.30.0571	B49	y	y	y	y	y	y	n	y	Null	Refractory to gene deletion	Success			Tetraploid
LmxM.30.0580	B7995	y	y	y	y	y	y	y	y	Refractory to gene deletion	Null	Success			Tetraploid
LmxM.30.0720	B8014	y	y	y	y	y	y	y	y	Refractory to gene deletion	Refractory to gene deletion	No Success	i	Dispensable LeishGEM	Tetraploid
LmxM.30.0870	B8037	y	y	y	y	y	y	y	y	Refractory to gene deletion	Null	Success			Tetraploid
LmxM.30.0870_LmxM.30.0880	B5328	y	y	y	y	y	y	y	y	Refractory to gene deletion	Refractory to gene deletion	No Success	i	Array	Tetraploid
LmxM.30.0880	B8039	y	y	y	y	y	y	y	y	Refractory to gene deletion	Inconclusive	No Success	i		Tetraploid
LmxM.30.1220	B8084	y	y	y	y	y	y	y	y	Refractory to gene deletion	Refractory to gene deletion	No Success	i		Tetraploid
LmxM.30.1270	B8091	y	y	y	y	y	y	y	y	Refractory to gene deletion	Null	Success			Tetraploid
LmxM.30.1280	B8092	y	y	y	y	y	y	y	y	Refractory to gene deletion	Null	Success			Tetraploid
LmxM.30.1290	B8094	y	y	n	y	n	n	n	y	No survival	Refractory to gene deletion	No Success	i		Tetraploid
LmxM.30.1430	B8114	y	y	y	y	y	y	y	y	Refractory to gene deletion	Null	Success			Tetraploid
LmxM.30.1800	B8165	y	y	y	y	y	y	y	y	Refractory to gene deletion	Inconclusive	No Success	i		Tetraploid
LmxM.30.1800_LmxM.30.1820	B8804	y	y	y	y	n	n	n	y	No survival	#N/A	No Success	ii	Array	Tetraploid
LmxM.30.1800a	B10756	y	y	y	y	y	y	y	y	Refractory to gene deletion	Refractory to gene deletion	No Success	i		Tetraploid
LmxM.30.1820	B8168	y	y	y	y	y	y	y	y	Refractory to gene deletion	Refractory to gene deletion	No Success	i		Tetraploid
LmxM.30.2390	B8262	y	y	y	y	y	y	y	y	Refractory to gene deletion	Refractory to gene deletion	No Success	i		Tetraploid
LmxM.30.3060	B8352	y	y	y	y	n	n	n	y	No survival	Null	Success			Tetraploid
LmxM.30.3060_LmxM.30.3070	B5744	y	y	y	y	y	y	y	y	Refractory to gene deletion	#N/A	No Success	i	Array	Tetraploid
LmxM.30.3070	B8355	y	y	y	y	y	y	y	y	Refractory to gene deletion	Refractory to gene deletion	No Success	i		Tetraploid
LmxM.30.3170	B8368	y	y	y	n	n	n	n	y	No survival	Null	Success			Tetraploid
LmxM.31.0110	B8387	y	y	y	y	n	n	n	y	No survival	No survival	No Success	ii	Heterozygous mutant possible with single drug selection	Diploid
LmxM.31.0920	B8492	y	y	y	y	y	y	y	y	Refractory to gene deletion	Null	Success			Diploid
LmxM.31.1110	B8519	y	y	y	y	y	y	y	y	Refractory to gene deletion	Null	Success			Diploid
LmxM.31.1120	B8521	y	y	y	y	y	y	n	y	Null	Inconclusive	Success			Diploid
LmxM.31.1870	B8614	y	y	y	y	y	y	n	y	Null	Null	Success			Diploid
LmxM.31.2060	B8638	y	n	y	y	y	y	n	y	Null	Refractory to gene deletion	Success			Diploid
LmxM.31.2370	B8680	y	y	y	y	y	y	n	y	Null	Inconclusive	Success			Diploid
LmxM.31.2380	B8681	y	y	y	y	y	y	n	y	Null	Null	Success			Diploid
LmxM.31.2660	B8714	y	y	y	y	y	y	y	y	Refractory to gene deletion	Null	Success			Diploid
LmxM.31.3080	B8773	y	y	y	y	y	y	n	y	Null	Refractory to gene deletion	Success			Diploid
LmxM.31.3370	B8811	y	y	y	y	y	y	n	y	Null	Null	Success			Diploid
LmxM.31.3720	B8851	y	y	y	y	y	y	y	y	Refractory to gene deletion	Null	Success			Diploid
LmxM.32.0100	B8900	y	y	y	y	y	y	y	y	Refractory to gene deletion	Null	Success			Diploid
LmxM.32.0290	B8923	y	y	y	y	y	y	n	y	Null	Null	Success			Diploid
LmxM.32.0310	B8927	y	y	y	y	y	y	y	y	Refractory to gene deletion	No survival	No Success	i	Heterozygous mutant possible with single drug selection	Diploid
LmxM.32.0710	B8977	y	y	y	y	y	y	n	y	Null	Refractory to gene deletion	Success			Diploid
LmxM.32.1010	B9014	y	y	y	y	y	y	n	y	Null	Null	Success			Diploid
LmxM.32.1060	B9023	y	y	y	y	y	y	n	y	Null	Null	Success			Diploid
LmxM.32.1290	B9051	y	y	y	y	y	y	y	y	Refractory to gene deletion	Null	Success			Diploid
LmxM.32.1420	B9073	y	y	y	y	y	y	n	y	Null	Null	Success			Diploid
LmxM.32.1860	B9137	y	y	y	y	y	y	n	y	Null	Null	Success			Diploid
LmxM.32.1920	B9145	y	y	y	y	y	y	n	y	Null	Null	Success			Diploid
LmxM.32.2090	B9171	y	y	y	y	y	y	n	y	Null	Null	Success			Diploid
LmxM.32.3040	B9308	y	y	y	y	y	y	y	y	Refractory to gene deletion	Null	Success			Diploid
LmxM.32.3200	B9326	y	y	y	y	y	y	n	y	Null	Null	Success			Diploid
LmxM.32.3260	B9336	y	y	y	y	y	y	y	y	Refractory to gene deletion	Refractory to gene deletion	No Success	i		Diploid
LmxM.33.0480	B9410	y	y	y	y	y	y	n	y	Null	Null	Success			Diploid
LmxM.33.0670	B9442	y	y	y	y	y	y	n	y	Null	Null	Success			Diploid
LmxM.33.0990	B9488	y	y	y	y	y	y	n	y	Null	Null	Success			Diploid
LmxM.33.1270	B9530	y	y	y	y	y	y	n	y	Null	Null	Success			Diploid
LmxM.33.2070	B9580	y	y	y	y	y	y	n	y	Null	Null	Success			Diploid
LmxM.33.2630	B9660	y	y	y	y	y	y	n	y	Null	Null	Success			Diploid
LmxM.33.2650	B9662	y	y	y	y	y	y	n	y	Null	Null	Success			Diploid
LmxM.33.2720	B9671	y	y	y	y	y	y	n	y	Null	Refractory to gene deletion	Success			Diploid
LmxM.33.3060	B9722	y	y	y	y	y	y	y	y	Refractory to gene deletion	Inconclusive	No Success	i		Diploid
LmxM.33.3120	B9729	y	y	y	y	y	y	n	y	Null	Null	Success			Diploid
LmxM.33.3220	B9744	y	y	y	y	y	y	n	y	Null	Null	Success			Diploid
LmxM.33.3670	B9803	y	y	n	y	y	y	n	y	Null	Refractory to gene deletion	Success			Diploid
LmxM.33.3850	B9827	y	y	y	y	y	y	n	y	Null	Null	Success			Diploid
LmxM.34.0080	B9918	y	y	y	y	y	y	n	y	Null	Null	Success			Diploid
LmxM.34.0150	B9927	y	y	y	y	y	y	y	y	Refractory to gene deletion	Null	Success			Diploid
LmxM.34.0700	B9988	y	y	y	y	y	y	y	y	Refractory to gene deletion	Null	Success			Diploid
LmxM.34.2080	B10166	y	y	y	y	y	y	n	y	Null	No survival	Success		Heterozygous mutant possible with single drug selection	Diploid
LmxM.34.2780	B10257	n	y	y	y	y	y	n	y	Null	Null	Success			Diploid
LmxM.34.2810	B10264	y	y	y	y	y	y	y	y	Refractory to gene deletion	Null	Success			Diploid
LmxM.34.2810b	B10661	y	y	y	y	y	y	y	y	Refractory to gene deletion	Null	Success			Diploid
LmxM.34.2820	B10265	y	y	y	y	y	y	n	y	Null	Inconclusive	Success			Diploid
LmxM.34.3330	B10333	y	y	y	y	y	y	n	y	Null	Null	Success			Diploid
LmxM.34.3330a	B10696	y	y	y	y	n	n	n	y	No survival	No survival	No Success	ii	Heterozygous mutant possible with single drug selection	Diploid
LmxM.34.3580	B10367	y	y	y	y	y	y	n	y	Null	Null	Success			Diploid
LmxM.34.3630	B10376	y	y	y	y	y	y	n	y	Null	Null	Success			Diploid
LmxM.34.3990	B10419	y	y	y	y	y	n	n	y	Inconclusive	Refractory to gene deletion	No Success	i		Diploid
LmxM.34.4410	B10475	y	y	y	y	y	y	n	y	Null	Null	Success			Diploid
LmxM.34.4430	B10476	y	y	y	y	y	y	y	y	Refractory to gene deletion	Refractory to gene deletion	No Success	i		Diploid
LmxM.34.5150	B10567	y	y	y	y	y	n	n	y	Inconclusive	Null	Success			Diploid
LmxM.34.5350	B10594	y	y	y	y	y	y	n	y	Null	Null	Success			Diploid
LmxM.34.5350_LmxM.34.5360	B7310	y	y	y	y	y	y	n	y	Null	Null	Success		Array	Diploid
LmxM.34.5360	B10596	y	y	y	y	y	y	n	y	Null	Null	Success			Diploid
LmxM.36.0420	B3830	y	y	y	y	y	y	n	y	Null	Null	Success			Diploid
LmxM.36.0510	B3839	y	y	y	y	n	n	n	y	No survival	Refractory to gene deletion	No Success	i		Diploid
LmxM.36.0670	B3866	y	y	y	y	y	y	n	y	Null	Null	Success			Diploid
LmxM.36.1940	B4036	y	y	y	y	y	y	n	y	Null	Null	Success			Diploid
LmxM.36.2210	B4078	y	y	y	y	y	y	n	y	Null	Null	Success			Diploid
LmxM.36.2760	B4150	y	y	y	y	y	y	y	y	Refractory to gene deletion	Null	Success			Diploid
LmxM.36.2890	B4161	y	y	y	y	n	n	n	y	No survival	Null	Success			Diploid
LmxM.36.3100	B4191	y	y	y	y	y	y	n	y	Null	Null	Success			Diploid
LmxM.36.3340	B4220	y	y	y	y	y	y	n	y	Null	Null	Success			Diploid
LmxM.36.4480	B4374	y	y	y	y	y	y	n	y	Null	Null	Success			Diploid
LmxM.36.4870	B4430	y	y	y	y	y	y	y	y	Refractory to gene deletion	Null	Success			Diploid
LmxM.36.5770	B4537	y	y	y	y	y	y	n	y	Null	Null	Success			Diploid
LmxM.36.6280	B4616	y	y	y	y	y	y	y	y	Refractory to gene deletion	Inconclusive	No Success	i		Diploid
LmxM.36.6290	B4617	y	y	y	y	y	y	y	y	Refractory to gene deletion	Inconclusive	No Success	i		Diploid
LmxM.36.6300	B4618	y	y	y	y	y	y	y	y	Refractory to gene deletion	Refractory to gene deletion	No Success	i		Diploid
LmxM.36.6610	B4666	y	y	y	y	y	y	n	y	Null	Null	Success			Diploid
LmxM.36.6690	B4677	y	y	y	y	y	y	n	y	Null	Null	Success			Diploid
LmxM.36.6720	B4681	y	y	y	y	y	y	y	y	Refractory to gene deletion	Refractory to gene deletion	No Success	i		Diploid
LmxM.36.6830	B4697	y	y	y	y	y	y	n	y	Null	Null	Success			Diploid
Legend
Category 1	Category Description
Success	when at least one of the attempts results in the recovery of a null mutant
No success	when double drug resistant null mutants were not isolated
Category 2	Category Description
i	Double drug-resistant populations where ORF is still detected (or PCR inconclusive)
ii	Attempts where no drug resistant populations were ever recovered or populations where resistant cells could only be recovered with single drug selection and ORF was still detected

### Sheet: Electrophoresis scheme
	Group
	G1
		1	2	3	4	5	6	7	8	9	10	11	12
Panel	A	A01	A02	A03	A04	A05	A06	A07	A08	A09	A10	A11	A12
	B	B01	B02	B03	B04	B05	B06	B07	B08	B09	B10	B11	B12
	C	C01	C02	C03	C04	C05	C06	C07	C08	C09	C10	C11	C12
	D	D01	D02	D03	D04	D05	D06	D07	D08	D09	D10	D11	D12
	E	E01	E02	E03	E04	E05	E06	E07	E08	E09	E10	E11	E12
	F	F01	F02	F03	F04	F05	F06	F07	F08	F09	F10	F11	F12
	G	G01	G02	G03	G04	G05	G06	G07	G08	G09	G10	G11	G12
	H	H01	H02	H03	H04	H05	H06	H07	H08	H09	H10	H11	H12
	G2
	A	A01	A02	A03	A04	A05	A06	A07	A08	A09	A10	A11	A12
	B	B01	B02	B03	B04	B05	B06	B07	B08	B09	B10	B11	B12
	C	C01	C02	C03	C04	C05	C06	C07	C08	C09	C10	C11	C12
	D	D01	D02	D03	D04	D05	D06	D07	D08	D09	D10	D11	D12
	E	E01	E02	E03	E04	E05	E06	E07	E08	E09	E10	E11	E12
	F	F01	F02	F03	F04	F05	F06	F07	F08	F09	F10	F11	F12
	G	G01	G02	G03	G04	G05	G06	G07	G08	G09	G10	G11	G12
	H	H01	H02	H03	H04	H05	H06	H07	H08	H09	H10	H11	H12
	G3
	A	A01	A02	A03	A04	A05	A06	A07	A08	A09	A10	A11	A12
	B	B01	B02	B03	B04	B05	B06	B07	B08	B09	B10	B11	B12
	C	C01	C02	C03	C04	C05	C06	C07	C08	C09	C10	C11	C12
	D	D01	D02	D03	D04	D05	D06	D07	D08	D09	D10	D11	D12
	E	E01	E02	E03	E04	E05	E06	E07	E08	E09	E10	E11	E12
	F	F01	F02	F03	F04	F05	F06	F07	F08	F09	F10	F11	F12
	G	G01	G02	G03	G04	G05	G06	G07	G08	G09	G10	G11	G12
	H	H01	H02	H03	H04	H05	H06	H07	H08	H09	H10	H11	H12
	G4
	A	A01	A02	A03	A04	A05	A06	A07	A08	A09	A10	A11	A12
	B	B01	B02	B03	B04	B05	B06	B07	B08	B09	B10	B11	B12
	C	C01	C02	C03	C04	C05	C06	C07	C08	C09	C10	C11	C12
	D	D01	D02	D03	D04	D05	D06	D07	D08	D09	D10	D11	D12
	E	E01	E02	E03	E04	E05	E06	E07	E08	E09	E10	E11	E12
	F	F01	F02	F03	F04	F05	F06	F07	F08	F09	F10	F11	F12
	G	G01	G02	G03	G04	G05	G06	G07	G08	G09	G10	G11	G12
	H	H01	H02	H03	H04	H05	H06	H07	H08	H09	H10	H11	H12

### Sheet: Electrophoresis map - Group 1
Group	96 Well Plate	B/C ID	Gene	Mutant ID
1	A01	B34	LmxM.20.1400	#N/A
1	A02	B46	LmxM.27.1130	#N/A
1	A03	NC	Negative control	#N/A
1	A04	B14	LmxM.25.0010	#N/A
1	A05	B2174	LmxM.11.1270	243
1	A06	B2177	LmxM.11.1290	244
1	A07	B2815	LmxM.15.0760	249
1	A08	B6781	LmxM.27.0970	265
1	A09	B344	LmxM.03.0160	340
1	A10	B7990	LmxM.30.0540	368
1	A11	B2308	LmxM.12.1190	346
1	A12	B3663	LmxM.19.0800	349
1	B01	B5041	LmxM.21.0710	351
1	B02	B7603	LmxM.29.1330	365
1	B03	B9336	LmxM.32.3260	373
1	B04	B8094	LmxM.30.1290	33
1	B05	B756	LmxM.06.0080	3
1	B06	B5493	LmxM.23.0380	24
1	B07	B757	LmxM.06.0090	145
1	B08	B8773	LmxM.31.3080	134
1	B09	B6650	LmxM.26.2670	167
1	B10	B9488	LmxM.33.0990	178
1	B11	CT_B5464	LmxM.23.0220	208
1	B12	B8091	LmxM.30.1270	216
1	C01	B8092	LmxM.30.1280	217
1	C02	B8114	LmxM.30.1430	218
1	C03	B8927	LmxM.32.0310	370
1	C04	B9308	LmxM.32.3040	41
1	C05	B5462	LmxM.23.0210	207
1	C06	CT_B2167	LmxM.11.1220	70
1	C07	B2171	LmxM.11.1240	71
1	C08	B2172	LmxM.11.1250	72
1	C09	B6784	LmxM.27.0980	266
1	C10	B1250	LmxM.08_29.1640	5
1	C11	B2016	LmxM.11.0040	10
1	C12	B4161	LmxM.36.2890	15
1	D01	B5085	LmxM.21.0880	20
1	D02	B2836	LmxM.15.0890	80
1	D03	B10652	LmxM.11.1220a	93
1	D04	B5874	LmxM.24.1451	111
1	D05	B6059	LmxM.25.0530	115
1	D06	B6714	LmxM.27.0470	117
1	D07	B8638	LmxM.31.2060	132
1	D08	B9137	LmxM.32.1860	175
1	D09	B9442	LmxM.33.0670	177
1	D10	B269	LmxM.02.0300	188
1	D11	B1392	LmxM.08_29.0620	190
1	D12	B5473	LmxM.23.0250	209
1	E01	B1342	LmxM.08_29.0930	7
1	E02	B758	LmxM.06.0100	238
1	E03	B2170	LmxM.11.1230	307
1	E04	B2173	LmxM.11.1260	308
1	E05	B6194	LmxM.25.1540	359
1	E06	B8492	LmxM.31.0920	36
1	E07	B6680	LmxM.27.0210	264
1	E08	B2258	LmxM.12.0520	345
1	E09	B3429	LmxM.18.0560	348
1	E10	B5215	LmxM.21.1790	354
1	E11	B5216	LmxM.21.1800	355
1	E12	B5452	LmxM.23.0130	356
1	F01	B7171	LmxM.28.1160	362
1	F02	B7354	LmxM.28.2430	364
1	F03	B9803	LmxM.33.3670	375
1	F04	B9988	LmxM.34.0700	376
1	F05	B5683	LmxM.23.1510	164
1	F06	B734	LmxM.05.1140	342
1	F07	B7891	LmxM.29.3660	367
1	F08	B655	LmxM.05.0500	236
1	F09	B657	LmxM.05.0510	237
1	F10	B5485	LmxM.23.0340	357
1	F11	B7101	LmxM.28.0640	361
1	F12	B4191	LmxM.36.3100	350
1	G01	B5142	LmxM.21.1340	352
1	G02	B2652	LmxM.14.0980	74
1	G03	B5569	LmxM.23.0830	109
1	G04	B1001	LmxM.07.0650	56
1	G05	B3546	LmxM.18.1520	154
1	G06	B3545	LmxM.18.1510	251
1	G07	B9014	LmxM.32.1010	40
1	G08	B999	LmxM.07.0630	55
1	G09	B3234	LmxM.17.0600	85
1	G10	B445	LmxM.04.0010	49
1	G11	B10166	LmxM.34.2080	92
1	G12	B3313	LmxM.17.1230	347
1	H01	B1057	LmxM.07.1050	343
1	H02	B9171	LmxM.32.2090	372
1	H03	B2502	LmxM.13.1530	247
1	H04	B7720	LmxM.29.2260	269
1	H05	B9660	LmxM.33.2630	273
1	H06	B9744	LmxM.33.3220	275
1	H07	B1744	LmxM.09.0890	241
1	H08	B576	LmxM.04.1110	341
1	H09	B305	LmxM.18.1510_LmxM.18.1520	#N/A
1	H10	B2106	LmxM.11.0700	344
1	H11	B8084	LmxM.30.1220	369
1	H12	B930	LmxM.07.0110	53

### Sheet: Electrophoresis map - Group 2
Group	96 Well Plate	B/C ID	Gene	Mutant ID
2	A01	B11693	LmxM.20.1400	#N/A
2	A02	B11694	LmxM.27.1130	#N/A
2	A03	NC	Negative control	#N/A
2	A04	B11695	LmxM.25.0010	#N/A
2	A05	B3343	LmxM.17.1430	13
2	A06	B3360	LmxM.18.0040	14
2	A07	B7036	LmxM.28.0150	25
2	A08	B8014	LmxM.30.0720	31
2	A09	B9671	LmxM.33.2720	42
2	A10	B4616	LmxM.36.6280	17
2	A11	B8923	LmxM.32.0290	39
2	A12	B4617	LmxM.36.6290	203
2	B01	B4618	LmxM.36.6300	204
2	B02	B10257	LmxM.34.2780	44
2	B03	B10265	LmxM.34.2820	45
2	B04	B10661	LmxM.34.2810b	46
2	B05	B652	LmxM.05.0480	51
2	B06	B1268	LmxM.08_29.1520	60
2	B07	B1672	LmxM.09.0270	63
2	B08	B4774	LmxM.20.0350	102
2	B09	B4962	LmxM.21.0080	104
2	B10	B5359	LmxM.22.1050	106
2	B11	B8368	LmxM.30.3170	128
2	B12	B377	LmxM.03.0410	141
2	C01	B4150	LmxM.36.2760	159
2	C02	B2100	LmxM.11.0650	196
2	C03	B2525	LmxM.13.1690	198
2	C04	B10264	LmxM.34.2810	226
2	C05	B2183	LmxM.11.1340	310
2	C06	B5189	LmxM.21.1580	21
2	C07	B5228	LmxM.22.0010	22
2	C08	B2103	LmxM.11.0670	69
2	C09	B2834	LmxM.15.0870	79
2	C10	B5774	LmxM.24.0680	110
2	C11	B7906	LmxM.30.0040	124
2	C12	B9051	LmxM.32.1290	137
2	D01	B2101	LmxM.11.0660	197
2	D02	B189	LmxM.01.0440	294
2	D03	B1270	LmxM.08_29.1500	303
2	D04	B2104	LmxM.11.0675	306
2	D05	B2181	LmxM.11.1320	309
2	D06	B10744	LmxM.08_29.1500a	339
2	D07	B5188	LmxM.21.1570	353
2	D08	B5822	LmxM.24.1090	358
2	D09	CT_B10763	LmxM.11.0660a	234
2	D10	B9783	LmxM.11.0670_LmxM.11.0675	#N/A
2	D11	B5277	LmxM.21.1570_LmxM.21.1580	#N/A
2	D12	B1090	LmxM.08_29.2780	4
2	E01	B629	LmxM.05.0290	50
2	E02	B987	LmxM.07.0530	54
2	E03	B1964	LmxM.10.1020	66
2	E04	B2653	LmxM.14.0990	75
2	E05	B2732	LmxM.15.0120	77
2	E06	B3484	LmxM.18.1000	95
2	E07	B3703	LmxM.19.1110	99
2	E08	B6018	LmxM.25.0210	114
2	E09	B7462	LmxM.29.0230	122
2	E10	B3517	LmxM.18.1290	152
2	E11	B3518	LmxM.18.1300	153
2	E12	B3591	LmxM.19.0200	155
2	F01	B3594	LmxM.19.0210	156
2	F02	CT_B3839	LmxM.36.0510	157
2	F03	B4666	LmxM.36.6610	162
2	F04	B10333	LmxM.34.3330	227
2	F05	B10696	LmxM.34.3330a	230
2	F06	B314	LmxM.02.0670	291
2	F07	B1791	LmxM.09.1270	305
2	F08	B2954	LmxM.16.0200	316
2	F09	B2957	LmxM.16.0210	317
2	F10	B5270	LmxM.22.0290	326
2	F11	B5648	LmxM.23.1370	328
2	F12	B7568	LmxM.29.1050	331
2	G01	B8387	LmxM.31.0110	333
2	G02	B8519	LmxM.31.1110	334
2	G03	B8521	LmxM.31.1120	335
2	G04	B9722	LmxM.33.3060	337
2	G05	B10419	LmxM.34.3990	338
2	G06	CT_B10476	LmxM.34.4430	184
2	G07	B2716	LmxM.14.1460	248
2	G08	B176	LmxM.01.0335	293
2	G09	B4681	LmxM.36.6720	324
2	G10	B9927	LmxM.34.0150	183
2	G11	B2654	LmxM.14.1000	314
2	G12	B7718	LmxM.29.2240	366
2	H01	B290	LmxM.02.0460	48
2	H02	B1058	LmxM.14.0990_LmxM.14.1000	#N/A
2	H03	B10989	LmxM.16.0200_LmxM.16.0210	#N/A
2	H04	B160	LmxM.18.1290_LmxM.18.1300	#N/A
2	H05	B306	LmxM.19.0200_LmxM.19.0210	#N/A
2	H06	B8977	LmxM.32.0710	371
2	H07	B2557	LmxM.14.0270	311
2	H08	B7415	LmxM.28.2930	121
2	H09	B9918	LmxM.34.0080	43
2	H10	B7238	LmxM.28.1690	27
2	H11	CT_B1343	LmxM.08_29.0920	61
2	H12	B3607	LmxM.19.0310	88

### Sheet: Electrophoresis map - Group 3
Group	96 Well Plate	B/C ID	Gene	Mutant ID
3	A01	B11697	LmxM.20.1400	#N/A
3	A02	B11700	LmxM.27.1130	#N/A
3	A03	NC	Negative control	#N/A
3	A04	B11701	LmxM.25.0010	#N/A
3	A05	B7950	LmxM.30.0330	29
3	A06	B49	LmxM.30.0571	30
3	A07	B8037	LmxM.30.0870	32
3	A08	B8168	LmxM.30.1820	34
3	A09	B1921	LmxM.10.0720	65
3	A10	CT_B10756	LmxM.30.1800a	233
3	A11	B2564	LmxM.14.0330	73
3	A12	B9073	LmxM.32.1420	138
3	B01	B1074	LmxM.07.1160	146
3	B02	B4374	LmxM.36.4480	161
3	B03	B4697	LmxM.36.6830	163
3	B04	B6743	LmxM.27.0680	168
3	B05	B7949	LmxM.30.0320	169
3	B06	B7995	LmxM.30.0580	170
3	B07	B8039	LmxM.30.0880	171
3	B08	B10594	LmxM.34.5350	186
3	B09	B10596	LmxM.34.5360	187
3	B10	B3830	LmxM.36.0420	200
3	B11	B5258	LmxM.22.0230	205
3	B12	B6865	LmxM.27.1580	211
3	C01	B7952	LmxM.30.0340	213
3	C02	B7953	LmxM.30.0350	214
3	C03	B7994	LmxM.30.0570	215
3	C04	B8165	LmxM.30.1800	219
3	C05	B8714	LmxM.31.2660	221
3	C06	CT_B10633	LmxM.27.1580a	229
3	C07	B11313	LmxM.10.0715	292
3	C08	B45	LmxM.27.0670	379
3	C09	B9338	LmxM.10.0715_LmxM.10.0720	#N/A
3	C10	B5328	LmxM.30.0870_LmxM.30.0880	#N/A
3	C11	B7310	LmxM.34.5350_LmxM.34.5360	#N/A
3	C12	B8804	LmxM.30.1800_LmxM.30.1820	#N/A
3	D01	B2082	LmxM.11.0520	67
3	D02	CT_B10475	LmxM.34.4410	228
3	D03	B2563	LmxM.14.0320	149
3	D04	B273	LmxM.02.0340	298
3	D05	B4865	LmxM.20.1055	103
3	D06	B9729	LmxM.33.3120	274
3	D07	B2828	LmxM.15.0840	78
3	D08	B3754	LmxM.19.1490	322
3	D09	B7769	LmxM.29.2680	332
3	D10	B3407	LmxM.18.0400	87
3	D11	B5736	LmxM.24.0360	165
3	D12	B5737	LmxM.24.0365	166
3	E01	B5355	LmxM.22.1010	327
3	E02	B3550	LmxM.18.1540	321
3	E03	B965	LmxM.07.0400	302
3	E04	B3866	LmxM.36.0670	323
3	E05	B1346	LmxM.08_29.0890	304
3	E06	B446	LmxM.04.0020	2
3	E07	B1871	LmxM.10.0350	8
3	E08	B1878	LmxM.10.0400	9
3	E09	B912	LmxM.06.1260	52
3	E10	B2703	LmxM.14.1355	76
3	E11	B8851	LmxM.31.3720	135
3	E12	CT_B10567	LmxM.34.5150	185
3	F01	B787	LmxM.06.0310	189
3	F02	B1875	LmxM.10.0360	192
3	F03	B1876	LmxM.10.0370	193
3	F04	B2008	LmxM.10.1310	195
3	F05	B3676	LmxM.19.0920	199
3	F06	CT_B10735	LmxM.10.0380	232
3	F07	B3344	LmxM.17.1440	86
3	F08	B9410	LmxM.33.0480	271
3	F09	B235	LmxM.01.0810	296
3	F10	B236	LmxM.01.0820	297
3	F11	B2595	LmxM.14.0530	312
3	F12	B259	LmxM.14.0540	313
3	G01	B4735	LmxM.20.0090	325
3	G02	B1037	LmxM.07.0910	57
3	G03	B3767	LmxM.19.1620	254
3	G04	B1313	LmxM.01.0810_LmxM.01.0820	#N/A
3	G05	B9788	LmxM.14.0530_LmxM.14.0540	#N/A
3	G06	B388	LmxM.03.0500	1
3	G07	B4727	LmxM.20.0031	19
3	G08	B2007	LmxM.10.1300	194
3	G09	CT_B1388	LmxM.08_29.0650	62
3	G10	CT_B1828	LmxM.10.0030	191
3	G11	B9145	LmxM.32.1920	139
3	G12	B8900	LmxM.32.0100	38
3	H01	B8352	LmxM.30.3060	172
3	H02	B8355	LmxM.30.3070	173
3	H03	B7275	LmxM.28.1930	212
3	H04	B9326	LmxM.32.3200	223
3	H05	B10724	LmxM.28.1930partial	231
3	H06	B5744	LmxM.30.3060_LmxM.30.3070	#N/A
3	H07	B5405	LmxM.22.1420	23
3	H08	B7904	LmxM.30.0020	28
3	H09	B8680	LmxM.31.2370	133
3	H10	B8681	LmxM.31.2380	220
3	H11	B9827	LmxM.33.3850	225
3	H12	B6425	LmxM.26.0990	329

### Sheet: Electrophoresis map - Group 4
Group	96 Well Plate	B/C ID	Gene	Mutant ID
4	A01	B2965	LmxM.16.0280	83
4	A02	B2406	LmxM.13.0740	246
4	A03	B3086	LmxM.16.1190	318
4	A04	B4537	LmxM.36.5770	255
4	A05	B2754	LmxM.15.0240	#N/A
4	A06	B2884	LmxM.15.1310	81
4	A07	B6136	LmxM.25.1090	116
4	A08	B7277	LmxM.28.1940	330
4	A09	B4220	LmxM.36.3340	160
4	A10	B9530	LmxM.33.1270	179
4	A11	B5203	LmxM.21.1690	89
4	A12	B6756	LmxM.27.0780	90
4	B01	B2386	LmxM.13.0600	245
4	B02	B4996	LmxM.21.0350	256
4	B03	B9662	LmxM.33.2650	374
4	B04	B3374	LmxM.18.0130	319
4	B05	B3375	LmxM.18.0140	320
4	B06	B289	LmxM.02.0450	235
4	B07	B2915	LmxM.15.1530	82
4	B08	B4430	LmxM.36.4870	16
4	B09	B7063	LmxM.28.0350	26
4	B10	B8614	LmxM.31.1870	131
4	B11	B8262	LmxM.30.2390	126
4	B12	B3739	LmxM.19.1380	100
4	C01	B6819	LmxM.27.1265	118
4	C02	B2571	LmxM.14.0380	12
4	C03	B4078	LmxM.36.2210	201
4	C04	B155	LmxM.01.0180	47
4	C05	B9023	LmxM.32.1060	136
4	C06	B565	LmxM.04.1000	143
4	C07	B8811	LmxM.31.3370	174
4	C08	B207	LmxM.01.0570	295
4	C09	B677	LmxM.05.0680	301
4	C10	B2087	LmxM.11.0550	68
4	C11	B2872	LmxM.15.1230	150
4	C12	B2874	LmxM.15.1240	151
4	D01	B4036	LmxM.36.1940	158
4	D02	B2461	LmxM.13.1210	11
4	D03	B6758	LmxM.27.0790	360
4	D04	B10367	LmxM.34.3580	377
4	D05	B10376	LmxM.34.3630	378
4	D06	B7351	LmxM.28.2410	#N/A
4	D07	B3656	LmxM.19.0760	98
4	D08	B3034	LmxM.16.0800	84
4	D09	B2165	LmxM.11.1200	148
4	D10	B4677	LmxM.36.6690	18
4	D11	B372	LmxM.03.0370	#N/A
4	D12	B374	LmxM.03.0380	299
4	E01	B375	LmxM.03.0390	#N/A
4	E02	B376	LmxM.03.0400	300
4	E03	B9580	LmxM.33.2070	180
4	E04	B5502	LmxM.23.0450	108
4	E05	B8863	LmxM.03.0370_LmxM.03.0400	#N/A
4	E06	B1065	LmxM.15.1230_LmxM.15.1240	#N/A
4	E07	B11332	LmxM.18.0130_LmxM.18.0140	#N/A
4	E08	B7343	LmxM.28.2380	#N/A
4	E09	B5978	LmxM.24.2230	261
4	E10	B956	LmxM.07.0330	239
