## Supplementary material for "Identification of transporters essential for survival of *Leishmania* promastigotes in the digestive tract of sand flies": All_Supplementary_Files: Supplementary_Table_4.xlsx

### Sheet: Pool membership TL2
Barcode sequence	Barcode Name	Mutant in-house ID	Gene ID	Product description	TCDB Family ID	In vitro MasterPool_317 bcs	Sand fly Pool 1_84 bcs	Sand fly Pool 2_82 bcs	Sand fly Pool 3_90 bcs	Sand fly Pool 4_89 bcs
GCACCCCAAGGTAACCA	B388	1	LmxM.03.0500	phosphate-Repressible Phosphate Permease-like protein	The Inorganic Phosphate Transporter (PiT) Family	YES			YES
TCGGCGTGTTTGCTCCT	B446	2	LmxM.04.0020	pteridine transporter (truncated), putative	The Folate-Biopterin Transporter (FBT) Family	YES			YES
ACGTCAAAGCTGCTCAC	B756	3	LmxM.06.0080	ATP-binding cassette protein subfamily G, member 1, putative	The ATP-binding Cassette (ABC) Superfamily	YES	YES
TGCGTGTCCGTTTGTAT	B1090	4	LmxM.08_29.2780	mitochondrial carrier protein-like protein	The Mitochondrial Carrier (MC) Family	YES		YES
GCTTCAACTCGTGGAAC	B1250	5	LmxM.08_29.1640	ABC transporter domain protein, putative	The ATP-binding Cassette (ABC) Superfamily	YES	YES
CAACGATCGTCTATATC	B1342	7	LmxM.08_29.0930	ABC transporter-like protein	The ATP-binding Cassette (ABC) Superfamily	YES	YES
CTTGACTTGTGGTGGCG	B1871	8	LmxM.10.0350	pteridine transporter ft5, putative	The Folate-Biopterin Transporter (FBT) Family	YES			YES
GCAACCGCCGGTTATTC	B1878	9	LmxM.10.0400	pteridine transporter ft5, putative	The Folate-Biopterin Transporter (FBT) Family	YES			YES
GACTACTCTACTCTGGG	B2016	10	LmxM.11.0040	ABC transporter, putative	The ATP-binding Cassette (ABC) Superfamily	YES	YES
TTAACCACACACATAGC	B2461	11	LmxM.13.1210	nucleobase transporter	The Equilibrative Nucleoside Transporter (ENT) Family	YES				YES
CACGTACAGTGGTAACT	B2571	12	LmxM.14.0380	Plasma-membrane choline transporter, putative	The Betaine/Carnitine/Choline Transporter (BCCT) Family	YES				YES
CTGGCGACAGAGGTCTT	B3360	14	LmxM.18.0040	transporter, putative, major facilitator superfamily protein (MFS), putative	The Major Facilitator Superfamily (MFS)	YES		YES
AATTCGGCGGTCTTTAA	B4430	16	LmxM.36.4870	Sugar efflux transporter for intercellular exchange, putative	The Sugar Efflux Transporter (SET) Family	YES				YES
AGGCCGAGGAATTGAAC	B4616	17	LmxM.36.6280	glucose transporter 3	The Major Facilitator Superfamily (MFS)	YES		YES
AGCGATCGCGGATTGCA	B4677	18	LmxM.36.6690	hypothetical protein, conserved, f2o10.10 protein-like protein	The Organic Solute Transporter (OST) Family	YES				YES
CCGTGTCAAACTTTTCC	B4727	19	LmxM.20.0031	phosphate-repressible phosphate permease	The Inorganic Phosphate Transporter (PiT) Family	YES			YES
ATCTACCACTCCCTATT	B5085	20	LmxM.21.0880	ABC transporter, putative	The ATP-binding Cassette (ABC) Superfamily	YES	YES
TGACGGAGATTACGTGT	B5189	21	LmxM.21.1580	Leishmania iron regulator 1	The Major Facilitator Superfamily (MFS)	YES		YES
GATCCATACGTCCAGAT	B5228	22	LmxM.22.0010	Batten disease-like protein, putative	The Major Facilitator Superfamily (MFS)	YES		YES
CGACAACACGCAATCAC	B5405	23	LmxM.22.1420	aquaporin, putative	The Major Intrinsic Protein (MIP) Family	YES			YES
GCCTGATGGTATGGAAC	B5493	24	LmxM.23.0380	ATP-binding cassette protein subfamily G, member 5	The ATP-binding Cassette (ABC) Superfamily	YES	YES			YES
AACGAGCCCCAGATTCT	B7036	25	LmxM.28.0150	major facilitator superfamily, putative	The Major Facilitator Superfamily (MFS)	YES		YES
CAACAGCTCTCATCGTC	B7063	26	LmxM.28.0350	Sugar efflux transporter for intercellular exchange, putative	The Sugar Efflux Transporter (SET) Family	YES				YES
CTCGTACGTCCCGCATT	B7238	27	LmxM.28.1690	sulfate transporter-like protein	The Sulfate Permease (SulP) Family	YES		YES
TACTAAGGATCTTGGAG	B7904	28	LmxM.30.0020	Aquaglyceroporin 1	The Major Intrinsic Protein (MIP) Family	YES			YES
CATCGACAGATTTGACA	B7950	29	LmxM.30.0330	amino acid transporter aATP11, putative	The Amino Acid/Auxin Permease (AAAP) Family	YES			YES
TTGCGACCGGATAGCCA	B49	30	LmxM.30.0571	amino acid transporter aATP11, putative	The Amino Acid/Auxin Permease (AAAP) Family	YES			YES
CGATATGGGCAAACGGT	B8014	31	LmxM.30.0720	major facilitator superfamily, putative	The Major Facilitator Superfamily (MFS)	YES		YES
GCCCTTTTACTTACTAC	B8037	32	LmxM.30.0870	amino acid permease 3	The Amino Acid/Auxin Permease (AAAP) Family	YES			YES
TAATGCGCGAGCAACCC	B8168	34	LmxM.30.1820	amino acid permease	The Amino Acid/Auxin Permease (AAAP) Family	YES			YES
CGATTAGTGCAGGATCG	B8492	36	LmxM.31.0920	vacuolar proton-ATPase-like protein, putative	V-type and A-type ATPase (F-ATPase) Superfamily	YES	YES
TGTACATTTCAAGGGTC	B8900	38	LmxM.32.0100	ZIP Zinc transporter, putative	The Zinc (Zn2+)-Iron (Fe2+) Permease (ZIP) Family	YES			YES
CATTTCTAAAGACGGCA	B8923	39	LmxM.32.0290	glucose transporter/membrane transporter D2, putative	The Major Facilitator Superfamily (MFS)	YES		YES
TATTCAAGGGCTTACGT	B9014	40	LmxM.32.1010	calcium-transporting ATPase, putative	The P-type ATPase (P-ATPase) Superfamily	YES	YES
GATATAGACGCAGCGTG	B9308	41	LmxM.32.3040	ABC transporter family-like protein	The ATP-binding Cassette (ABC) Superfamily	YES	YES
CTCCGCGGTTTGAGTGA	B9671	42	LmxM.33.2720	major facilitator superfamily, putative	The Major Facilitator Superfamily (MFS)	YES		YES		YES
GACTGGTTTGGAACTGG	B9918	43	LmxM.34.0080	transporter, putative	The K+ Transporter (Trk) Family	YES		YES
CGCAATCTCGTCGCTTT	B10257	44	LmxM.34.2780	transporter-like protein	The Major Facilitator Superfamily (MFS)	YES				YES
TTCCTCTTTGCGTATGG	B10265	45	LmxM.34.2820	major facilitator superfamily, putative	The Major Facilitator Superfamily (MFS)	YES		YES
TGCAAAAAAGGTACACC	B10661	46	LmxM.34.2810b	hypothetical protein	The Major Facilitator Superfamily (MFS)	YES		YES
GGTTTACACATAGCCTG	B155	47	LmxM.01.0180	CLC-type chloride channel, putative	The Chloride Carrier/Channel (ClC) Family	YES				YES
ATCCCAATTCCGCCTAG	B290	48	LmxM.02.0460	Mitochondrial outer membrane protein porin, putative	The Mitochondrial Carrier (MC) Family	YES		YES
TAGGTTGTAAGACCATG	B445	49	LmxM.04.0010	organelle-type calcium ATPase, calcium-translocating P-type ATPase	The P-type ATPase (P-ATPase) Superfamily	YES	YES
CACTAAAGCAAGAACGT	B629	50	LmxM.05.0290	phosphate carrier protein, mitochondrial precursor-like protein	The Mitochondrial Carrier (MC) Family	YES		YES
GGTACTAGGTGCGTTTT	B652	51	LmxM.05.0480	monocarboxylate transporter-like protein	The Major Facilitator Superfamily (MFS)	YES		YES
ATTCACTTGATGGGCCC	B912	52	LmxM.06.1260	pteridine transporter, putative	The Folate-Biopterin Transporter (FBT) Family	YES			YES
TCGCTACGGCGTGTAGT	B930	53	LmxM.07.0110	hypothetical protein, conserved	The Mitochondrial EF Hand Ca2+ Uniporter Regulator (MICU) Family	YES	YES			YES
TTCCGTTTAAACTGCCC	B987	54	LmxM.07.0530	adp/ATP carrier-like protein	The Mitochondrial Carrier (MC) Family	YES				YES
AGTTGGCGGGCTGTTTT	B999	55	LmxM.07.0630	vacuolar-type Ca2+-ATPase, putative	The P-type ATPase (P-ATPase) Superfamily	YES	YES
CGGCCTAACGGGTTGAT	B1001	56	LmxM.07.0650	vacuolar-type Ca2+-ATPase, putative	The P-type ATPase (P-ATPase) Superfamily	YES				YES
ACTCTGTTCCGGTCCGT	B1268	60	LmxM.08_29.1520	major facilitator superfamily, putative	The Major Facilitator Superfamily (MFS)	YES				YES
GGGCCTATAAAGTTCCA	B1388	62	LmxM.08_29.0650	phosphate transporter, putative	The Inorganic Phosphate Transporter (PiT) Family	YES			YES
TGCGGAATCAGTCTCTC	B1672	63	LmxM.09.0270	drug resistence protein, putative, integral membrane transport protein, putative	The Major Facilitator Superfamily (MFS)	YES		YES
ACTGGCGGAGCATAGAT	B1921	65	LmxM.10.0720	amino acid permease 24, putative	The Amino Acid/Auxin Permease (AAAP) Family	YES			YES
CGTAATATGCCACGTCT	B1964	66	LmxM.10.1020	carrier protein, putative	The Mitochondrial Carrier (MC) Family	YES		YES
CCTTGCTCTCCACTACC	B2082	67	LmxM.11.0520	amino acid permease/transporter, putative	The Amino Acid-Polyamine-Organocation (APC) Family	YES			YES
TTCCTATTCGACGCGTT	B2087	68	LmxM.11.0550	nucleobase transporter	The Equilibrative Nucleoside Transporter (ENT) Family	YES				YES
CACAGAGGGATAGGGCA	B2103	69	LmxM.11.0670	major facilitator superfamily, putative	The Major Facilitator Superfamily (MFS)	YES		YES
CGATGTCGTTAACGGAT	B2167	70	LmxM.11.1220	ATP-binding cassette protein subfamily A, member 2, putative	The ATP-binding Cassette (ABC) Superfamily	YES	YES			YES
GCGCACTGTAATCGAAA	B2171	71	LmxM.11.1240	ABC1 transporter, putative	The ATP-binding Cassette (ABC) Superfamily	YES	YES
CAGACTTCCACCCCGTT	B2172	72	LmxM.11.1250	ATP-binding cassette protein subfamily A, member 4, putative	The ATP-binding Cassette (ABC) Superfamily	YES				YES
GCCAGCTTCGGAGTAAT	B2564	73	LmxM.14.0330	transmembrane amino acid transporter protein, putative	The Amino Acid/Auxin Permease (AAAP) Family	YES			YES
TTGAGACTTTACCAAGG	B2652	74	LmxM.14.0980	sodium/hydrogen exchanger, putative	The Monovalent Cation:Proton Antiporter-1 family	YES				YES
GGTGACTATAGCCTCGG	B2653	75	LmxM.14.0990	ADP/ATP mitochondrial carrier-like protein	The Mitochondrial Carrier (MC) Family	YES		YES		YES
TAATTCGCAGCTTGTGT	B2703	76	LmxM.14.1355	pteridine transporter	The Folate-Biopterin Transporter (FBT) Family	YES			YES
GTTGACTTACGGCCAAC	B2732	77	LmxM.15.0120	mitochondrial carrier protein, putative	The Mitochondrial Carrier (MC) Family	YES		YES
AGATCTAAGTGACTCGT	B2828	78	LmxM.15.0840	nucleotide-sugar transporter, putative	The Drug/Metabolite Transporter (DMT) Superfamily	YES			YES
TTCGATTCAGGCCTTTC	B2834	79	LmxM.15.0870	Sugar (and other) transporter, putative	The Major Facilitator Superfamily (MFS)	YES		YES
ATACATAACCATTGCGG	B2836	80	LmxM.15.0890	ABC transporter, putative	The ATP-binding Cassette (ABC) Superfamily	YES	YES
GGGAGGCTTGGTCGAAT	B2884	81	LmxM.15.1310	cation transporter, putative	The CorA Metal Ion Transporter (MIT) Family	YES				YES
AGCTTTCGCTACTCAAA	B2915	82	LmxM.15.1530	presenilin-like aspartic peptidase, clan AD, family A22A, putative, presenilin-like aspartic peptidase, putative	The Mitochondrial and Plastid Porin (MPP) Family	YES				YES
TCGGCCATGCGATACGA	B2965	83	LmxM.16.0280	inositol 1,4,5-trisphosphate receptor, putative	5-trisphosphate receptor calcium ion release channel	YES				YES
AGATGATGACCGAGTCT	B3034	84	LmxM.16.0800	membrane transport protein, putative	The Auxin Efflux Carrier (AEC) Family	YES				YES
TGCGCATGAACCAGTGC	B3234	85	LmxM.17.0600	P-type ATPase, putative	The P-type ATPase (P-ATPase) Superfamily	YES	YES
ACTTGACGCCCTTGCGA	B3344	86	LmxM.17.1440	ion transport protein, putative	The Voltage-gated Ion Channel (VIC) Superfamily	YES			YES
GTTTATGTGCAGTTCTC	B3407	87	LmxM.18.0400	UDP-galactose transporter	The Drug/Metabolite Transporter (DMT) Superfamily	YES				YES
AGGGGACGCTGTCTAGT	B5203	89	LmxM.21.1690	Protein of unknown function, DUF607, putative	The Mg2+/Ca2+ Uniporter (MCU) Family	YES				YES
ATATTCGCGAATCAGGG	B6756	90	LmxM.27.0780	calcium uniporter protein, mitochondrial	The Mg2+/Ca2+ Uniporter (MCU) Family	YES				YES
CGGACTGTTTTGACCGA	B10166	92	LmxM.34.2080	calcium motive p-type ATPase, putative	The P-type ATPase (P-ATPase) Superfamily	YES	YES
CAGTCAGCTAAGGGGTC	B10652	93	LmxM.11.1220a	hypothetical protein	The ATP-binding Cassette (ABC) Superfamily	YES	YES
ACGGTCCGCGTAATTAC	B3484	95	LmxM.18.1000	mitochondrial carrier protein, putative	The Mitochondrial Carrier (MC) Family	YES		YES
GCCCCTCATCTTCAGAT	B3656	98	LmxM.19.0760	transporter, putative	The Auxin Efflux Carrier (AEC) Family	YES				YES
GAGTAGCTGTGACATCA	B3703	99	LmxM.19.1110	mitochondrial carrier protein, putative	The Mitochondrial Carrier (MC) Family	YES		YES
CTGCCACAAAGGATTCT	B3739	100	LmxM.19.1380	cation transporter, putative	The Cation Diffusion Facilitator (CDF) Family	YES				YES
GCGTTCTATCTGTGACA	B4774	102	LmxM.20.0350	major facilitator superfamily, putative	The Major Facilitator Superfamily (MFS)	YES		YES
ACAACGAGAGTTGTTTC	B4865	103	LmxM.20.1055	CMP-sialic acid transporter, putative	The Drug/Metabolite Transporter (DMT) Superfamily	YES			YES
TCGTGAAAGATTGACGT	B4962	104	LmxM.21.0080	major facilitator superfamily, putative	The Major Facilitator Superfamily (MFS)	YES		YES
TAAGACGGAACGCCTTT	B5359	106	LmxM.22.1050	major facilitator superfamily, putative	The Major Facilitator Superfamily (MFS)	YES		YES
AGGTGTCAGTGCAAGCC	B5502	108	LmxM.23.0450	permease-like protein	The FtsX/FtsE Septation (FtsX/FtsE) Family	YES				YES
GTGTAGTGCGGGTATCA	B5569	109	LmxM.23.0830	Na/H antiporter-like protein	The Monovalent Cation:Proton Antiporter-1 family	YES	YES
TAATCTAAGGCCGTGGG	B5774	110	LmxM.24.0680	sugar transporter, putative	The Major Facilitator Superfamily (MFS)	YES		YES
AAGTAAGGGATTCGGGA	B5874	111	LmxM.24.1451	hypothetical protein, conserved	The ATP-binding Cassette (ABC) Superfamily	YES	YES
CGCAAGAGAAGTAATGG	B6059	115	LmxM.25.0530	ABC transporter, mitochondrial, putative	The ATP-binding Cassette (ABC) Superfamily	YES	YES			YES
GGACCTAAAAAGCGTCA	B6136	116	LmxM.25.1090	magnesium transporter protein 2	The CorA Metal Ion Transporter (MIT) Family	YES				YES
TCGTCGCCAGTATTGAC	B6714	117	LmxM.27.0470	ABC transporter, putative	The ATP-binding Cassette (ABC) Superfamily	YES	YES
GGCTCATGTTTGTCTTC	B6819	118	LmxM.27.1265	cation transporter, putative	The Cation Diffusion Facilitator (CDF) Family	YES				YES
CGCCAGATCGGTCTTTA	B7415	121	LmxM.28.2930	Low-affinity phosphate transporter PHO91	The Solute:Sodium Symporter (SSS) Family	YES		YES
AGAGAGTTCGTCGAACT	B7462	122	LmxM.29.0230	mitochondrial carrier protein, putative	The Mitochondrial Carrier (MC) Family	YES		YES
TTCCTCGGTCCAGTGCT	B7906	124	LmxM.30.0040	MFS/sugar transport protein, putative	The Major Facilitator Superfamily (MFS)	YES		YES
TCACCACTGTCCAATCA	B8262	126	LmxM.30.2390	zinc transporter, putative	The Cation Diffusion Facilitator (CDF) Family	YES				YES
TCGCCTTCCGAGATTTG	B8614	131	LmxM.31.1870	Cation efflux family, putative	The Cation Diffusion Facilitator (CDF) Family	YES				YES
GTCTCGTCTAGCTATCC	B8638	132	LmxM.31.2060	ABC transporter-like protein	The ATP-binding Cassette (ABC) Superfamily	YES	YES			YES
CAGCTCAATGAATGGAT	B8680	133	LmxM.31.2370	aquaporin-like protein	The Major Intrinsic Protein (MIP) Family	YES			YES
TAGCGAGGGCTGTGTTG	B8773	134	LmxM.31.3080	ABC transporter of the mitochondrion, putative	The ATP-binding Cassette (ABC) Superfamily	YES				YES
AACCCAATACCCACGAT	B8851	135	LmxM.31.3720	BT1 family, putative	The Folate-Biopterin Transporter (FBT) Family	YES			YES
GGTCACCTACTTTGTTA	B9023	136	LmxM.32.1060	chloride channel protein, putative	The Chloride Carrier/Channel (ClC) Family	YES				YES
CGCGGACTTTAGTAGAT	B9051	137	LmxM.32.1290	hypothetical protein, conserved	The Major Facilitator Superfamily (MFS)	YES		YES
CGTCTCCTAGCTTTTCG	B9073	138	LmxM.32.1420	amino acid permease-like protein	The Amino Acid/Auxin Permease (AAAP) Family	YES			YES
ACTGTAACATGTCGACG	B9145	139	LmxM.32.1920	Phosphate transport (Pho88), putative	The Inorganic Phosphate Transporter (PiT) Family	YES			YES
GGGTGGAGTTCCTATGT	B377	141	LmxM.03.0410	hypothetical protein	The Major Facilitator Superfamily (MFS)	YES		YES
CGGTGTGGTGCTCCTTT	B565	143	LmxM.04.1000	chloride channel protein, putative	The Chloride Carrier/Channel (ClC) Family	YES				YES
ATGGTATCCAGAAGGTA	B1074	146	LmxM.07.1160	amino acid transporter 19, putative	The Amino Acid/Auxin Permease (AAAP) Family	YES			YES
TTGGAGCTGACCCCTTA	B2165	148	LmxM.11.1200	Organic solute transporter Ostalpha, putative	The Organic Solute Transporter (OST) Family	YES				YES
AGAGCCGAATCATGGTC	B2563	149	LmxM.14.0320	Polyamine transporter 1, putative	The Amino Acid-Polyamine-Organocation (APC) Family	YES			YES
GTACACCACTAGTACGT	B2872	150	LmxM.15.1230	nucleoside transporter 1, putative	The Equilibrative Nucleoside Transporter (ENT) Family	YES				YES
ACACTGGGGTTTGCGAC	B2874	151	LmxM.15.1240	nucleoside transporter 1, putative	The Equilibrative Nucleoside Transporter (ENT) Family	YES				YES
ACGGCCTTATGTAGTCG	B3517	152	LmxM.18.1290	mitochondrial carrier protein, putative	The Mitochondrial Carrier (MC) Family	YES		YES
TGAGGCCAAAGTCCGTC	B3518	153	LmxM.18.1300	mitochondrial carrier protein, putative	The Mitochondrial Carrier (MC) Family	YES				YES
GACGGTAGAACGATCCC	B3546	154	LmxM.18.1520	P-type H+-ATPase, putative	The P-type ATPase (P-ATPase) Superfamily	YES	YES
CGGGACCAATTGTCACG	B3591	155	LmxM.19.0200	ADP,ATP carrier protein 1, mitochondrial precursor, putative	The Mitochondrial Carrier (MC) Family	YES		YES
ACGGGAATCATCGTATA	B3594	156	LmxM.19.0210	ADP/ATP translocase 1, putative, ADP,ATP carrier protein 1, mitochondrial precursor, putative	The Mitochondrial Carrier (MC) Family	YES		YES
ATTGGCACAGCCCTTCC	B4036	158	LmxM.36.1940	inosine-guanosine transporter	The Equilibrative Nucleoside Transporter (ENT) Family	YES				YES
CATGGCGGGATGTTTAG	B4150	159	LmxM.36.2760	Nodulin-like, putative	The Major Facilitator Superfamily (MFS)	YES		YES
GAGTGCTTAGTTTCAGA	B4220	160	LmxM.36.3340	Protein of unknown function (DUF3595), putative	The Mechanical Nociceptor, Piezo (Piezo) Family	YES				YES
CCTGCCTCAGGTACAAA	B4374	161	LmxM.36.4480	transmembrane amino acid transporter protein- like protein	The Amino Acid/Auxin Permease (AAAP) Family	YES			YES
TTATCGCTGGGAACATG	B4666	162	LmxM.36.6610	mitochondrial carrier protein, putative	The Mitochondrial Carrier (MC) Family	YES		YES
AATCGGGAAACGCCGAA	B4697	163	LmxM.36.6830	amino acid permease aap11ld-like protein	The Amino Acid/Auxin Permease (AAAP) Family	YES			YES
GCAGGAGGAAAGCGATA	B5683	164	LmxM.23.1510	V-type proton ATPase subunit a, putative	V-type and A-type ATPase (F-ATPase) Superfamily	YES	YES
TTCACCCCGGTAACTGC	B5736	165	LmxM.24.0360	UDP-galactose transporter	The Drug/Metabolite Transporter (DMT) Superfamily	YES			YES
CACCCTAGCACGTCGAT	B5737	166	LmxM.24.0365	UDP-galactose transporter	The Drug/Metabolite Transporter (DMT) Superfamily	YES			YES
GATTATTGTACCTCAGC	B6650	167	LmxM.26.2670	ABC transporter-like protein, p-glycoprotein-like protein, multidrug resistance protein-like protein	The ATP-binding Cassette (ABC) Superfamily	YES	YES
CCATCAGAAATTTTCCG	B6743	168	LmxM.27.0680	amino acid permease, putative	The Amino Acid/Auxin Permease (AAAP) Family	YES			YES
GCGGTTTCCCTACTTGG	B7995	170	LmxM.30.0580	amino acid transporter aATP11, putative	The Amino Acid/Auxin Permease (AAAP) Family	YES			YES
GGACAATGAGTGCGGTA	B8039	171	LmxM.30.0880	amino acid permease 3	The Amino Acid/Auxin Permease (AAAP) Family	YES			YES
ATAGTCAATGTCGGTCA	B8355	173	LmxM.30.3070	ferrous iron transport protein	The Zinc (Zn2+)-Iron (Fe2+) Permease (ZIP) Family	YES			YES
TTGGGAACGATGGAGGT	B8811	174	LmxM.31.3370	chloride channel protein, putative	The Chloride Carrier/Channel (ClC) Family	YES				YES
ATTCTGTTCTGAGATGG	B9137	175	LmxM.32.1860	ABC transporter, putative	The ATP-binding Cassette (ABC) Superfamily	YES	YES
AACGGTTTGCGACGACC	B9442	177	LmxM.33.0670	ABC transporter-like protein	The ATP-binding Cassette (ABC) Superfamily	YES	YES
ACGATAGATCAGTCACG	B9488	178	LmxM.33.0990	p-glycoprotein	The ATP-binding Cassette (ABC) Superfamily	YES	YES
ATACCCAATCGCGCTAA	B9530	179	LmxM.33.1270	Protein of unknown function (DUF3595), putative	The Mechanical Nociceptor, Piezo (Piezo) Family	YES				YES
TATCTGAGGACTGTAGC	B9580	180	LmxM.33.2070	FtsX-like permease family, putative	The FtsX/FtsE Septation (FtsX/FtsE) Family	YES				YES
GTCCGTATCTTACTTCA	B9927	183	LmxM.34.0150	hypothetical protein, conserved	The Mitochondrial Carrier (MC) Family	YES		YES
CTGTCCCACTTATCGCA	B10476	184	LmxM.34.4430	mitochondrial phosphate transporter, putative	The Mitochondrial Carrier (MC) Family	YES		YES
TCTGTAGTACCTTCGAT	B10567	185	LmxM.34.5150	biopterin transporter, putative	The Folate-Biopterin Transporter (FBT) Family	YES			YES
TGCGGCAATTTAGGTTC	B10594	186	LmxM.34.5350	amino acid permease, putative	The Amino Acid/Auxin Permease (AAAP) Family	YES			YES
GTCTTCGTAGGCCCAAG	B10596	187	LmxM.34.5360	amino acid permease, putative	The Amino Acid/Auxin Permease (AAAP) Family	YES			YES
GCGAACTACTCCAGTGC	B269	188	LmxM.02.0300	ABC1 transporter, putative	The ATP-binding Cassette (ABC) Superfamily	YES	YES
GTTATCGGCCTGGCGAT	B787	189	LmxM.06.0310	pteridine transporter, putative	The Folate-Biopterin Transporter (FBT) Family	YES			YES
TGAATGCCATCATTGCG	B1828	191	LmxM.10.0030	phosphate-Repressible Phosphate Permease-like protein	The Inorganic Phosphate Transporter (PiT) Family	YES			YES
TAAACGAACAGGTCTAC	B1875	192	LmxM.10.0360	pteridine transporter ft6, putative	The Folate-Biopterin Transporter (FBT) Family	YES			YES
AGCTGGGAGTTAAGCCC	B1876	193	LmxM.10.0370	folate/biopterin transporter, putative	The Folate-Biopterin Transporter (FBT) Family	YES			YES
CGTCATCAGAAGGAAGA	B2007	194	LmxM.10.1300	phosphate-Repressible Phosphate Permease-like protein	The Inorganic Phosphate Transporter (PiT) Family	YES			YES
TGGATACCGCTTGAAGC	B2008	195	LmxM.10.1310	pteridine transporter, putative	The Folate-Biopterin Transporter (FBT) Family	YES			YES
GACCGGTTTTTCAGATT	B2100	196	LmxM.11.0650	Protein Associated with Differentiation, putative	The Major Facilitator Superfamily (MFS)	YES		YES
CACCTTCAAAGTTGTAG	B2101	197	LmxM.11.0660	Protein Associated with Differentiation, putative	The Major Facilitator Superfamily (MFS)	YES		YES
AACGGTATACTGCGGTT	B2525	198	LmxM.13.1690	Protein Associated with Differentiation, putative	The Major Facilitator Superfamily (MFS)	YES		YES
CATCTGCCTTGATCGAT	B3676	199	LmxM.19.0920	pteridine transporter, putative	The Folate-Biopterin Transporter (FBT) Family	YES			YES
GGGCTCAGACCTTTTGT	B3830	200	LmxM.36.0420	amino acid permease-like protein	The Amino Acid/Auxin Permease (AAAP) Family	YES			YES
CATGGTGGCGTTCTGTT	B4078	201	LmxM.36.2210	Plasma-membrane choline transporter, putative	The Betaine/Carnitine/Choline Transporter (BCCT) Family	YES				YES
AGCCTCGGAAGACTTAC	B4617	203	LmxM.36.6290	glucose transporter 2	The Major Facilitator Superfamily (MFS)	YES		YES
GTACCCTTGGCTTACCC	B4618	204	LmxM.36.6300	glucose transporter 1	The Major Facilitator Superfamily (MFS)	YES		YES
CTAAGAGCAGCGGAGAA	B5462	207	LmxM.23.0210	ATP-binding cassette protein subfamily C, member 1, putative	The ATP-binding Cassette (ABC) Superfamily	YES	YES
TTAGCCGAGCGATAGGC	B5473	209	LmxM.23.0250	ABC-thiol transporter	The ATP-binding Cassette (ABC) Superfamily	YES	YES
ACACCATGGAGTCGAGC	B6865	211	LmxM.27.1580	amino acid transporter, putative	The Amino Acid/Auxin Permease (AAAP) Family	YES			YES
GATTGATCGCCTTTCAA	B7275	212	LmxM.28.1930	Zinc transporter 3, putative	The Zinc (Zn2+)-Iron (Fe2+) Permease (ZIP) Family	YES			YES
GGAAGGTAGATCACGCA	B7952	213	LmxM.30.0340	amino acid transporter aATP11, putative	The Amino Acid/Auxin Permease (AAAP) Family	YES			YES
TGAGGTGGTGAAGTACC	B7953	214	LmxM.30.0350	amino acid transporter aATP11, putative	The Amino Acid/Auxin Permease (AAAP) Family	YES			YES
GATGATTATCGATTGCG	B7994	215	LmxM.30.0570	amino acid transporter aATP11, putative	The Amino Acid/Auxin Permease (AAAP) Family	YES			YES
GTCATGACCGCAAACAG	B8091	216	LmxM.30.1270	p-glycoprotein e	The ATP-binding Cassette (ABC) Superfamily	YES	YES
CTCACGACGTTAGATTT	B8092	217	LmxM.30.1280	p-glycoprotein e, putative	The ATP-binding Cassette (ABC) Superfamily	YES	YES
CGATTTATATCCTCCGG	B8114	218	LmxM.30.1430	p-glycoprotein-like protein	The ATP-binding Cassette (ABC) Superfamily	YES	YES
GCTCATAGACAAAGCGC	B8165	219	LmxM.30.1800	amino acid permease	The Amino Acid/Auxin Permease (AAAP) Family	YES			YES
CAACGCGTTGATTAACC	B8681	220	LmxM.31.2380	aquaporin-like protein	The Major Intrinsic Protein (MIP) Family	YES			YES
CTAGGCATGCCTCAACA	B8714	221	LmxM.31.2660	amino acid transporter, putative, amino acid permease, putative	The Amino Acid/Auxin Permease (AAAP) Family	YES			YES
GTCACATAGTGGAGTTA	B9326	223	LmxM.32.3200	cation transporter, putative	The Zinc (Zn2+)-Iron (Fe2+) Permease (ZIP) Family	YES			YES
CGGGGGAAGCACAGTTA	B9827	225	LmxM.33.3850	aquaporin 9, putative, major intrisic-like protein	The Major Intrinsic Protein (MIP) Family	YES			YES
GTGCGATCTAAGGCCTA	B10264	226	LmxM.34.2810	hypothetical protein, conserved	The Major Facilitator Superfamily (MFS)	YES		YES
TACTATCTGTACTGTCG	B10333	227	LmxM.34.3330	mitochondrial carrier protein, putative	The Mitochondrial Carrier (MC) Family	YES		YES
CTCGTTATGACCAACTG	B10475	228	LmxM.34.4410	amino acid permease, putative	The Amino Acid-Polyamine-Organocation (APC) Family	YES			YES
CACACATGACATTCCTC	B10633	229	LmxM.27.1580a	hypothetical protein	The Amino Acid/Auxin Permease (AAAP) Family	YES			YES
CATGGGGTGTTATAGCA	B10724	231	LmxM.28.1930partial	hypothetical protein	The Zinc (Zn2+)-Iron (Fe2+) Permease (ZIP) Family	YES			YES
CTAGTGAGCATACTGGT	B10735	232	LmxM.10.0380	hypothetical protein	The Folate-Biopterin Transporter (FBT) Family	YES			YES
AATAAACCGGTCGTAGA	B10756	233	LmxM.30.1800a	hypothetical protein	The Amino Acid/Auxin Permease (AAAP) Family	YES			YES
GCGTCAGAATACCCTAT	B10763	234	LmxM.11.0660a	protein associated with differentiation 4, putative	The Major Facilitator Superfamily (MFS)	YES		YES
TAGATGCGTACTTGGAG	B289	235	LmxM.02.0450	voltage-dependent anion-selective channel, putative	The Mitochondrial and Plastid Porin (MPP) Family	YES				YES
GCGAAAGGGTCGGTTCT	B655	236	LmxM.05.0500	ATP synthase F1, alpha subunit, putative	V-type and A-type ATPase (F-ATPase) Superfamily	YES				YES
GGAATATGCGATACCAC	B657	237	LmxM.05.0510	ATP synthase F1, alpha subunit, putative	V-type and A-type ATPase (F-ATPase) Superfamily	YES	YES
ATTCGGTGGTTACCGTA	B758	238	LmxM.06.0100	ATP-binding cassette protein subfamily G, member 3, putative	The ATP-binding Cassette (ABC) Superfamily	YES	YES
GATAGCTTGGTACGATC	B956	239	LmxM.07.0330	Protein of unknown function (DUF3735)/Abscisic acid G-protein coupled receptor, putative	The Golgi pH Regulator (GPHR) Family	YES				YES
AGAGCGGTCAACTGTTT	B1744	241	LmxM.09.0890	phospholipid transporting ATPase-like protein, putative	The P-type ATPase (P-ATPase) Superfamily	YES	YES
CATGACGCGTTAGAGCG	B2174	243	LmxM.11.1270	ABC transporter, putative	The ATP-binding Cassette (ABC) Superfamily	YES	YES
GAGGTTTCACCAGGTCA	B2177	244	LmxM.11.1290	ABC transporter, putative	The ATP-binding Cassette (ABC) Superfamily	YES	YES
TGAAATGCGGGGTAGAG	B2386	245	LmxM.13.0600	Protein of unknown function, DUF607, putative	The Mg2+/Ca2+ Uniporter (MCU) Family	YES				YES
ATGGTAATGTAGGTAGG	B2406	246	LmxM.13.0740	Calcium-activated chloride channel, putative	The Calcium-dependent Chloride Channel (Ca-ClC) Family	YES				YES
AGTACGGCCCTGGTCTT	B2502	247	LmxM.13.1530	phospholipid-transporting ATPase 1-like protein	The P-type ATPase (P-ATPase) Superfamily	YES	YES
TACTTCGGTAATACCGG	B2716	248	LmxM.14.1460	Mitochondrial pyruvate carrier 2	The Mitochondrial Carrier (MC) Family	YES		YES
AGAGGCGCCATCTGAAC	B2815	249	LmxM.15.0760	ABC1 transporter-like protein	The ATP-binding Cassette (ABC) Superfamily	YES				YES
GTGCTTAACAGTGCGTT	B3545	251	LmxM.18.1510	P-type H+-ATPase, putative	The P-type ATPase (P-ATPase) Superfamily	YES	YES
GTCTAACTACTGGTGTC	B3767	254	LmxM.19.1620	potassium voltage-gated channel, putative	The Voltage-gated Ion Channel (VIC) Superfamily	YES			YES
CTTGCCCAACAGGGCAT	B4537	255	LmxM.36.5770	Mechanosensitive ion channel MscS, putative	The Small Conductance Mechanosensitive Ion Channel (MscS) Family	YES				YES
CTCACAAGTGCTTCTCA	B4996	256	LmxM.21.0350	Protein of unknown function, DUF607, putative	The Mg2+/Ca2+ Uniporter (MCU) Family	YES				YES
GGTAGTGAGGTTAGTAG	B6680	264	LmxM.27.0210	Vacuolar iron transporter 1, putative	The Vacuolar Iron Transporter Family	YES	YES
TGCCCCGACATTGATGC	B6781	265	LmxM.27.0970	ABC transporter, putative	The ATP-binding Cassette (ABC) Superfamily	YES	YES			YES
CAATTGTGGGAGTAAAG	B6784	266	LmxM.27.0980	ATP-binding cassette protein subfamily A, member 9, putative	The ATP-binding Cassette (ABC) Superfamily	YES	YES
TACCCGAAGATCCGTGT	B7351	267	LmxM.28.2410	dolichyl-lipid chaperone, putative	The Multidrug/Oligosaccharidyl-lipid/Polysaccharide (MOP) Flippase Superfamily	YES				YES
TCTGGAGCATCGAACTA	B7720	269	LmxM.29.2260	phospholipid-translocating P-type ATPase (flippase), putative	The P-type ATPase (P-ATPase) Superfamily	YES	YES
GATGGGAACAACCACAA	B9410	271	LmxM.33.0480	ion transporter, putative, calcium channel protein, putative	The Voltage-gated Ion Channel (VIC) Superfamily	YES			YES
ATCGGAGGGGAATCGTG	B9660	273	LmxM.33.2630	phospholipid-transporting ATPase-like protein	The P-type ATPase (P-ATPase) Superfamily	YES	YES
GTATTCACCTCCGGGGA	B9729	274	LmxM.33.3120	lipophosphoglycan biosynthetic protein (lpg2)	The Drug/Metabolite Transporter (DMT) Superfamily	YES			YES
AAGTCGGCTTTCAGCGG	B9744	275	LmxM.33.3220	aminophospholipid translocase, putative	The P-type ATPase (P-ATPase) Superfamily	YES	YES
CCTCAATCGGGATAAAG	B314	291	LmxM.02.0670	mitochondrial carrier protein, putative	The Mitochondrial Carrier (MC) Family	YES		YES
TTACAAGGGAGGGATCG	B11313	292	LmxM.10.0715	amino acid transporter, putative	The Amino Acid/Auxin Permease (AAAP) Family	YES			YES
GTTCTTAAACCGGTCCC	B176	293	LmxM.01.0335	Mitochondrial pyruvate carrier 1	The Mitochondrial Carrier (MC) Family	YES		YES
GTATGCAGTAGCGGATC	B189	294	LmxM.01.0440	Protein of unknown function (DUF791), putative	The Major Facilitator Superfamily (MFS)	YES		YES
TCGCGGGCTCACCATTT	B207	295	LmxM.01.0570	tricarboxylate carrier, putative	The Mitochondrial Tricarboxylate Carrier (MTC) Family	YES				YES
GTCGCTAACTCCAAATC	B236	297	LmxM.01.0820	hypothetical protein	The Voltage-gated Ion Channel (VIC) Superfamily	YES			YES
GGGAGCACATACATTGG	B273	298	LmxM.02.0340	UAA transporter family, putative	The Drug/Metabolite Transporter (DMT) Superfamily	YES			YES
GTCATAAATCGCTTGTC	B374	299	LmxM.03.0380	GPR1/FUN34/yaaH family, putative	The Acetate Uptake Transporter (AceTr) Family	YES				YES
TACAGAAGCCTCATCTA	B376	300	LmxM.03.0400	GPR1/FUN34/yaaH family, putative	The Acetate Uptake Transporter (AceTr) Family	YES				YES
GGTACACACGCAATGTT	B677	301	LmxM.05.0680	sre-2/carboxylate carrier-like protein	The Mitochondrial Tricarboxylate Carrier (MTC) Family	YES				YES
ACCCAGGTAAGTTTGAC	B965	302	LmxM.07.0400	EamA-like transporter family, putative	The Drug/Metabolite Transporter (DMT) Superfamily	YES			YES
CACTCACCGTTGACCAT	B1270	303	LmxM.08_29.1500	Nodulin-like, putative	The Major Facilitator Superfamily (MFS)	YES		YES
TATGTGGGGAAAACTCG	B1346	304	LmxM.08_29.0890	Eukaryotic protein of unknown function (DUF914), putative	The Drug/Metabolite Transporter (DMT) Superfamily	YES			YES
CCTGCTCTATTGTGATG	B1791	305	LmxM.09.1270	mitochondrial carrier protein, putative	The Mitochondrial Carrier (MC) Family	YES		YES
CTACGCAACGGACCTAC	B2104	306	LmxM.11.0675	hypothetical protein, conserved in leishmania	The Major Facilitator Superfamily (MFS)	YES		YES
TAATGGCCGAGCCCATT	B2170	307	LmxM.11.1230	ABC transporter-like protein	The ATP-binding Cassette (ABC) Superfamily	YES	YES
TTAATAGTCCGGGCTAG	B2173	308	LmxM.11.1260	ABC transporter-like protein	The ATP-binding Cassette (ABC) Superfamily	YES	YES
AGGACTCTCGAGTGTCA	B2181	309	LmxM.11.1320	hypothetical protein, conserved	The Major Facilitator Superfamily (MFS)	YES		YES
ATGCGTTATTCTCCACC	B2183	310	LmxM.11.1340	Nodulin-like/Major Facilitator Superfamily, putative	The Major Facilitator Superfamily (MFS)	YES		YES
TGAGGCTCGAGCCACAA	B2557	311	LmxM.14.0270	hypothetical protein, conserved	The Ca2+:Cation Antiporter (CaCA) Family	YES		YES
TGACACTGACATCCCAC	B2595	312	LmxM.14.0530	Ion channel, putative	The Voltage-gated Ion Channel (VIC) Superfamily	YES			YES
TCATCTGGACACTGCAA	B259	313	LmxM.14.0540	ion transport protein-like protein	The Voltage-gated Ion Channel (VIC) Superfamily	YES			YES
AGCGAGACGTGCATATG	B2654	314	LmxM.14.1000	hypothetical protein, conserved	The Mitochondrial Carrier (MC) Family	YES		YES
TCGGCACCACTAGTCCT	B2754	315	LmxM.15.0240	nonspecific lipid-transfer protein, putative, sterol carrier protein, putative	non-transporter	YES				YES
GATGTCGCTCCTCCATA	B2954	316	LmxM.16.0200	mitochondrial ornithine carrier protein-like protein	The Mitochondrial Carrier (MC) Family	YES		YES
GTATGACTCTGGAGGTA	B2957	317	LmxM.16.0210	mitochondrial ornithine transporter 1-like protein	The Mitochondrial Carrier (MC) Family	YES		YES
TCTCTGTTCGCACGTAG	B3086	318	LmxM.16.1190	Domain of unknown function DUF221, putative	The Calcium-dependent Chloride Channel (Ca-ClC) Family	YES				YES
CAATAGTCTAATGCACC	B3374	319	LmxM.18.0130	Domain of unknown function DUF21, putative	The Cyclin M Mg2+ Exporter (CNNM) Family	YES				YES
GCTAAATAGGTTACTCG	B3375	320	LmxM.18.0140	Domain of unknown function DUF21, putative	The Cyclin M Mg2+ Exporter (CNNM) Family	YES				YES
AGGCGGCATTACTGAAA	B3550	321	LmxM.18.1540	UAA transporter family, putative	The Drug/Metabolite Transporter (DMT) Superfamily	YES			YES
GTAGCTGTTCTAGGATT	B3866	323	LmxM.36.0670	EamA-like transporter family, putative	The Drug/Metabolite Transporter (DMT) Superfamily	YES			YES
CATGACGGACTCGTGTT	B4681	324	LmxM.36.6720	mitochondrial carrier protein, putative	The Mitochondrial Carrier (MC) Family	YES		YES
AGAGGCGAAATCGCAGA	B5270	326	LmxM.22.0290	mitochondrial carrier protein, putative	The Mitochondrial Carrier (MC) Family	YES		YES
TCTTGCAACCCTCCAGT	B5355	327	LmxM.22.1010	UDP-galactose transporter, putative	The Drug/Metabolite Transporter (DMT) Superfamily	YES			YES
CAGCCGGCAAATAAGGG	B5648	328	LmxM.23.1370	mitochondrial carrier protein-like protein	The Mitochondrial Carrier (MC) Family	YES		YES
AAGTAGGAAAGGCATTG	B6425	329	LmxM.26.0990	Polycystin cation channel, putative	The Polycystin Cation Channel (PCC) Family	YES			YES
TTACCGGAGCTGTCGTG	B7277	330	LmxM.28.1940	divalent cation transporter, putative	The CorA Metal Ion Transporter (MIT) Family	YES				YES
CCGATTGGGCTCGTATT	B7568	331	LmxM.29.1050	mitochondrial carrier protein-like protein	The Mitochondrial Carrier (MC) Family	YES		YES
GGAATCCTAACCAAGTA	B7769	332	LmxM.29.2680	Triose-phosphate Transporter family, putative	The Drug/Metabolite Transporter (DMT) Superfamily	YES			YES
TCTTTACAAATGGGGGC	B8521	335	LmxM.31.1120	mitochondrial carrier protein-like protein	The Mitochondrial Carrier (MC) Family	YES		YES
GTAGAGAATCCTCTCCA	B9722	337	LmxM.33.3060	mitochondrial carrier protein-like protein	The Mitochondrial Carrier (MC) Family	YES		YES
GCCTTAAGGATTTTGCT	B10419	338	LmxM.34.3990	mitochondrial carrier protein, putative	The Mitochondrial Carrier (MC) Family	YES				YES
ATGTGGCGTTGGGTTAC	B10744	339	LmxM.08_29.1500a	hypothetical protein	The Major Facilitator Superfamily (MFS)	YES		YES
TTACGTGCTGATGCACA	B344	340	LmxM.03.0160	ABC transporter protein, putative	The ATP-binding Cassette (ABC) Superfamily	YES	YES
GCTTCTACATCACGGAA	B576	341	LmxM.04.1110	proton motive ATPase, putative	The P-type ATPase (P-ATPase) Superfamily	YES	YES
GGTGGCTCGATTGATAC	B734	342	LmxM.05.1140	V-type proton ATPase subunit D, putative	V-type and A-type ATPase (F-ATPase) Superfamily	YES	YES
ACCGTCGCTAACTATGT	B1057	343	LmxM.07.1050	cation-transporting ATPase, putative	The P-type ATPase (P-ATPase) Superfamily	YES				YES
TCTGCTATACGAGAATC	B2106	344	LmxM.11.0700	anion-transporting ATPase-like protein	The Arsenite-Antimonite (ArsAB) Efflux Family	YES	YES
CATGACTATCATCACTC	B2258	345	LmxM.12.0520	vacuolar ATP synthase subunit, putative	V-type and A-type ATPase (F-ATPase) Superfamily	YES	YES
CTATTCCGCGTATGGTC	B2308	346	LmxM.12.1190	ABC transporter, putative	The ATP-binding Cassette (ABC) Superfamily	YES				YES
GTATTATCCCTCGCCGC	B3313	347	LmxM.17.1230	hypothetical protein, conserved	The P-type ATPase (P-ATPase) Superfamily	YES	YES
ATAAGCAGTACTAGGGC	B3429	348	LmxM.18.0560	vacuolar ATP synthase subunit c, putative	V-type and A-type ATPase (F-ATPase) Superfamily	YES	YES
TCTCGTTTTCACATCAC	B3663	349	LmxM.19.0800	ABC transporter, putative	The ATP-binding Cassette (ABC) Superfamily	YES	YES
TTGGACGGCCTTTCGAC	B4191	350	LmxM.36.3100	ATP synthase, putative	V-type and A-type ATPase (F-ATPase) Superfamily	YES	YES
GGTATAATACATGCCAC	B5142	352	LmxM.21.1340	ATP synthase, putative	V-type and A-type ATPase (F-ATPase) Superfamily	YES				YES
GAGCTGACAACTTTGCA	B5188	353	LmxM.21.1570	hypothetical protein, unknown function	The Major Facilitator Superfamily (MFS)	YES		YES
CGTTTGCTCCCAGAGTC	B5215	354	LmxM.21.1790	vacuolar ATP synthase, putative	V-type and A-type ATPase (F-ATPase) Superfamily	YES	YES
AAGGTAAGTGTAGACAG	B5216	355	LmxM.21.1800	vacuolar ATP synthase, putative	V-type and A-type ATPase (F-ATPase) Superfamily	YES	YES
TTCTGGTTCGTGCAGTT	B5452	356	LmxM.23.0130	vacuolar type h+ ATPase subunit, putative	V-type and A-type ATPase (F-ATPase) Superfamily	YES	YES			YES
CCACTGACGGTTTATCG	B5485	357	LmxM.23.0340	(H+)-ATPase G subunit, putative	V-type and A-type ATPase (F-ATPase) Superfamily	YES	YES
ATATCGGCAGGATTAGT	B6194	359	LmxM.25.1540	hypothetical protein, conserved	The ATP-binding Cassette (ABC) Superfamily	YES	YES
TCTAGCGAGACCAAACG	B6758	360	LmxM.27.0790	MatE, putative	The Multidrug/Oligosaccharidyl-lipid/Polysaccharide (MOP) Flippase Superfamily	YES				YES
ACAGTCGGCTACACTCG	B7101	361	LmxM.28.0640	ATP synthase subunit H, putative	V-type and A-type ATPase (F-ATPase) Superfamily	YES	YES
TCGAGCGTCACCTAATA	B7171	362	LmxM.28.1160	vacuolar type h+ ATPase subunit, putative	V-type and A-type ATPase (F-ATPase) Superfamily	YES	YES
GTATTCCAGAACCGACA	B7343	363	LmxM.28.2380	subtilisin-like serine peptidase, serine peptidase, clan SB, family S8-like protein	The Selenoprotein P Receptor (SelP-Receptor) Family	YES				YES
TTCTGTAGTCACCCCGC	B7354	364	LmxM.28.2430	Vacuolar proton pump subunit B, putative	V-type and A-type ATPase (F-ATPase) Superfamily	YES	YES
GTTGGCTGTTAACTGCA	B7603	365	LmxM.29.1330	ABC transporter, putative	The ATP-binding Cassette (ABC) Superfamily	YES	YES
GATCGTTCACAGTCGAG	B7718	366	LmxM.29.2240	hypothetical protein, conserved	The Mitochondrial Carrier (MC) Family	YES		YES
ACCCAAGAAGGCAACGC	B7891	367	LmxM.29.3660	V-type ATPase, C subunit, putative	V-type and A-type ATPase (F-ATPase) Superfamily	YES	YES
TGCAGACGGCGTTATGA	B8084	369	LmxM.30.1220	Pyrophosphate-energized vacuolar membrane proton pump 1, putative	The H+-translocating Pyrophosphatase (H+-PPase) Family	YES	YES
AACAAGTTAATCACGGG	B8927	370	LmxM.32.0310	ATP-binding cassette sub-family F member 1, putative	The ATP-binding Cassette (ABC) Superfamily	YES	YES
AGTCGATCCCGTAGTAG	B8977	371	LmxM.32.0710	POT family, putative	The Proton-dependent Oligopeptide Transporter (POT) Family	YES		YES
TACGGTGAAACGTCCGA	B9171	372	LmxM.32.2090	copper-transporting ATPase-like protein, putative	The P-type ATPase (P-ATPase) Superfamily	YES	YES
TGAAGCATGCCTAGCGA	B9336	373	LmxM.32.3260	ABC transporter family-like protein	The ATP-binding Cassette (ABC) Superfamily	YES	YES
CTCGAGTTCACCACCAA	B9662	374	LmxM.33.2650	Domain of unknown function DUF21, putative	The Cyclin M Mg2+ Exporter (CNNM) Family	YES				YES
GGTTTGAGAGTGGCGAT	B9803	375	LmxM.33.3670	vacuolar ATP synthase catalytic subunit A, putative	V-type and A-type ATPase (F-ATPase) Superfamily	YES	YES
AGCCTCACGCGGAATCT	B9988	376	LmxM.34.0700	vacuolar ATP synthase subunit d, putative	V-type and A-type ATPase (F-ATPase) Superfamily	YES	YES
CCTGAGTCTAGGAGCTG	B10367	377	LmxM.34.3580	hypothetical protein, conserved	The Multidrug/Oligosaccharidyl-lipid/Polysaccharide (MOP) Flippase Superfamily	YES				YES
GGTTGAACAGACAGGAG	B10376	378	LmxM.34.3630	hypothetical protein, conserved	The Multidrug/Oligosaccharidyl-lipid/Polysaccharide (MOP) Flippase Superfamily	YES				YES
CATAGTACCCAGCCTGA	B45	379	LmxM.27.0670	amino acid permease, putative	The Amino Acid/Auxin Permease (AAAP) Family	YES			YES
AAGCTACGACTACTTAG	B1313	ARRAY1	LmxM.01.0810_LmxM.01.0820	Potassium channel domain	The Voltage-gated Ion Channel (VIC) Superfamily	YES			YES
GTGGATTACGTAGACCG	B160	ARRAY10	LmxM.18.1290_LmxM.18.1300	Mitochondrial substrate/solute carrier;Mitochondrial carrier domain superfamily	The Mitochondrial Carrier (MC) Family	YES		YES
GCCGGTGCACATATTCG	B305	ARRAY11	LmxM.18.1510_LmxM.18.1520	P-type ATPase;Cation-transporting P-type ATPase, N-terminal;P-type ATPase, subfamily IIIA;P-type ATPase, A domain superfamily;P-type ATPase, phosphorylation site;P-type ATPase, transmembrane domain superfamily;P-type ATPase, cytoplasmic domain N;HAD-like superfamily;P-type ATPase, haloacid dehalogenase domain	The P-type ATPase (P-ATPase) Superfamily	YES	YES
ATCCTATACGACAGGAA	B306	ARRAY12	LmxM.19.0200_LmxM.19.0210	Mitochondrial carrier protein;ADP/ATP carrier protein, eukaryotic type;Mitochondrial substrate/solute carrier;Mitochondrial carrier domain superfamily	The Mitochondrial Carrier (MC) Family	YES		YES
TTACGGGCACTTCCTAT	B5277	ARRAY13	LmxM.21.1570_LmxM.21.1580	MFS transporter superfamily	The Major Facilitator Superfamily (MFS)	YES				YES
GTCCATCTGGTCATTGT	B5328	ARRAY14	LmxM.30.0870_LmxM.30.0880	Amino acid transporter, transmembrane domain	The Amino Acid/Auxin Permease (AAAP) Family	YES			YES
CAGTATGAAGGCTCCTG	B5744	ARRAY15	LmxM.30.3060_LmxM.30.3070	Zinc/iron permease	The Zinc (Zn2+)-Iron (Fe2+) Permease (ZIP) Family	YES			YES
CATACTCCCCGTTTTGA	B7310	ARRAY16	LmxM.34.5350_LmxM.34.5360	Amino acid transporter, transmembrane domain	The Amino Acid/Auxin Permease (AAAP) Family	YES			YES
TAAGAAGAGACTGATGC	B8863	ARRAY2	LmxM.03.0370_LmxM.03.0400	Acetate transporter GPR1/FUN34/SatP family	The Acetate Uptake Transporter (AceTr) Family	YES				YES
CCATGGACGTATTGTGT	B9338	ARRAY3	LmxM.10.0715_LmxM.10.0720	Amino acid transporter, transmembrane domain	The Amino Acid/Auxin Permease (AAAP) Family	YES			YES
GGCAGAAATCTGCTTGT	B1065	ARRAY7	LmxM.15.1230_LmxM.15.1240	Equilibrative nucleoside transporter;Nucleoside transporter ENT1/ENT2	The Equilibrative Nucleoside Transporter (ENT) Family	YES				YES
TAGCTGGCCCCGCTTTT	B10989	ARRAY8	LmxM.16.0200_LmxM.16.0210	Mitochondrial substrate/solute carrier;Mitochondrial carrier domain superfamily	The Mitochondrial Carrier (MC) Family	YES		YES
CCGGGAGCGGTACAAAT	B11332	ARRAY9	LmxM.18.0130_LmxM.18.0140	CNNM, transmembrane domain;Cyclic nucleotide-binding-like	The Cyclin M Mg2+ Exporter (CNNM) Family	YES				YES
TACACCTAGACGGCTAG	B46	IFT88 - group 1	LmxM.27.1130	IFT88 - group 1	IFT88 - group 1	YES	YES
GTTAGTCTAACAGGAGG	B11694	IFT88 - group 2	LmxM.27.1130	IFT88 - group 2	IFT88 - group 2	YES		YES
CGTACATACCGCAGGGA	B11700	IFT88 - group 3	LmxM.27.1130	IFT88 - group 3	IFT88 - group 3	YES			YES
TCTTCTAGGCCCGGTTT	B11703	IFT88 - group 4	LmxM.27.1130	IFT88 - group 4	IFT88 - group 4					YES
ATGGCTGCTGCACACCT	B14	LPG1 - group 1	LmxM.25.0010	LPG1 - group 1	LPG1 - group 1	YES	YES
CGACTTTCGGTGGTAAC	B11695	LPG1 - group 2	LmxM.25.0010	LPG1 - group 2	LPG1 - group 2	YES		YES
ATTCCTGGCTCCTGGTA	B11701	LPG1 - group 3	LmxM.25.0010	LPG1 - group 3	LPG1 - group 3	YES			YES
GTATTAGCCGGAGAAGA	B11704	LPG1 - group 4	LmxM.25.0010	LPG1 - group 4	LPG1 - group 4					YES
ATGTCTTCTCATGTCGG	B372	not targeted before	LmxM.03.0370	GPR1/FUN34/yaaH family, putative	The Acetate Uptake Transporter (AceTr) Family	YES				YES
ACATATGCATGGCACCC	B34	PF16 - group 1	LmxM.20.1400	PF16 - group 1	PF16 - group 1		YES			YES
CTCGACACAACGCAGAC	B11693	PF16 - group 2	LmxM.20.1400	PF16 - group 2	PF16 - group 2	YES		YES
GCCCGCTTAATTGCTCA	B11697	PF16 - group 3	LmxM.20.1400	PF16 - group 3	PF16 - group 3	YES			YES
GTTGTCAACTGATATCC	B87	SSU barcoded line 1 (Parental)	SBL1	Parental 1	SSU barcoded line 1 (Parental)	YES	YES	YES	YES	YES
AACTGGTTGCGAAGTTG	B88	SSU barcoded line 2 (Parental)	SBL2	Parental 2	SSU barcoded line 2 (Parental)	YES	YES	YES	YES	YES
TAAGGCACGCTACGGTG	B89	SSU barcoded line 3 (Parental)	SBL3	Parental 3	SSU barcoded line 3 (Parental)	YES	YES	YES	YES	YES
CTCCGGGTGGAAAAGAA	B90	SSU barcoded line 4 (Parental)	SBL4	Parental 4	SSU barcoded line 4 (Parental)	YES	YES	YES	YES	YES
TAACCAATGTGAAAGCC	B91	SSU barcoded line 5 (Parental)	SBL5	Parental 5	SSU barcoded line 5 (Parental)	YES	YES	YES	YES	YES
