## Supplementary material for "Identification of transporters essential for survival of *Leishmania* promastigotes in the digestive tract of sand flies": All_Supplementary_Files: Supplementary_Table_6.xlsx

### Sheet: Doubling time of in vitro pool
Time	Replicate 1	Replicate 2	Replicate 3		Time	Average
0	100000	100000	100000		0	100000
24	1102000	1040000	1043000		24	1.06167e+06
48	36130000	17280000	17480000		48	23630000
48	1306000	1307000	1298000		48	1.30367e+06
72	13630000	14850000	15520000		72	1.46667e+07
72	100000	100000	100000		72	100000
144	54890000	45290000	45340000		144	4.85067e+07
Cummulative
Time	Replicate 1	Replicate 2	Replicate 3		Time	Average
0	100000	100000	100000		0	100000
24	1102000	1040000	1043000		24	1.06167e+06
48	36130000	17280000	17480000		48	23630000
72	3.77069e+08	1.96334e+08	2.09006e+08		72	2.60803e+08
144	2.06973e+11	8.89195e+10	9.47633e+10		144	1.30219e+11
					Generation time (hours)			#doublings
					0-24	7.04172		3.40826
					24-48	5.36167		4.47622
					48-72	6.87306		3.49189
					72-144	8.0699		8.92204
								20.2984	Number of doublings

### Sheet: Doubl. time in vivo (estimated)
Data extracted from Rogers et al 2002
Time-point	Average number of promastigotes
0	3200
6	2560
24	2112
144	35000
Generation time (hours)	doubling time		#doublings
24-144 (120)	29.6247		4.05067
Estimation #doublings at 9PBM			7.29121
120
216
