## Supplementary material for "Identification of transporters essential for survival of *Leishmania* promastigotes in the digestive tract of sand flies": All_Supplementary_Files: Supplementary_Table_7.xlsx

### Sheet: 9d PBM total parasite measurem.
Cell line	Slide (specimen)	Image	Body length	Body width	Flagellar length	Morphotype-assignment
V-ATPase null mutant	10	121	15.2	2.1	5.7	Nectomonad
V-ATPase null mutant	10	122	9	3	4	Leptomonad
V-ATPase null mutant	10	123	14.1	4.1	15.9	Nectomonad
V-ATPase null mutant	10	124	23.3	2.3	7.7	Nectomonad
V-ATPase null mutant	10	125	13	2	19.2	Leptomonad
V-ATPase null mutant	10	126	15.5	2	14.4	Nectomonad
V-ATPase null mutant	10	127	13	3.1	19	Leptomonad
V-ATPase null mutant	10	128	11.1	1.5	12.2	Leptomonad
V-ATPase null mutant	10	129	19.3	2.5	9.8	Nectomonad
V-ATPase null mutant	10	130	11.3	2.1	13.4	Leptomonad
V-ATPase null mutant	10	132	10.2	1.9	11.1	Leptomonad
V-ATPase null mutant	10	132	15.5	1.6	8.9	Nectomonad
V-ATPase null mutant	10	134	9.2	2.6	11	Leptomonad
V-ATPase null mutant	10	135	10.5	3	13.8	Leptomonad
V-ATPase null mutant	10	136	9.1	1.4	14.1	Leptomonad
V-ATPase null mutant	10	137	16	2.2	16.3	Nectomonad
V-ATPase null mutant	10	138	16.4	1.5	19.9	Nectomonad
V-ATPase null mutant	10	140	14.8	2.5	11.2	Nectomonad
V-ATPase null mutant	10	139	11.4	3.3	11.1	Leptomonad
V-ATPase null mutant	10	141	14.8	3.6	16.6	Nectomonad
V-ATPase null mutant	10	142	13.4	2.2	15.3	Leptomonad
V-ATPase null mutant	10	143	14.1	3.3	16.7	Nectomonad
V-ATPase null mutant	10	144	12.6	2.3	18.6	Leptomonad
V-ATPase null mutant	10	145	16.8	2.5	21.5	Nectomonad
V-ATPase null mutant	10	146	16.4	2.8	15.1	Nectomonad
V-ATPase null mutant	10	147	15.5	2	15.4	Nectomonad
V-ATPase null mutant	10	148	16.1	2.6	14	Nectomonad
V-ATPase null mutant	10	149	17	2.9	13.9	Nectomonad
V-ATPase null mutant	10	150	14.1	3	16.4	Nectomonad
V-ATPase null mutant	10	151	16.8	2.1	20.9	Nectomonad
V-ATPase null mutant	10	152	15.4	1.7	13.7	Nectomonad
V-ATPase null mutant	10	153	14.9	2	16.5	Nectomonad
V-ATPase null mutant	10	154	15.6	2.8	15.7	Nectomonad
V-ATPase null mutant	10	155	10.4	2	12.8	Leptomonad
V-ATPase null mutant	10	155	17.6	2.1	13.4	Nectomonad
V-ATPase null mutant	10	156	14	2.9	7.5	Nectomonad
V-ATPase null mutant	10	157	14	2.5	11.1	Nectomonad
V-ATPase null mutant	10	158	10.8	1.8	12.8	Leptomonad
V-ATPase null mutant	10	159	11.9	2.2	13.7	Leptomonad
V-ATPase null mutant	10	160	16.1	2.4	19.3	Nectomonad
V-ATPase null mutant	10	161	14.6	3.8	23.1	Nectomonad
V-ATPase null mutant	10	162	16.6	2.1	17	Nectomonad
V-ATPase null mutant	10	163	14	3.7	19.5	Nectomonad
V-ATPase null mutant	10	164	15.7	2.4	22.6	Nectomonad
V-ATPase null mutant	10	165	17.9	2	16.4	Nectomonad
V-ATPase null mutant	10	166	15.6	2.2	25.7	Nectomonad
V-ATPase null mutant	10	167	10.7	2	8.5	Leptomonad
V-ATPase null mutant	10	168	13.3	2.1	8.1	Leptomonad
V-ATPase null mutant	10	168	14	2.3	7.8	Nectomonad
V-ATPase null mutant	10	169	14	1.4	15.3	Nectomonad
V-ATPase null mutant	10	170	19.2	2.1	15.5	Nectomonad
V-ATPase null mutant	10	171	16.6	1.8	13.9	Nectomonad
V-ATPase null mutant	10	172	14.6	1.2	16.4	Nectomonad
V-ATPase null mutant	10	173	10.1	2.8	14.7	Leptomonad
V-ATPase null mutant	10	174	15.2	2.6	16.7	Nectomonad
V-ATPase null mutant	10	175	10.9	2.9	16.6	Leptomonad
V-ATPase null mutant	10	176	15.6	2	18	Nectomonad
V-ATPase null mutant	10	177	19.9	1.7	18.5	Nectomonad
V-ATPase null mutant	10	178	13.4	1.8	11.1	Leptomonad
V-ATPase null mutant	10	179	24.1	2.2	20.4	Nectomonad
V-ATPase null mutant	10	180	10.6	1.9	12.4	Leptomonad
V-ATPase null mutant	10	181	18.2	2.8	6.5	Nectomonad
V-ATPase null mutant	10	182	13	1.9	22.3	Leptomonad
V-ATPase null mutant	10	183	15.9	2.3	19	Nectomonad
V-ATPase null mutant	10	184	14.7	2.2	15.1	Nectomonad
V-ATPase null mutant	10	185	12.9	1.7	13.6	Leptomonad
V-ATPase null mutant	10	186	15.7	2.6	14.7	Nectomonad
V-ATPase null mutant	10	187	15.9	2.8	11.2	Nectomonad
V-ATPase null mutant	10	188	13	3.8	15.8	Leptomonad
V-ATPase null mutant	10	188	14	1.5	5.5	Nectomonad
V-ATPase null mutant	10	189	13.7	1.8	11.9	Leptomonad
V-ATPase null mutant	10	190	14.1	2.2	16.9	Nectomonad
V-ATPase null mutant	10	191	20.2	3.5	26.2	Nectomonad
V-ATPase null mutant	10	192	15.2	2.5	14.8	Nectomonad
V-ATPase null mutant	10	193	12.6	1.7	13	Leptomonad
V-ATPase null mutant	10	194	14.7	2	15.1	Nectomonad
V-ATPase null mutant	10	195	13.5	1.2	14	Leptomonad
V-ATPase null mutant	10	196	14	1.7	21.9	Nectomonad
V-ATPase null mutant	10	197	16.8	2.6	16.7	Nectomonad
V-ATPase null mutant	10	198	13.3	2.2	15.4	Leptomonad
V-ATPase null mutant	10	199	13.5	2.6	17.2	Leptomonad
V-ATPase null mutant	10	200	13.4	2.3	18.1	Leptomonad
V-ATPase null mutant	10	201	18	2.2	24	Nectomonad
V-ATPase null mutant	10	202	13.5	2.2	20.6	Leptomonad
V-ATPase null mutant	10	203	12.5	2	15.9	Leptomonad
V-ATPase null mutant	10	204	13	2.1	13.6	Leptomonad
V-ATPase null mutant	10	205	9.6	1.7	9.3	Leptomonad
V-ATPase null mutant	10	205	15.7	2.1	22.1	Nectomonad
V-ATPase null mutant	10	206	9.3	1.9	9.5	Leptomonad
V-ATPase null mutant	10	207	18.6	1.2	23.4	Nectomonad
V-ATPase null mutant	10	208	14.2	1.9	20.2	Nectomonad
V-ATPase null mutant	10	209	12.6	2.3	15.8	Leptomonad
V-ATPase null mutant	10	210	16.6	1.4	13.9	Nectomonad
V-ATPase null mutant	10	211	16.1	2	12.2	Nectomonad
V-ATPase null mutant	10	212	11.6	3.2	11.3	Leptomonad
V-ATPase null mutant	18	1	19.5	3.6	27.4	Nectomonad
V-ATPase null mutant	18	2	20.1	1.5	16.8	Nectomonad
V-ATPase null mutant	18	3	25.7	1.9	30.7	Nectomonad
V-ATPase null mutant	18	4	18.9	1.8	17.1	Nectomonad
V-ATPase null mutant	18	5	15.1	1.5	15.3	Nectomonad
V-ATPase null mutant	18	6	19.8	2.1	18.8	Nectomonad
V-ATPase null mutant	18	7	20.5	2.2	15.4	Nectomonad
V-ATPase null mutant	18	8	16.3	1.5	20.4	Nectomonad
V-ATPase null mutant	18	9	21.6	2	19.3	Nectomonad
V-ATPase null mutant	18	10	15.4	3.2	15.2	Nectomonad
V-ATPase null mutant	18	11	7.6	1.5	11	Leptomonad
V-ATPase null mutant	18	12	18.4	2.6	24	Nectomonad
V-ATPase null mutant	18	13	20.5	2.4	22.3	Nectomonad
V-ATPase null mutant	18	14	15	1.8	9.9	Nectomonad
V-ATPase null mutant	18	16	16.7	1.4	14.2	Nectomonad
V-ATPase null mutant	18	17	30.8	3.2	32.2	Nectomonad
V-ATPase null mutant	18	18	21.1	1.8	17.7	Nectomonad
V-ATPase null mutant	18	19	19.4	2.3	20.1	Nectomonad
V-ATPase null mutant	18	20	20.2	2.2	25.6	Nectomonad
V-ATPase null mutant	18	22	23.6	1.8	27.1	Nectomonad
V-ATPase null mutant	18	23	19.2	1.5	16	Nectomonad
V-ATPase null mutant	18	24	20.6	2.4	24.2	Nectomonad
V-ATPase null mutant	18	25	17	2	16.3	Nectomonad
V-ATPase null mutant	18	27	19	1.9	13.6	Nectomonad
V-ATPase null mutant	18	28	18.5	2.2	12.4	Nectomonad
V-ATPase null mutant	18	29	19.9	4.7	7.4	Nectomonad
V-ATPase null mutant	18	30	9.4	2.5	9.4	Leptomonad
V-ATPase null mutant	18	31	19.1	2.6	18.1	Nectomonad
V-ATPase null mutant	18	32	19.9	2.5	21.9	Nectomonad
V-ATPase null mutant	18	33	13.6	1.5	26.6	Leptomonad
V-ATPase null mutant	18	34	9.9	2.6	7.7	Leptomonad
V-ATPase null mutant	18	35	11.3	2.6	12.8	Leptomonad
V-ATPase null mutant	18	36	13.9	1.9	19	Leptomonad
V-ATPase null mutant	18	37	19.9	2.3	16.4	Nectomonad
V-ATPase null mutant	18	38	15	2.7	23.5	Nectomonad
V-ATPase null mutant	18	39	11.7	2.7	19.6	Leptomonad
V-ATPase null mutant	18	40	11.1	1.8	19.9	Leptomonad
V-ATPase null mutant	18	42	18.5	2.2	19.4	Nectomonad
V-ATPase null mutant	18	43	9.3	2.8	8.3	Leptomonad
V-ATPase null mutant	18	44	19.1	4.2	6	Nectomonad
V-ATPase null mutant	18	45	18.5	2	20.4	Nectomonad
V-ATPase null mutant	18	46	19.1	2.7	28.4	Nectomonad
V-ATPase null mutant	18	48	21.1	1.2	19.7	Nectomonad
V-ATPase null mutant	18	49	11.1	2.2	17.6	Leptomonad
V-ATPase null mutant	18	50	17	1.8	23.6	Nectomonad
V-ATPase null mutant	18	51	19.1	1.7	14.8	Nectomonad
V-ATPase null mutant	18	52	20.6	2.7	28.1	Nectomonad
V-ATPase null mutant	18	53	19.5	1.8	14.6	Nectomonad
V-ATPase null mutant	18	54	8.1	1.9	13.3	Leptomonad
V-ATPase null mutant	18	55	27.1	2.7	25.9	Nectomonad
V-ATPase null mutant	18	56	15.8	3	15.8	Nectomonad
V-ATPase null mutant	18	57	17.4	1.9	18.1	Nectomonad
V-ATPase null mutant	18	58	18.3	2.7	22.7	Nectomonad
V-ATPase null mutant	18	60	13.4	1.7	10.9	Leptomonad
V-ATPase null mutant	18	61	23.5	1.9	19	Nectomonad
V-ATPase null mutant	18	62	26.7	1.6	17.3	Nectomonad
V-ATPase null mutant	18	63	16.7	2.7	20.3	Nectomonad
V-ATPase null mutant	18	64	19.9	2	17.1	Nectomonad
V-ATPase null mutant	18	65	28.5	2.5	26.1	Nectomonad
V-ATPase null mutant	18	66	19.4	2	9.2	Nectomonad
V-ATPase null mutant	18	67	9.9	2.9	12.8	Leptomonad
V-ATPase null mutant	18	68	13.3	2	16.9	Leptomonad
V-ATPase null mutant	18	69	8.8	2.7	12.8	Leptomonad
V-ATPase null mutant	18	70	19	2.1	10.7	Nectomonad
V-ATPase null mutant	18	71	26.7	2.3	24.3	Nectomonad
V-ATPase null mutant	18	72	19.8	1.9	25.5	Nectomonad
V-ATPase null mutant	18	73	16.6	2.8	16.5	Nectomonad
V-ATPase null mutant	18	74	21.6	1.8	17.3	Nectomonad
V-ATPase null mutant	18	75	13.6	1.9	17.1	Leptomonad
V-ATPase null mutant	18	76	14.5	1.8	16.3	Nectomonad
V-ATPase null mutant	18	77	13.3	2.6	7.3	Leptomonad
V-ATPase null mutant	18	78	13.1	2.7	21.1	Leptomonad
V-ATPase null mutant	18	79	11.8	1.9	8.4	Leptomonad
V-ATPase null mutant	18	80	14.7	2.1	12.4	Nectomonad
V-ATPase null mutant	18	81	19.6	1.9	19.8	Nectomonad
V-ATPase null mutant	18	82	14.2	2.2	18.4	Nectomonad
V-ATPase null mutant	18	83	10.1	2.2	13.1	Leptomonad
V-ATPase null mutant	18	84	16.3	1.5	12.4	Nectomonad
V-ATPase null mutant	18	85	10.6	1.4	13.6	Leptomonad
V-ATPase null mutant	18	85	10.6	1.4	10	Leptomonad
V-ATPase null mutant	18	87	11	1.9	12.5	Leptomonad
V-ATPase null mutant	18	86	20.9	2	8.9	Nectomonad
V-ATPase null mutant	18	88	12.1	2.5	18.6	Leptomonad
V-ATPase null mutant	18	89	14.4	1.8	15.8	Nectomonad
V-ATPase null mutant	18	90	15.9	3.4	18.9	Nectomonad
V-ATPase null mutant	18	91	18.1	2.6	18.8	Nectomonad
V-ATPase null mutant	18	92	15.7	2	16.7	Nectomonad
V-ATPase null mutant	18	94	21.9	2.5	26.2	Nectomonad
V-ATPase null mutant	18	95	15.3	2.9	17.9	Nectomonad
V-ATPase null mutant	18	96	18.1	1.5	15.7	Nectomonad
V-ATPase null mutant	18	97	32.5	2.3	25.9	Nectomonad
V-ATPase null mutant	18	98	12.1	1.3	13.8	Leptomonad
V-ATPase null mutant	18	100	16.2	2.4	21.4	Nectomonad
V-ATPase null mutant	18	101	25.6	2.6	21	Nectomonad
V-ATPase null mutant	18	104	21.1	2.5	13.2	Nectomonad
V-ATPase null mutant	18	106	18	1.7	20.9	Nectomonad
V-ATPase null mutant	18	107	23.7	2.8	19.6	Nectomonad
V-ATPase null mutant	18	108	22.4	2.5	24.5	Nectomonad
V-ATPase null mutant	18	110	18.9	2	28.3	Nectomonad
V-ATPase null mutant	18	112	24.3	2.3	30.1	Nectomonad
V-ATPase null mutant	18	114	13.7	3	21.3	Leptomonad
V-ATPase null mutant	18	115	16.3	2.6	11.5	Nectomonad
V-ATPase null mutant	18	116	11.4	2.5	8.2	Leptomonad
V-ATPase null mutant	18	117	12.7	1.8	13.1	Leptomonad
V-ATPase null mutant	18	118	13.8	3.7	9.1	Leptomonad
Parental	3	213	9.9	2.6	10.7	Leptomonad
Parental	3	213	7.3	2.5	17	Metacyclic
Parental	3	214	10.7	1	12.2	Leptomonad
Parental	3	215	10.4	2.4	16.9	Leptomonad
Parental	3	216	7.3	3.4	9.9	Leptomonad
Parental	3	217	12.6	2.4	12.2	Leptomonad
Parental	3	218	12.4	1.9	17.6	Leptomonad
Parental	3	219	12.9	1.7	17.1	Leptomonad
Parental	3	220	7.4	2.9	10.8	Leptomonad
Parental	3	221	12.5	1.8	18.6	Leptomonad
Parental	3	222	6.1	5.5	12.6	Metacyclic
Parental	3	223	5.5	3	16.3	Metacyclic
Parental	3	224	8.1	2.6	17.2	Metacyclic
Parental	3	225	6.3	2.5	13.3	Metacyclic
Parental	3	226	18	2.4	18.7	Nectomonad
Parental	3	227	12.9	4.2	3.4	Leptomonad
Parental	3	228	7.1	3.6	12	Leptomonad
Parental	3	229	12	2.3	17.5	Leptomonad
Parental	3	230	13.9	3	22.5	Leptomonad
Parental	3	231	9.4	2.2	13	Leptomonad
Parental	3	232	16.4	1.9	20.8	Nectomonad
Parental	3	233	7	2.7	8.6	Leptomonad
Parental	3	234	12.3	2.8	12.7	Leptomonad
Parental	3	235	14.8	2	18.4	Nectomonad
Parental	3	236	14	2	16.6	Nectomonad
Parental	3	236	9	2.5	12.2	Leptomonad
Parental	3	236	19	2	24.3	Nectomonad
Parental	3	237	10.1	2.3	14	Leptomonad
Parental	3	237	12.2	3.3	7.2	Leptomonad
Parental	3	237	12.6	2.3	15.4	Leptomonad
Parental	3	238	14.9	2.4	13.4	Nectomonad
Parental	3	238	8.9	2.1	10.5	Leptomonad
Parental	3	238	14.5	2.4	22.1	Nectomonad
Parental	3	238	13	3.4	12.6	Leptomonad
Parental	3	238	10.8	2.4	13.8	Leptomonad
Parental	3	239	8.1	1.7	19.3	Metacyclic
Parental	3	239	11.3	3.2	17.4	Leptomonad
Parental	3	240	15.5	2.3	20.5	Nectomonad
Parental	3	240	7	3.1	19.4	Metacyclic
Parental	3	241	11.6	2.1	18.5	Leptomonad
Parental	3	241	9.5	3.1	5	Leptomonad
Parental	3	242	8.2	1.6	17.2	Metacyclic
Parental	3	242	14.8	1.4	18.6	Nectomonad
Parental	3	243	11.8	1.4	15.7	Leptomonad
Parental	3	243	8.4	1.7	16.6	Leptomonad
Parental	3	243	11	1.3	15.7	Leptomonad
Parental	3	243	8.7	1.7	14.4	Leptomonad
Parental	3	243	10.8	1.9	17.5	Leptomonad
Parental	3	244	10.4	1.7	14	Leptomonad
Parental	3	244	13.1	1.6	17.7	Leptomonad
Parental	3	244	7.2	2.8	15.1	Metacyclic
Parental	3	245	18.1	2.1	16.6	Nectomonad
Parental	3	245	7.3	1.3	15.6	Metacyclic
Parental	3	245	9.4	1.2	16.6	Leptomonad
Parental	3	246	7.2	2.5	9.1	Leptomonad
Parental	3	246	14	1.6	17.7	Nectomonad
Parental	3	246	8.9	2.7	13.9	Leptomonad
Parental	3	246	11.4	1.1	16.9	Leptomonad
Parental	3	246	11.1	1.2	16.1	Leptomonad
Parental	3	246	7.5	1.2	14.2	Leptomonad
Parental	3	246	10.5	1.7	17	Leptomonad
Parental	3	247	9.5	1.1	17.1	Leptomonad
Parental	3	247	12.3	1.5	17	Leptomonad
Parental	3	247	10	1.9	15.4	Leptomonad
Parental	3	247	11.7	1.1	18.1	Leptomonad
Parental	3	247	13.1	1.2	15.7	Leptomonad
Parental	3	247	10.6	1.2	15.1	Leptomonad
Parental	3	247	10.8	2.3	16.3	Leptomonad
Parental	3	247	11.3	2.2	16.5	Leptomonad
Parental	3	247	12.9	1.4	18.2	Leptomonad
Parental	3	248	7.8	1.9	13.6	Leptomonad
Parental	3	249	9.3	1.6	15	Leptomonad
Parental	3	249	12.1	1.2	16.4	Leptomonad
Parental	3	249	11.1	1.3	16.4	Leptomonad
Parental	3	249	11	1.4	17.9	Leptomonad
Parental	3	250	10.6	1.2	16.8	Leptomonad
Parental	3	250	9.7	1	17.1	Leptomonad
Parental	3	250	9.1	1.1	15.9	Leptomonad
Parental	3	251	9.2	2	17.8	Leptomonad
Parental	3	251	8.7	1.4	14.5	Leptomonad
Parental	3	251	3.6	3.3	17.7	Metacyclic
Parental	3	251	10.3	1	13.8	Leptomonad
Parental	3	252	8	1.2	17.4	Metacyclic
Parental	3	253	7.7	2.7	15.6	Metacyclic
Parental	3	253	10.1	1.4	17	Leptomonad
Parental	3	253	11.2	1.3	16.2	Leptomonad
Parental	3	253	8.4	0.9	14.1	Leptomonad
Parental	3	253	11.6	1.7	16.6	Leptomonad
Parental	3	254	11.7	1.6	17.4	Leptomonad
Parental	3	254	18.2	1.5	17	Nectomonad
Parental	3	254	10.6	1	15.3	Leptomonad
Parental	3	256	6.3	1.4	14.3	Metacyclic
Parental	3	257	14.7	1.6	20.5	Nectomonad
Parental	3	258	13.7	1.1	16.1	Leptomonad
Parental	3	259	8.2	1.9	14.8	Leptomonad
Parental	3	260	9.6	1.1	18.2	Leptomonad
Parental	3	261	10.5	1.4	13.8	Leptomonad
Parental	3	263	8.2	1.3	15.3	Leptomonad
Parental	3	264	9.4	1.4	16.3	Leptomonad
Parental	3	265	8.2	3.1	7.2	Leptomonad
Parental	4	281	11.7	1.3	16.3	Leptomonad
Parental	4	281	11.5	1.7	16.3	Leptomonad
Parental	4	281	2.7	2.4	5.6	Metacyclic
Parental	4	281	8.7	3.1	5.1	Leptomonad
Parental	4	282	10	1.3	14.8	Leptomonad
Parental	4	282	13.3	1.7	17.8	Leptomonad
Parental	4	282	17.5	2.6	17.4	Nectomonad
Parental	4	283	8.1	2.8	16.3	Metacyclic
Parental	4	284	8.7	1.7	10.7	Leptomonad
Parental	4	284	8.7	1.7	10.3	Leptomonad
Parental	4	285	12.2	1.2	14.7	Leptomonad
Parental	4	285	12.4	1.7	17.3	Leptomonad
Parental	4	286	14.9	2.2	15.1	Nectomonad
Parental	4	286	12.9	1.6	18.1	Leptomonad
Parental	4	286	9.3	2	14.3	Leptomonad
Parental	4	286	15	3	15.4	Nectomonad
Parental	4	286	6.9	3.4	14.4	Metacyclic
Parental	4	287	9	1.5	12.6	Leptomonad
Parental	4	287	13.7	2.4	18.7	Leptomonad
Parental	4	288	11.5	1.4	17.7	Leptomonad
Parental	4	288	10.5	1.3	12.6	Leptomonad
Parental	4	288	12.4	2	15.9	Leptomonad
Parental	4	288	12.2	1.5	14.5	Leptomonad
Parental	4	289	12.2	2.1	13.2	Leptomonad
Parental	4	290	10.7	3.2	9	Leptomonad
Parental	4	290	8.7	1.6	14.9	Leptomonad
Parental	4	291	5.2	3.7	19.6	Metacyclic
Parental	4	292	10.9	3.2	18.6	Leptomonad
Parental	4	293	11.1	2.5	14.1	Leptomonad
Parental	4	293	11.2	2.2	16.7	Leptomonad
Parental	4	293	12.3	1.6	15	Leptomonad
Parental	4	293	7	1.7	10.5	Leptomonad
Parental	4	294	17.8	2.7	16.2	Nectomonad
Parental	4	294	14.4	2.8	21.7	Nectomonad
Parental	4	294	14.1	2.1	11.6	Nectomonad
Parental	4	294	6.9	3	13.9	Metacyclic
Parental	4	294	8.2	1.6	13.5	Leptomonad
Parental	4	295	15.3	2.5	12	Nectomonad
Parental	4	295	5.9	3.5	15.9	Metacyclic
Parental	4	296	10	1.5	14.4	Leptomonad
Parental	4	296	15	1.9	15.2	Nectomonad
Parental	4	296	9.3	2.8	3	Leptomonad
Parental	4	296	10.8	3.4	8.4	Leptomonad
Parental	4	296	14.2	3.8	4.3	Nectomonad
Parental	4	297	9.8	1.8	10	Leptomonad
Parental	4	297	13	2.2	13.8	Leptomonad
Parental	4	297	10.1	1.2	13	Leptomonad
Parental	4	298	13.4	1.4	20.1	Leptomonad
Parental	4	298	11.1	1.4	17.2	Leptomonad
Parental	4	298	6.2	2.3	7.5	Leptomonad
Parental	4	298	9.4	1.4	15.8	Leptomonad
Parental	4	299	16.3	3.6	13.5	Nectomonad
Parental	4	299	5.2	2.2	10.4	Metacyclic
Parental	4	300	10.1	1.1	15.4	Leptomonad
Parental	4	300	11.2	1.3	16.6	Leptomonad
Parental	4	300	10	1.5	14.5	Leptomonad
Parental	4	300	10.6	1.3	14.9	Leptomonad
Parental	4	300	12.4	1.3	14.3	Leptomonad
Parental	4	301	11.6	1.7	15.2	Leptomonad
Parental	4	301	9.6	1.1	13.7	Leptomonad
Parental	4	302	10.5	1.6	13.3	Leptomonad
Parental	4	302	9.2	1.8	11.7	Leptomonad
Parental	4	302	8.9	1.6	13.6	Leptomonad
Parental	4	302	10.9	0.9	17.4	Leptomonad
Parental	4	303	11.7	2.6	16.6	Leptomonad
Parental	4	303	9.1	2	17.3	Leptomonad
Parental	4	303	10.2	2.7	6.6	Leptomonad
Parental	4	304	8	3.4	19	Metacyclic
Parental	4	304	8.3	2.4	9.7	Leptomonad
Parental	4	304	10.3	2.5	17.1	Leptomonad
Parental	4	304	13.9	2.3	15.1	Leptomonad
Parental	4	304	6.1	2.4	12.4	Metacyclic
Parental	4	305	8.2	1.9	17.6	Metacyclic
Parental	4	305	16.9	2.5	17	Nectomonad
Parental	4	305	12.8	1.5	15.4	Leptomonad
Parental	4	307	6.5	1.9	13.4	Metacyclic
Parental	4	307	11.6	1.5	17.3	Leptomonad
Parental	4	307	12.2	2.2	18.4	Leptomonad
Parental	4	308	7	2.4	13	Leptomonad
Parental	4	308	6.3	2.3	13.5	Metacyclic
Parental	4	309	6.8	2	10.8	Leptomonad
Parental	4	309	6.8	2	8.5	Leptomonad
Parental	4	310	11.8	1.5	14.6	Leptomonad
Parental	4	340	12.6	2	17.6	Leptomonad
Parental	4	340	12.6	2.2	16.2	Leptomonad
Parental	4	340	9.2	2	13.7	Leptomonad
Parental	4	338	10.1	2.7	10.8	Leptomonad
Parental	4	337	11.7	3.8	19.5	Leptomonad
Parental	4	334	8.8	2.3	9.9	Leptomonad
Parental	4	333	11.2	2.5	20.2	Leptomonad
Parental	4	332	13.8	2.2	15	Leptomonad
Parental	4	332	11.8	1.5	14.5	Leptomonad
Parental	4	331	10.4	2.5	18	Leptomonad
Parental	4	330	7.1	3.1	15.1	Metacyclic
Parental	4	328	12.6	1.6	16.1	Leptomonad
Parental	4	328	12	1.6	14.2	Leptomonad
Parental	4	327	11.5	2	15.5	Leptomonad
Parental	4	327	19.5	2.4	15.7	Nectomonad
Parental	4	327	9.1	2.6	9.6	Leptomonad
Parental	4	325	5.1	1.4	18.3	Metacyclic
V-ATPase add-back	12	2	13.4	2.1	30.6	Metacyclic
V-ATPase add-back	12	3	13.9	1.8	17.9	Leptomonad
V-ATPase add-back	12	4	15.3	2.4	16.6	Nectomonad
V-ATPase add-back	12	5	13	2.1	10.5	Leptomonad
V-ATPase add-back	12	6	5.8	2.8	11.5	Leptomonad
V-ATPase add-back	12	7	5.5	1.9	9.1	Leptomonad
V-ATPase add-back	12	8	7.7	1.8	20.5	Metacyclic
V-ATPase add-back	12	9	9.6	3.6	8.4	Leptomonad
V-ATPase add-back	12	10	5.7	1.9	9.8	Leptomonad
V-ATPase add-back	12	11	9.2	1.9	30.1	Metacyclic
V-ATPase add-back	12	12	16.6	1.8	20.3	Nectomonad
V-ATPase add-back	12	13	12.5	1.6	14.4	Leptomonad
V-ATPase add-back	12	14	8.6	2.1	17.2	Metacyclic
V-ATPase add-back	12	14	8.7	2.1	4.9	Leptomonad
V-ATPase add-back	12	15	14.3	2	19.4	Nectomonad
V-ATPase add-back	12	16	13.3	1.8	32.1	Metacyclic
V-ATPase add-back	12	17	12.7	2.2	10.4	Leptomonad
V-ATPase add-back	12	18	8	2.1	8.4	Leptomonad
V-ATPase add-back	12	18	8	2.1	11.3	Leptomonad
V-ATPase add-back	12	19	7	1.9	14	Metacyclic
V-ATPase add-back	12	19	13.6	1.5	26.4	Leptomonad
V-ATPase add-back	12	20	7.6	3.7	20.2	Metacyclic
V-ATPase add-back	12	21	10	1.3	11.5	Leptomonad
V-ATPase add-back	12	21	14.8	1.3	16.2	Nectomonad
V-ATPase add-back	12	22	11.7	1.7	9.9	Leptomonad
V-ATPase add-back	12	23	13.2	2.1	13.4	Leptomonad
V-ATPase add-back	12	24	12.5	1.6	15.4	Leptomonad
V-ATPase add-back	12	25	12.7	2.8	31.5	Metacyclic
V-ATPase add-back	12	26	12.1	2.4	15.6	Leptomonad
V-ATPase add-back	12	27	13.9	1.5	13.1	Leptomonad
V-ATPase add-back	12	28	12	1.7	22.9	Leptomonad
V-ATPase add-back	12	29	14.5	1.9	11.5	Nectomonad
V-ATPase add-back	12	30	3.5	2.9	14.6	Metacyclic
V-ATPase add-back	12	31	8.5	2.2	18.7	Metacyclic
V-ATPase add-back	12	32	10.2	2.3	15.6	Leptomonad
V-ATPase add-back	12	33	11.3	1.5	19.9	Leptomonad
V-ATPase add-back	12	34	15.3	2	19.9	Nectomonad
V-ATPase add-back	12	35	6.4	2.2	10.6	Leptomonad
V-ATPase add-back	12	36	10.9	1.9	16.6	Leptomonad
V-ATPase add-back	12	36	11.6	1.5	24.6	Metacyclic
V-ATPase add-back	12	36	12.1	1.4	16.1	Leptomonad
V-ATPase add-back	12	37	16.7	2	17.4	Nectomonad
V-ATPase add-back	12	38	13.4	1.5	21.9	Leptomonad
V-ATPase add-back	12	39	14.3	1.4	21.8	Nectomonad
V-ATPase add-back	12	40	15.4	2.6	26.2	Nectomonad
V-ATPase add-back	12	41	10.5	2.3	17.5	Leptomonad
V-ATPase add-back	12	42	14.1	2.6	24.2	Nectomonad
V-ATPase add-back	12	43	9.1	3.2	11.4	Leptomonad
V-ATPase add-back	12	44	10.9	3.1	21	Leptomonad
V-ATPase add-back	12	45	8.3	1.7	14.4	Leptomonad
V-ATPase add-back	12	46	5.6	2.8	5.8	Leptomonad
V-ATPase add-back	12	47	12.9	1.5	10.4	Leptomonad
V-ATPase add-back	12	48	13.9	1.6	11.9	Leptomonad
V-ATPase add-back	12	48	12.5	1.4	21.1	Leptomonad
V-ATPase add-back	12	49	13.4	2.1	18.1	Leptomonad
V-ATPase add-back	12	49	11.8	1.5	19.2	Leptomonad
V-ATPase add-back	12	50	11.6	1.7	17.3	Leptomonad
V-ATPase add-back	12	51	9.7	2.1	9.7	Leptomonad
V-ATPase add-back	12	52	15.5	2.7	28.7	Nectomonad
V-ATPase add-back	12	53	12.9	2.1	14	Leptomonad
V-ATPase add-back	12	54	15.9	1.6	18.1	Nectomonad
V-ATPase add-back	12	55	11.7	2	14.8	Leptomonad
V-ATPase add-back	12	56	5.6	1.6	6.7	Leptomonad
V-ATPase add-back	12	56	6.2	2.6	15.2	Metacyclic
V-ATPase add-back	12	57	12.6	2.4	15.5	Leptomonad
V-ATPase add-back	12	58	5.7	1.8	9.1	Leptomonad
V-ATPase add-back	12	59	8.1	1.9	9.8	Leptomonad
V-ATPase add-back	12	60	11.7	2.3	17.2	Leptomonad
V-ATPase add-back	12	62	12.4	2.3	11.7	Leptomonad
V-ATPase add-back	12	63	20.7	2.7	19.2	Nectomonad
V-ATPase add-back	12	64	10.4	2.6	20.3	Leptomonad
V-ATPase add-back	12	65	16	2.3	25.2	Nectomonad
V-ATPase add-back	12	66	7	1.6	10.3	Leptomonad
V-ATPase add-back	12	66	14.5	2.6	15.4	Nectomonad
V-ATPase add-back	12	67	10.1	1.9	20.8	Metacyclic
V-ATPase add-back	12	68	8	2.5	19.4	Metacyclic
V-ATPase add-back	12	69	12.1	3.6	21.2	Leptomonad
V-ATPase add-back	12	69	11.4	1.8	18	Leptomonad
V-ATPase add-back	12	70	6.5	2	13.6	Metacyclic
V-ATPase add-back	12	71	6.7	1.5	15	Metacyclic
V-ATPase add-back	12	71	6.7	1.5	10.2	Leptomonad
V-ATPase add-back	12	72	16.3	1.8	24.3	Nectomonad
V-ATPase add-back	12	73	17.3	2.2	16.7	Nectomonad
V-ATPase add-back	12	74	21.7	2.6	16	Nectomonad
V-ATPase add-back	12	75	13.8	2.1	13	Leptomonad
V-ATPase add-back	12	77	17.9	2.8	16.2	Nectomonad
V-ATPase add-back	12	78	12.1	2	17.8	Leptomonad
V-ATPase add-back	12	79	12.4	1.7	9.3	Leptomonad
V-ATPase add-back	12	80	15.4	1.9	17.1	Nectomonad
V-ATPase add-back	12	81	6.9	2.5	11.5	Leptomonad
V-ATPase add-back	12	82	16	2.2	21.6	Nectomonad
V-ATPase add-back	12	83	10.7	1.8	15.6	Leptomonad
V-ATPase add-back	12	84	16.2	2.5	14	Nectomonad
V-ATPase add-back	12	85	12.9	2.1	20.9	Leptomonad
V-ATPase add-back	12	86	12.4	2.2	23.3	Leptomonad
V-ATPase add-back	12	87	9.8	1.5	16.8	Leptomonad
V-ATPase add-back	12	88	8.6	1.5	5.5	Leptomonad
V-ATPase add-back	12	88	8.6	1.5	14.8	Leptomonad
V-ATPase add-back	12	89	17.8	1.7	19.5	Nectomonad
V-ATPase add-back	12	90	5.6	2.1	5.9	Leptomonad
V-ATPase add-back	12	92	12.8	22	24.1	Leptomonad
V-ATPase add-back	18	11	14.6	3.9	20	Nectomonad
V-ATPase add-back	18	112	8.8	2.3	13.1	Leptomonad
V-ATPase add-back	18	113	16.7	2.3	22.5	Nectomonad
V-ATPase add-back	18	114	15.7	3.5	18.4	Nectomonad
V-ATPase add-back	18	115	14.7	2.4	23.8	Nectomonad
V-ATPase add-back	18	116	14.9	2.6	14	Nectomonad
V-ATPase add-back	18	117	11.6	2.9	25.5	Metacyclic
V-ATPase add-back	18	118	7.5	2	8.3	Leptomonad
V-ATPase add-back	18	118	5.2	2	6	Leptomonad
V-ATPase add-back	18	119	11.5	2.4	23.6	Metacyclic
V-ATPase add-back	18	119	7.9	1.6	11.8	Leptomonad
V-ATPase add-back	18	120	19.7	2.5	19.4	Nectomonad
V-ATPase add-back	18	121	8.7	2.4	19.1	Metacyclic
V-ATPase add-back	18	122	12.6	2.9	15.4	Leptomonad
V-ATPase add-back	18	123	10.7	3.3	19.2	Leptomonad
V-ATPase add-back	18	124	8.7	2.6	2.7	Leptomonad
V-ATPase add-back	18	125	8.7	2.6	2.7	Leptomonad
V-ATPase add-back	18	126	15.6	1.5	19.6	Nectomonad
V-ATPase add-back	18	129	18.3	2.2	22.3	Nectomonad
V-ATPase add-back	18	131	12.3	2.9	10.9	Leptomonad
V-ATPase add-back	18	132	11.2	3.2	8.7	Leptomonad
V-ATPase add-back	18	133	12.9	2.6	20.5	Leptomonad
V-ATPase add-back	18	134	15.4	2.5	21.9	Nectomonad
V-ATPase add-back	18	136	9.2	2.4	10.9	Leptomonad
V-ATPase add-back	18	137	15.2	2	17.5	Nectomonad
V-ATPase add-back	18	138	12.7	3.6	16.4	Leptomonad
V-ATPase add-back	18	139	16.1	1.8	24.3	Nectomonad
V-ATPase add-back	18	140	12.1	2.6	12.4	Leptomonad
V-ATPase add-back	12B	1	9.4	2.9	22.7	Metacyclic
V-ATPase add-back	12B	2	13.4	3.1	16.9	Leptomonad
V-ATPase add-back	12B	3	8.2	2.2	19	Metacyclic
V-ATPase add-back	12B	3	10	2	14.6	Leptomonad
V-ATPase add-back	12B	4	12.8	1.9	19.3	Leptomonad
V-ATPase add-back	12B	5	6.2	1.6	17.3	Metacyclic
V-ATPase add-back	12B	6	5.8	3	24.9	Metacyclic
V-ATPase add-back	12B	7	11.8	1.6	12.3	Leptomonad
V-ATPase add-back	12B	8	15	3	20.3	Nectomonad
V-ATPase add-back	12B	9	16	1.7	23	Nectomonad
V-ATPase add-back	12B	10	12.5	2.3	19.6	Leptomonad
V-ATPase add-back	12B	11	7.8	1.7	12.1	Leptomonad
V-ATPase add-back	12B	11	7.8	1.7	3.5	Leptomonad
V-ATPase add-back	12B	11	16.4	1.9	14.7	Nectomonad
V-ATPase add-back	12B	12	15.4	2	15.3	Nectomonad
V-ATPase add-back	12B	13	11.4	1.5	13.1	Leptomonad
V-ATPase add-back	12B	14	10.7	1.2	5.6	Leptomonad
V-ATPase add-back	12B	14	10.7	1.2	22.5	Metacyclic
V-ATPase add-back	12B	15	13.7	2.3	12.1	Leptomonad
V-ATPase add-back	12B	16	10.9	2	15.3	Leptomonad
V-ATPase add-back	12B	17	15.3	1.3	25.6	Nectomonad
V-ATPase add-back	12B	18	11.8	1.8	13.6	Leptomonad
V-ATPase add-back	12B	19	16	2.5	14.3	Nectomonad
V-ATPase add-back	12B	20	7.1	3.1	11.1	Leptomonad
V-ATPase add-back	12B	22	7.2	1.9	11.2	Leptomonad
V-ATPase add-back	12B	21	6.9	3	12.6	Leptomonad
V-ATPase add-back	12B	23	15.9	1.9	13.3	Nectomonad
V-ATPase add-back	12B	23	11.6	1.8	19.9	Leptomonad
V-ATPase add-back	12B	24	9.4	2.3	29.6	Metacyclic
V-ATPase add-back	12B	25	6.7	1.9	8.8	Leptomonad
V-ATPase add-back	12B	26	16.4	2.1	13.5	Nectomonad
V-ATPase add-back	12B	27	12.5	2.7	8.9	Leptomonad
V-ATPase add-back	12B	28	8	1.4	18.5	Metacyclic
V-ATPase add-back	12B	29	10.4	2.2	22.9	Metacyclic
V-ATPase add-back	12B	29	16	2.7	13.1	Nectomonad
V-ATPase add-back	12B	31	7.5	2.3	14.1	Leptomonad
V-ATPase add-back	12B	32	10	2	15.5	Leptomonad
V-ATPase add-back	12B	33	13.7	2.6	22.6	Leptomonad
V-ATPase add-back	12B	34	12.5	2	16.7	Leptomonad
V-ATPase add-back	12B	35	9.5	2	16.7	Leptomonad
V-ATPase add-back	12B	36	16.7	2.4	18.6	Nectomonad
V-ATPase add-back	12B	36	8.7	1.8	8.5	Leptomonad
V-ATPase add-back	12B	38	9.8	2.1	23.8	Metacyclic
V-ATPase add-back	12B	39	13.9	1.8	13.5	Leptomonad
V-ATPase add-back	12B	40	15.6	2.3	16.3	Nectomonad
V-ATPase add-back	12B	41	6.1	2.1	8.2	Leptomonad
V-ATPase add-back	12B	42	8.2	1.6	16.7	Metacyclic
V-ATPase add-back	12B	42	13.8	1.8	15.8	Leptomonad
V-ATPase add-back	12B	43	13.1	2.1	19.3	Leptomonad
V-ATPase add-back	12B	47	17.4	2.3	18.4	Nectomonad
V-ATPase add-back	12B	49	12.1	1.7	20.6	Leptomonad
V-ATPase add-back	12B	50	13.1	1.9	11.8	Leptomonad
V-ATPase add-back	12B	51	14.9	1.7	18.2	Nectomonad
V-ATPase add-back	12B	52	11.4	1.2	18	Leptomonad
V-ATPase add-back	12B	53	12.6	1.8	11.4	Leptomonad
V-ATPase add-back	12B	54	9.6	2.6	7.2	Leptomonad
V-ATPase add-back	12B	55	13.7	1.7	17.8	Leptomonad
V-ATPase add-back	12B	56	9.6	1.6	23	Metacyclic
V-ATPase add-back	12B	57	11.2	2	18.9	Leptomonad
V-ATPase add-back	12B	58	5.6	1.7	14.7	Metacyclic
V-ATPase add-back	12B	59	10	2.9	19.2	Leptomonad
V-ATPase add-back	12B	59	3.3	2.2	9.6	Metacyclic
V-ATPase add-back	12B	60	14.1	1.7	13.8	Nectomonad
V-ATPase add-back	12B	61	12.2	1.7	12.2	Leptomonad
V-ATPase add-back	12B	62	7.9	2.6	8.6	Leptomonad
V-ATPase add-back	18	141	13.5	3.1	12.8	Leptomonad
V-ATPase add-back	18	142	11.3	2.8	12.5	Leptomonad
V-ATPase add-back	18	143	9.4	3.8	10.5	Leptomonad
V-ATPase add-back	18	144	7.6	2.3	16.6	Metacyclic
V-ATPase add-back	18	145	13.3	2.4	12.6	Leptomonad
V-ATPase add-back	18	147	8.8	1.7	11.5	Leptomonad
			11.5645	2.2515	16.1115

### Sheet: Morphotype summary
Absolute counts
	Cell-line
Morphotype-assignment	V-ATPase null mutant	Parental	V-ATPase add-back
Nectomonad	134	25	48
Leptomonad	66	147	119
Metacyclic	0	28	33
Total	200	200	200
% Conversion
	Cell-line
Morphotype-assignment	V-ATPase null mutant	Parental	V-ATPase add-back
Nectomonad	67	12.5	24
Leptomonad	33	73.5	59.5
Metacyclic	0	14	16.5
Total	100	100	100

### Sheet: Body size summary
	Average measurements of all parasites found at 9 days PBM
		Cell line	N	Mean	Median	Std. Deviation	Minimum	Maximum
				(µm)	(µm)	(µm)	(µm)	(µm)
	Body length	V-ATPase null mutant	200	15.998	15.5	4.3495	7.6	32.5
		Parental	200	10.671	10.6	2.9528	2.7	19.5
		V-ATPase add-back	200	11.565	11.8	3.486	3.3	21.7
	Body width	V-ATPase null mutant	200	2.266	2.2	0.6021	1.2	4.7
		Parental	200	2.057	2	0.747	0.9	5.5
		V-ATPase add-back	200	2.252	2.1	1.5063	1.2	22
	Flagellar length	V-ATPase null mutant	200	16.475	16.3	5.4691	4	32.2
		Parental	200	14.913	15.4	3.5297	3	24.3
		V-ATPase add-back	200	16.112	16.05	5.6956	2.7	32.1
	Average measurements of parasites found at 9 days PBM, by morphotype
		Cell line	N	Mean	Median	Std. Deviation	Minimum	Maximum
				(µm)	(µm)	(µm)	(µm)	(µm)
Nectomonad	Body length	V-ATPase null mutant	134	18.137	17	3.61	14	32.5
		Parental	25	15.912	15	1.7108	14	19.5
		V-ATPase add-back	48	16.052	15.8	1.5741	14.1	21.7
	Body width	V-ATPase null mutant	134	2.29	2.2	0.62	1.2	4.7
		Parental	25	2.308	2.3	0.583	1.4	3.8
		V-ATPase add-back	48	2.215	2.2	0.5219	1.3	3.9
	Flagellar length	V-ATPase null mutant	134	17.75	16.95	5.565	5.5	32.2
		Parental	25	16.812	17	4.0836	4.3	24.3
		V-ATPase add-back	48	18.908	18.5	4.0051	11.5	28.7
Leptomonad	Body length	V-ATPase null mutant	66	11.655	11.75	1.6501	7.6	13.9
		Parental	147	10.554	10.6	1.777	6.2	13.9
		V-ATPase add-back	119	10.57	11.3	2.4922	5.2	13.9
	Body width	V-ATPase null mutant	66	2.221	2.1	0.5726	1.2	3.8
		Parental	147	1.913	1.7	0.6797	0.9	4.2
		V-ATPase add-back	119	2.292	2	1.9058	1.2	22
	Flagellar length	V-ATPase null mutant	66	13.888	13.35	4.2484	4	26.6
		Parental	147	14.482	15.1	3.4152	3	22.5
		V-ATPase add-back	119	13.669	13.1	4.9099	2.7	26.4
Metacyclic	Body length	V-ATPase null mutant	0	NA	NA	NA	NA	NA
		Parental	28	6.604	6.9	1.385	2.7	8.2
		V-ATPase add-back	33	8.624	8.5	2.4951	3.3	13.4
	Body width	V-ATPase null mutant	0	NA	NA	NA	NA	NA
		Parental	28	2.593	2.55	0.9185	1.2	5.5
		V-ATPase add-back	33	2.158	2.1	0.5483	1.2	3.7
	Flagellar length	V-ATPase null mutant	0	NA	NA	NA	NA	NA
		Parental	28	15.479	15.75	3.0411	5.6	19.6
		V-ATPase add-back	33	20.852	20.2	5.6736	9.6	32.1

### Sheet: Statistics
Post Hoc Tests
Multiple Comparisons
Tukey HSD
Dependent Variable	(I) Cell line	(J) Cell line	Mean Difference (I-J)	Std. Error	Significance
Body length	V-ATPase null mutant	Parental	5.3270*	0.3642	0
		V-ATPase add-back	4.4330*	0.3642	0
	Parental	V-ATPase null mutant	-5.3270*	0.3642	0
		V-ATPase add-back	-0.8940*	0.3642	0.038
	V-ATPase add-back	V-ATPase null mutant	-4.4330*	0.3642	0
		Parental	0.8940*	0.3642	0.038
Body width	V-ATPase null mutant	Parental	0.209	0.1031	0.107
		V-ATPase add-back	0.015	0.1031	0.988
	Parental	V-ATPase null mutant	-0.209	0.1031	0.107
		V-ATPase add-back	-0.194	0.1031	0.145
	V-ATPase add-back	V-ATPase null mutant	-0.015	0.1031	0.988
		Parental	0.194	0.1031	0.145
Flagellar length	V-ATPase null mutant	Parental	1.5625*	0.4994	0.005
		V-ATPase add-back	0.3635	0.4994	0.747
	Parental	V-ATPase null mutant	-1.5625*	0.4994	0.005
		V-ATPase add-back	-1.1990*	0.4994	0.044
	V-ATPase add-back	V-ATPase null mutant	-0.3635	0.4994	0.747
		Parental	1.1990*	0.4994	0.044
