## Supplementary material for "Identification of transporters essential for survival of *Leishmania* promastigotes in the digestive tract of sand flies": All_Supplementary_Files: Supplementary_Table_8.xlsx

### Sheet: Number of sand flies collected
Number of whole infected sandflies collected for pooled genomic DNA extraction.
		2 days post blood meal			9 days post blood meal
Pool	Barcodes	Replicate 1	Replicate 2	Replicate 3	Replicate 1	Replicate 2	Replicate 3
1	84	30	30	30	27	38	52
2	82	50	50	52	46	27	45
3	90	50	50	50	76	64	59
4	89	37	50	50	52	73	82
Masterpool	324	21	22	45	17	18	36
Individual sandflies qualitatively evaluated for infection intensity at 2 PBM.
		Number of flies evaluated			Infection intensity (approximate number of parasites)
Pool	Total	Replicate 1	Replicate 2	Replicate 3	Replicate 1	Replicate 2	Replicate 3
1	9	5	2	2	4: >1'000, ES; 1: NI*	2: >1'000, ES	2: >1'000, ES
2	3	1	1	1	1: >1'000, ES	1: >1'000, ES	1: >1'000, ES
3	6	2	2	2	2: >1'000, ES	2: >1'000, ES	2: >1'000, ES
4	6	2	2	2	2: >1'000, ES	2: >1'000, ES	2: >1'000, ES
Masterpool	6	2	2	2	2: >1'000, ES	2: >1'000, ES	2: >1'000, ES
PBM, post infected blood meal
ES, endoperithrophic space
NI, non-infected
*, not completely fed
